# Conduction Velocity, G-ratio, and Extracellular Water as Microstructural Characteristics of Autism Spectrum Disorder

**DOI:** 10.1101/2023.07.23.550166

**Authors:** Benjamin T. Newman, Zachary Jacokes, Siva Venkadesh, Sara J. Webb, Natalia M. Kleinhans, James C. McPartland, T. Jason Druzgal, Kevin A. Pelphrey, John Darrell Van Horn, the GENDAAR Research Consortium

**Affiliations:** Department of Psychology, University of Virginia, Gilmer Hall, Charlottesville, VA 22903; UVA School of Medicine, University of Virginia, 560 Ray Hunt Drive, Charlottesville, VA 22903; School of Data Science, University of Virginia, Elson Building, Charlottesville, VA 22903; Department of Psychiatry and Behavioral Science, University of Washington, Seattle WA USA 98195; Seattle Children’s Research Institute, 1920 Terry Ave, Building Cure-03, Seattle WA 98101; Department of Radiology, Integrated Brain Imaging Center, University of Washington, 1959 NE Pacific St Seattle, WA 98195; Yale Child Study Center, 230 South Frontage Road, New Haven, CT 06520; Yale Center for Brain and Mind Health, 40 Temple Street, Suite 6A, New Haven, CT, 06520

**Keywords:** Conduction velocity, diffusion MRI, autism spectrum disorder, sex differences

## Abstract

The neuronal differences contributing to the etiology of autism spectrum disorder (ASD) are still not well defined. Previous studies have suggested that myelin and axons are disrupted during development in ASD. By combining structural and diffusion MRI techniques, myelin and axons can be assessed using extracellular water, aggregate g-ratio, and a novel metric termed aggregate conduction velocity, which is related to the capacity of the axon to carry information. In this study, several innovative cellular microstructural methods, as measured from magnetic resonance imaging (MRI), are combined to characterize differences between ASD and typically developing adolescent participants in a large cohort. We first examine the relationship between each metric, including microstructural measurements of axonal and intracellular diffusion and the T1w/T2w ratio. We then demonstrate the sensitivity of these metrics by characterizing differences between ASD and neurotypical participants, finding widespread increases in extracellular water in the cortex and decreases in aggregate g-ratio and aggregate conduction velocity throughout the cortex, subcortex, and white matter skeleton. We finally provide evidence that these microstructural differences are associated with higher scores on the Social Communication Questionnaire (SCQ) a commonly used diagnostic tool to assess ASD. This study is the first to reveal that ASD involves MRI-measurable *in vivo* differences of myelin and axonal development with implications for neuronal and behavioral function. We also introduce a novel neuroimaging metric, aggregate conduction velocity, that is highly sensitive to these changes. We conclude that ASD may be characterized by otherwise intact structural connectivity but that functional connectivity may be attenuated by network properties affecting neural transmission speed. This effect may explain the putative reliance on local connectivity in contrast to more distal connectivity observed in ASD.
