## Supplementary Table 2 for "Conduction Velocity, G-ratio, and Extracellular Water as Microstructural Characteristics of Autism Spectrum Disorder"

ECI Signal Fraction	ROI	Diagnosis Slope	Diagnosis p-value	Adjusted Diagnosis p-value	Sex p-value	Adjusted Sex p-value	Age	Adjusted Age p-value	ICV p-value	Adjusted ICV p-value	IQ p-value	Adjusted IQ p-value
1	All_Cortical_ROIs	-0.007775266	1.64E-05	0.000970638	0.648237069	0.997371842	1.69E-10	2.59E-09	0.783312544	0.975588146	0.345311533	0.859263582
2	Left-Accumbens-area	-0.005448675	0.000391861	0.004413595	0.178942996	0.997371842	0.23187801	0.387671049	0.25600031	0.842288247	0.816933201	0.959269248
3	Left-Amygdala	-0.00904042	0.056881427	0.106703012	0.606301557	0.997371842	0.818194182	0.891285544	0.609829324	0.952404958	0.939086521	0.969781685
4	Left-Caudate	-0.023188389	0.014945021	0.039484377	0.060205542	0.95962116	0.370862308	0.539894789	1.52E-05	0.003242817	0.894662793	0.959269248
5	Left-Cerebellum-Cortex	-0.003130137	0.190532692	0.277374123	0.975936112	0.997371842	0.39398473	0.562084882	0.395928314	0.869668421	0.104548093	0.656017936
6	Left-Hippocampus	-0.01387246	0.003477518	0.013786876	0.958867372	0.997371842	0.670402788	0.801487132	0.689521886	0.964460615	0.879461264	0.959269248
7	Left-Putamen	-0.00215688	2.47E-05	0.001055173	0.03026614	0.719661563	0.049492698	0.103837622	0.283005204	0.842288247	0.064295894	0.656017936
8	Left-Thalamus-Proper	-0.013862425	0.006413944	0.021787047	0.881929348	0.997371842	0.008196784	0.019709122	0.097915616	0.72254972	0.399066892	0.861526366
9	Right-Accumbens-area	-0.003350235	0.040697634	0.080641607	0.869792601	0.997371842	0.181031154	0.316020168	0.586410612	0.945927	0.644015927	0.912430093
10	Right-Amygdala	-0.008564209	0.052154107	0.099651598	0.161054141	0.997371842	0.405910924	0.567744691	0.027465616	0.444339057	0.945516948	0.969781685
11	Right-Caudate	-0.021016291	0.007271017	0.023223847	0.120108563	0.997371842	0.172145287	0.307435473	0.000120027	0.012842934	0.32907806	0.841624576
12	Right-Cerebellum-Cortex	-0.002441134	0.280075673	0.381759197	0.561764034	0.997371842	0.218165878	0.370535698	0.613608132	0.952404958	0.130160912	0.662368276
13	Right-Hippocampus	-0.00823273	0.101671515	0.163970561	0.904612726	0.997371842	0.513531997	0.695543337	0.52466783	0.935657631	0.183497472	0.667873489
14	Right-Putamen	-0.002018485	0.001427417	0.008984328	0.021326862	0.615254855	0.114289955	0.222345913	0.094951947	0.72254972	0.414659886	0.861526366
15	Right-Thalamus-Proper	-0.01065493	0.035079277	0.070995512	0.444630196	0.997371842	0.019232087	0.043783687	0.104851279	0.723812054	0.085832569	0.656017936
16	ctx_lh_G_Ins_lg_and_S_cent_ins	-0.009888765	0.072117363	0.125472485	0.898311155	0.997371842	0.602659491	0.758641947	0.058386581	0.594987061	0.833814646	0.959269248
17	ctx_lh_G_and_S_cingul-Ant	-0.005236209	0.001367585	0.008868579	0.207529345	0.997371842	0.396628381	0.562109096	0.828912594	0.980302572	0.637212124	0.912430093
18	ctx_lh_G_and_S_cingul-Mid-Ant	-0.00572159	1.81E-05	0.000970638	0.519545761	0.997371842	0.307438863	0.466609338	0.172988193	0.842288247	0.246842136	0.753631786
19	ctx_lh_G_and_S_cingul-Mid-Post	-0.006066451	0.000128493	0.002499781	0.896064993	0.997371842	0.922653614	0.963982497	0.200549658	0.842288247	0.523044246	0.90729255
20	ctx_lh_G_and_S_frontomargin	-0.010049757	0.006934273	0.022483855	0.908266547	0.997371842	0.845199764	0.904363748	0.934536304	0.980302572	0.176052243	0.662368276
21	ctx_lh_G_and_S_occipital_inf	-0.007803895	0.126233457	0.191588368	0.756610557	0.997371842	0.000379555	0.001289284	0.290703435	0.842288247	0.573233951	0.912430093
22	ctx_lh_G_and_S_paracentral	-0.019993319	0.031170581	0.066044597	0.656944299	0.997371842	8.80E-06	4.83E-05	0.001729045	0.123338547	0.810671813	0.959269248
23	ctx_lh_G_and_S_subcentral	-0.009748889	0.035166001	0.070995512	0.144461999	0.997371842	0.011076583	0.026337653	0.548619409	0.945927	0.185304731	0.667873489
24	ctx_lh_G_and_S_transv_frontopol	-0.011722173	0.090204681	0.150389425	0.349509283	0.997371842	0.000317351	0.001114719	0.245088829	0.842288247	0.458917266	0.884620041
25	ctx_lh_G_cingul-Post-dorsal	-0.003719566	0.001671687	0.009298711	0.708555254	0.997371842	0.23557416	0.387791309	0.288239703	0.842288247	0.854847818	0.959269248
26	ctx_lh_G_cingul-Post-ventral	-0.007358512	0.516173358	0.624663945	0.373445861	0.997371842	0.012858712	0.03023917	0.993341792	0.993341792	0.079739914	0.656017936
27	ctx_lh_G_cuneus	-0.006262674	0.159266922	0.236688343	0.48848073	0.997371842	7.99E-05	0.00034894	0.701567368	0.964460615	0.297308598	0.790256713
28	ctx_lh_G_front_inf-Opercular	-0.013103351	0.006651413	0.021898497	0.669890511	0.997371842	0.025053248	0.055847865	0.112914923	0.744388193	0.637290709	0.912430093
29	ctx_lh_G_front_inf-Orbital	-0.006994017	0.08450559	0.14467357	0.464890413	0.997371842	0.039768001	0.085103523	0.867861405	0.980302572	0.392166067	0.861526366
30	ctx_lh_G_front_inf-Triangul	-0.008605973	0.049207533	0.095731018	0.872025522	0.997371842	0.006305019	0.016256315	0.7375282	0.975420011	0.912657154	0.959338565
31	ctx_lh_G_front_middle	-0.011001408	0.016032607	0.040844976	0.479543387	0.997371842	2.26E-09	2.54E-08	0.280708178	0.842288247	0.598009648	0.912430093
32	ctx_lh_G_front_sup	-0.017872743	7.53E-05	0.002303196	0.659317489	0.997371842	0.000475411	0.001565198	0.180130118	0.842288247	0.909345612	0.959338565
33	ctx_lh_G_insular_short	-0.02187533	0.001547828	0.009211984	0.287708768	0.997371842	0.007031187	0.01749621	0.120929264	0.744388193	0.046756688	0.656017936
34	ctx_lh_G_oc-temp_lat-fusifor	0.00101183	0.746413227	0.840697003	0.619395906	0.997371842	9.45E-07	5.95E-06	0.438369336	0.924004311	0.026682891	0.656017936
35	ctx_lh_G_oc-temp_med-Lingual	-0.006574174	0.063169479	0.113769948	0.727429738	0.997371842	5.37E-08	4.60E-07	0.035297962	0.444339057	0.690758991	0.921161455
36	ctx_lh_G_oc-temp_med-Parahip	-0.005896696	0.146266143	0.220429258	0.41201994	0.997371842	0.001698932	0.004933689	0.754123149	0.975588146	0.169045142	0.662368276
37	ctx_lh_G_occipital_middle	-0.009270154	0.0382804	0.0765608	0.003450491	0.246135011	6.16E-06	3.66E-05	0.209570193	0.842288247	0.790471367	0.959269248
38	ctx_lh_G_occipital_sup	-0.006896889	0.39192419	0.511413273	0.306349081	0.997371842	0.041690738	0.088334831	0.294020017	0.842288247	0.86989902	0.959269248
39	ctx_lh_G_orbital	-0.00580568	0.057340403	0.106703012	0.824676768	0.997371842	0.547440762	0.718725908	0.914857512	0.980302572	0.12442871	0.662368276
40	ctx_lh_G_pariet_inf-Angular	-0.014876689	0.00392444	0.014659431	0.675302555	0.997371842	1.19E-09	1.50E-08	0.316877693	0.861080181	0.947351639	0.969781685
41	ctx_lh_G_pariet_inf-Supramar	-0.009171797	0.018449796	0.044283649	0.971115862	0.997371842	2.04E-13	4.85E-12	0.466246714	0.924004311	0.797153908	0.959269248
42	ctx_lh_G_parietal_sup	-0.017746273	0.029586416	0.064146647	0.638988318	0.997371842	3.16E-12	5.20E-11	0.257839185	0.842288247	0.914509661	0.959338565
43	ctx_lh_G_postcentral	-0.019539961	0.005336867	0.018722779	0.887712192	0.997371842	1.39E-13	4.64E-12	0.245003453	0.842288247	0.606447085	0.912430093
44	ctx_lh_G_precentral	-0.018997095	0.000979353	0.006723878	0.209033609	0.997371842	1.90E-05	9.44E-05	0.295194479	0.842288247	0.865031329	0.959269248
45	ctx_lh_G_precuneus	-0.015376225	0.00076065	0.00619403	0.863838534	0.997371842	2.51E-10	3.36E-09	0.687686745	0.964460615	0.710832144	0.922614578
46	ctx_lh_G_rectus	-0.000784791	0.847796211	0.898160342	0.934992005	0.997371842	0.064429329	0.132575734	0.846921196	0.980302572	0.36711376	0.861526366
47	ctx_lh_G_subcallosal	-0.006426992	0.11797087	0.183745019	0.187670997	0.997371842	0.19461409	0.335866252	0.068878623	0.622571993	0.67313279	0.91751858
48	ctx_lh_G_temp_sup-G_T_transv	-0.01939721	0.000705026	0.00619403	0.189875604	0.997371842	1.15E-05	5.83E-05	0.975348297	0.981685818	0.23634837	0.73302248
49	ctx_lh_G_temp_sup-Lateral	-0.007353793	0.123058079	0.188103064	0.694263272	0.997371842	0.000234336	0.000849964	0.013661744	0.265783013	0.652344879	0.912430093
50	ctx_lh_G_temp_sup-Plan_polar	-0.010092254	0.213485799	0.306617188	0.598637659	0.997371842	0.542394584	0.718725908	0.977098502	0.981685818	0.151619221	0.662368276
51	ctx_lh_G_temp_sup-Plan_tempo	-0.006823816	0.086428696	0.146791595	0.938079919	0.997371842	9.08E-13	1.62E-11	0.140069383	0.788811788	0.921697348	0.96216211
52	ctx_lh_G_temporal_inf	-0.001085595	0.62153402	0.718963677	0.495559014	0.997371842	8.17E-05	0.000349796	0.387279023	0.863980529	0.531659686	0.90729255
53	ctx_lh_G_temporal_middle	-0.003967861	0.099028519	0.161771779	0.898937187	0.997371842	9.11E-05	0.000380725	0.340701363	0.863033728	0.154850328	0.662368276
54	ctx_lh_Lat_Fis-ant-Horizont	-0.007313639	4.45E-05	0.001587092	0.242575246	0.997371842	0.662810704	0.801364354	0.149193137	0.799131742	0.405876078	0.861526366
55	ctx_lh_Lat_Fis-ant-Vertical	-0.004102088	0.246313555	0.346783558	0.2931792	0.997371842	0.9353214	0.967853115	0.950599298	0.980302572	0.619029699	0.912430093
56	ctx_lh_Lat_Fis-post	-0.007166554	0.000318257	0.003783726	0.913926782	0.997371842	0.005957891	0.015548641	0.009400269	0.256081157	0.455700691	0.884620041
57	ctx_lh_Pole_occipital	-0.011002732	0.017309486	0.042796574	0.443239054	0.997371842	0.34655081	0.515013009	0.936781941	0.980302572	0.590998034	0.912430093
58	ctx_lh_Pole_temporal	0.000286241	0.901719724	0.941307419	0.910072409	0.997371842	0.991091594	0.999192086	0.010950956	0.256081157	0.389608706	0.861526366
59	ctx_lh_S_calcarine	-0.010996897	0.000165184	0.002889454	0.753954492	0.997371842	0.002481922	0.006723181	0.064194411	0.622571993	0.897206715	0.959269248
60	ctx_lh_S_central	-0.00974862	0.002145928	0.010679733	0.905709331	0.997371842	1.44E-07	1.06E-06	0.516805907	0.935657631	0.270947796	0.763126343
61	ctx_lh_S_cingul-Marginalis	-0.005966459	0.050848843	0.098032904	0.655183697	0.997371842	0.002192347	0.006014901	0.694718176	0.964460615	0.640128837	0.912430093
62	ctx_lh_S_circular_insula_ant	-0.006943046	6.19E-06	0.000970638	0.695830074	0.997371842	0.272255485	0.431575361	0.277589228	0.842288247	0.095538237	0.656017936
63	ctx_lh_S_circular_insula_inf	-0.01242419	0.002604731	0.011375764	0.034245037	0.732843791	0.07406193	0.150945267	0.237836496	0.842288247	0.867051778	0.959269248
64	ctx_lh_S_circular_insula_sup	-0.003501454	0.012937378	0.035510829	0.491771449	0.997371842	0.778852793	0.877234199	0.479273264	0.924004311	0.079928257	0.656017936
65	ctx_lh_S_collat_transv_ant	-0.00400225	0.001818129	0.009489746	0.296771326	0.997371842	0.820314196	0.891285544	0.594279527	0.945927	0.176425195	0.662368276
66	ctx_lh_S_collat_transv_post	-0.000645863	0.828899237	0.891379079	0.362534459	0.997371842	0.179818013	0.316020168	0.524351605	0.935657631	0.629855275	0.912430093
67	ctx_lh_S_front_inf	-0.005184768	0.007476549	0.02352914	0.944316787	0.997371842	0.000317747	0.001114719	0.961385113	0.980302572	0.338972562	0.853413273
68	ctx_lh_S_front_middle	-0.00739703	0.025553161	0.056962255	0.467295731	0.997371842	5.25E-08	4.60E-07	0.127703454	0.759126088	0.276595037	0.763126343
69	ctx_lh_S_front_sup	-0.007479164	0.00238924	0.010878668	0.994480208	0.998266943	0.000436644	0.001460027	0.90159114	0.980302572	0.633719117	0.912430093
70	ctx_lh_S_interm_prim-Jensen	-0.007790954	0.018623964	0.044283649	0.881141146	0.997371842	0.001807659	0.005089988	0.242602736	0.842288247	0.407811772	0.861526366
71	ctx_lh_S_intrapariet_and_P_trans	-0.007373221	0.053287708	0.100916544	0.144845496	0.997371842	1.40E-13	4.64E-12	0.379089581	0.863033728	0.894787936	0.959269248
72	ctx_lh_S_oc-temp_lat	-0.001207419	0.374917071	0.492222413	0.830642396	0.997371842	6.21E-05	0.000276733	0.362479686	0.863033728	0.042092713	0.656017936
73	ctx_lh_S_oc-temp_med_and_Lingual	-0.004760955	0.000236334	0.003371693	0.706391182	0.997371842	0.028362323	0.061934051	0.169364888	0.842288247	0.020015922	0.656017936
74	ctx_lh_S_oc_middle_and_Lunatus	-0.006666719	0.102929551	0.164380029	0.978316173	0.997371842	8.16E-06	4.59E-05	0.950341484	0.980302572	0.708086282	0.922614578
75	ctx_lh_S_oc_sup_and_transversal	-0.006910832	0.063738045	0.113769948	0.168887494	0.997371842	9.66E-06	5.17E-05	0.37187526	0.863033728	0.545423265	0.912430093
76	ctx_lh_S_occipital_ant	-0.002747627	0.029813838	0.064146647	0.180779311	0.997371842	0.063371667	0.131665405	0.041873796	0.471631179	0.728435548	0.927888138
77	ctx_lh_S_orbital-H_Shaped	-0.005064497	0.119623153	0.18416802	0.790290092	0.997371842	0.355641429	0.524877695	0.468301626	0.924004311	0.078268463	0.656017936
78	ctx_lh_S_orbital_lateral	-0.006250883	0.118489779	0.183745019	0.998266943	0.998266943	0.024001681	0.054066946	0.738942402	0.975420011	0.814574821	0.959269248
79	ctx_lh_S_orbital_med-olfact	0.001505517	0.583390306	0.689754285	0.080715799	0.95962116	0.668328352	0.801487132	0.339951058	0.863033728	0.528947856	0.90729255
80	ctx_lh_S_parieto_occipital	-0.005177798	0.016643987	0.041903684	0.405644331	0.997371842	1.07E-05	5.60E-05	0.236857837	0.842288247	0.844176789	0.959269248
81	ctx_lh_S_pericallosal	-0.005617053	0.020663819	0.048065841	0.287084713	0.997371842	0.001899039	0.005277848	0.777654054	0.975588146	0.080949636	0.656017936
82	ctx_lh_S_postcentral	-0.010307244	0.000454938	0.004561211	0.234308695	0.997371842	7.39E-15	7.18E-13	0.032278499	0.444339057	0.661696029	0.91648349
83	ctx_lh_S_precentral-inf-part	-0.003166702	0.060874172	0.111342503	0.47643865	0.997371842	0.145805515	0.273705089	0.154047205	0.804051263	0.372579481	0.861526366
84	ctx_lh_S_precentral-sup-part	-0.007150359	0.01075542	0.031967498	0.713994776	0.997371842	0.001363036	0.004166996	0.729715339	0.975420011	0.389729062	0.861526366
85	ctx_lh_S_suborbital	-0.010308359	0.013119559	0.035539058	0.071376663	0.95962116	0.007645687	0.01859292	0.431963096	0.924004311	0.411478167	0.861526366
86	ctx_lh_S_subparietal	-0.00435529	0.005753345	0.019858319	0.476227538	0.997371842	0.204679352	0.350411051	0.499661237	0.935657631	0.749698751	0.93653341
87	ctx_lh_S_temporal_inf	-0.003556743	0.003718998	0.014470283	0.462886327	0.997371842	0.242546317	0.393219028	0.07632486	0.628212307	0.354109757	0.861526366
88	ctx_lh_S_temporal_sup	-0.004044499	0.010117686	0.03049556	0.195800728	0.997371842	1.75E-07	1.25E-06	0.182872973	0.842288247	0.516624044	0.90729255
89	ctx_lh_S_temporal_transverse	-0.013998421	0.00082489	0.006304513	0.467640081	0.997371842	8.87E-07	5.75E-06	0.518014199	0.935657631	0.148822251	0.662368276
90	ctx_lh_Unknown	-0.011535067	0.007961184	0.024338476	0.023000182	0.615254855	0.001385933	0.004177319	0.943227714	0.980302572	0.111955405	0.656017936
91	ctx_rh_G_Ins_lg_and_S_cent_ins	-0.004173843	0.450526749	0.563817102	0.318470911	0.997371842	0.807791815	0.891285544	0.004816181	0.206132558	0.867465028	0.959269248
92	ctx_rh_G_and_S_cingul-Ant	-0.005841088	0.00018903	0.002889454	0.478629598	0.997371842	0.158868192	0.290579429	0.587354724	0.945927	0.442514703	0.884620041
93	ctx_rh_G_and_S_cingul-Mid-Ant	-0.004657977	0.00154968	0.009211984	0.361069143	0.997371842	0.122210597	0.233509533	0.227362354	0.842288247	0.652072312	0.912430093
94	ctx_rh_G_and_S_cingul-Mid-Post	-0.005534387	0.000117869	0.002499781	0.566290128	0.997371842	0.234999185	0.387791309	0.363352274	0.863033728	0.376092161	0.861526366
95	ctx_rh_G_and_S_frontomargin	-0.012358101	0.00472156	0.017094962	0.805455155	0.997371842	0.390650515	0.561327963	0.807880495	0.980302572	0.260753778	0.763126343
96	ctx_rh_G_and_S_occipital_inf	0.001803964	0.676118514	0.76555218	0.422678885	0.997371842	0.016983574	0.039080483	0.239617757	0.842288247	0.588054158	0.912430093
97	ctx_rh_G_and_S_paracentral	-0.02123472	0.029975069	0.064146647	0.901259415	0.997371842	0.000178531	0.000682242	0.011966409	0.256081157	0.578922412	0.912430093
98	ctx_rh_G_and_S_subcentral	-0.010184938	0.022205734	0.050553479	0.126191521	0.997371842	0.164414541	0.298175523	0.805106259	0.980302572	0.719876839	0.922614578
99	ctx_rh_G_and_S_transv_frontopol	-0.009778675	0.07518307	0.129751427	0.938934708	0.997371842	0.6286202	0.78542433	0.643979534	0.959939434	0.07251796	0.656017936
100	ctx_rh_G_cingul-Post-dorsal	-0.003688076	0.006599335	0.021898497	0.977817744	0.997371842	0.029810611	0.064439098	0.696935856	0.964460615	0.33035731	0.841624576
101	ctx_rh_G_cingul-Post-ventral	-0.007248342	0.095830024	0.157750963	0.325005001	0.997371842	0.001732751	0.004944116	0.210400916	0.842288247	0.872405698	0.959269248
102	ctx_rh_G_cuneus	-0.00992997	0.011227364	0.032874178	0.334073533	0.997371842	7.92E-08	6.52E-07	0.670160835	0.964460615	0.575226592	0.912430093
103	ctx_rh_G_front_inf-Opercular	-0.014666024	0.001669958	0.009298711	0.146962659	0.997371842	0.697032302	0.811663894	0.010334428	0.256081157	0.955123025	0.969781685
104	ctx_rh_G_front_inf-Orbital	-0.007103968	0.058540995	0.107998042	0.169527606	0.997371842	0.112848514	0.221555798	0.591879875	0.945927	0.451871984	0.884620041
105	ctx_rh_G_front_inf-Triangul	-0.011506932	0.001738079	0.00929872	0.599375933	0.997371842	0.001157345	0.003642231	0.48384522	0.924489974	0.882346216	0.959269248
106	ctx_rh_G_front_middle	-0.009850847	0.011903027	0.033516419	0.085630336	0.960856148	4.02E-09	4.30E-08	0.294678439	0.842288247	0.282135544	0.764265904
107	ctx_rh_G_front_sup	-0.016291317	0.000999845	0.006723878	0.59350555	0.997371842	0.000153484	0.000609132	0.038039248	0.45224439	0.668090768	0.91648349
108	ctx_rh_G_insular_short	-0.015112948	0.003074601	0.012653164	0.151964519	0.997371842	0.290184854	0.443568277	0.048317415	0.516996336	0.394016465	0.861526366
109	ctx_rh_G_oc-temp_lat-fusifor	0.003762619	0.262536957	0.364824083	0.836908214	0.997371842	4.25E-07	2.94E-06	0.198698966	0.842288247	0.193430661	0.678592812
110	ctx_rh_G_oc-temp_med-Lingual	-0.006707358	0.020602159	0.048065841	0.0898045	0.960856148	2.24E-10	3.19E-09	0.206645241	0.842288247	0.740975026	0.932756797
111	ctx_rh_G_oc-temp_med-Parahip	-0.004881117	0.250198334	0.349950611	0.94178842	0.997371842	0.001706042	0.004933689	0.072730373	0.622571993	0.219260626	0.710935968
112	ctx_rh_G_occipital_middle	-0.00686748	0.090655308	0.150389425	0.00696853	0.35117683	5.67E-09	5.78E-08	0.842140739	0.980302572	0.527051939	0.90729255
113	ctx_rh_G_occipital_sup	-0.01027606	0.148185243	0.221759734	0.849027113	0.997371842	0.001283351	0.00398025	0.966560013	0.980302572	0.438309835	0.884620041
114	ctx_rh_G_orbital	-0.004748097	0.101906938	0.163970561	0.827208664	0.997371842	0.221312993	0.372921107	0.266967001	0.842288247	0.115034852	0.656017936
115	ctx_rh_G_pariet_inf-Angular	-0.012177716	0.002555881	0.011375764	0.539750785	0.997371842	1.70E-14	9.07E-13	0.647908102	0.959939434	0.480840319	0.894781116
116	ctx_rh_G_pariet_inf-Supramar	-0.0127816	0.000120317	0.002499781	0.676652767	0.997371842	1.74E-13	4.64E-12	0.926369696	0.980302572	0.928183196	0.964229145
117	ctx_rh_G_parietal_sup	-0.016319371	0.044660778	0.087682629	0.425974175	0.997371842	4.49E-13	9.60E-12	0.22342869	0.842288247	0.859629138	0.959269248
118	ctx_rh_G_postcentral	-0.020264463	0.00479298	0.017094962	0.940383793	0.997371842	1.72E-13	4.64E-12	0.213649551	0.842288247	0.278148854	0.763126343
119	ctx_rh_G_precentral	-0.021964465	0.000273781	0.00361823	0.561167312	0.997371842	9.22E-08	7.31E-07	0.121745732	0.744388193	0.829567052	0.959269248
120	ctx_rh_G_precuneus	-0.016621741	0.002277675	0.010878668	0.517603612	0.997371842	6.22E-13	1.21E-11	0.556063745	0.945927	0.666867281	0.91648349
121	ctx_rh_G_rectus	0.001428685	0.822612473	0.891032951	0.654538355	0.997371842	0.863291779	0.916515667	0.596448276	0.945927	0.867833567	0.959269248
122	ctx_rh_G_subcallosal	-0.008881114	0.029358301	0.064146647	0.691736976	0.997371842	0.003967443	0.010612911	0.84071711	0.980302572	0.808340746	0.959269248
123	ctx_rh_G_temp_sup-G_T_transv	-0.018097298	0.001694625	0.009298711	0.556248528	0.997371842	4.47E-08	4.16E-07	0.887141601	0.980302572	0.752727788	0.93653341
124	ctx_rh_G_temp_sup-Lateral	-0.007291213	0.089234411	0.150363496	0.457427109	0.997371842	0.000351754	0.001214118	0.475573917	0.924004311	0.972351774	0.976916806
125	ctx_rh_G_temp_sup-Plan_polar	-0.016311584	0.015357753	0.039714003	0.066540846	0.95962116	0.026147598	0.057686452	0.593503841	0.945927	0.522765506	0.90729255
126	ctx_rh_G_temp_sup-Plan_tempo	-0.010645627	0.00078149	0.00619403	0.192227163	0.997371842	2.20E-09	2.54E-08	0.295184357	0.842288247	0.960718305	0.969781685
127	ctx_rh_G_temporal_inf	0.000178399	0.936285191	0.954700357	0.558774574	0.997371842	0.000991632	0.003167302	0.524236184	0.935657631	0.091128292	0.656017936
128	ctx_rh_G_temporal_middle	-0.006041397	0.003037269	0.012653164	0.756162222	0.997371842	2.88E-05	0.000137062	0.763695032	0.975588146	0.128831017	0.662368276
129	ctx_rh_Lat_Fis-ant-Horizont	-0.004838707	0.007843131	0.024325074	0.901486812	0.997371842	0.824647372	0.891285544	0.909572139	0.980302572	0.774055358	0.957502003
130	ctx_rh_Lat_Fis-ant-Vertical	-0.003839766	0.264305036	0.364911469	0.359889553	0.997371842	0.647734565	0.792086839	0.311539635	0.861080181	0.869330089	0.959269248
131	ctx_rh_Lat_Fis-post	-0.005410842	0.017398607	0.042796574	0.775511867	0.997371842	0.007345601	0.01806849	0.011737695	0.256081157	0.584542824	0.912430093
132	ctx_rh_Pole_occipital	-0.002615676	0.538360572	0.647242485	0.310400041	0.997371842	0.540612622	0.718725908	0.222738254	0.842288247	0.523245626	0.90729255
133	ctx_rh_Pole_temporal	0.005315163	0.032421605	0.068021799	0.811284508	0.997371842	0.572121806	0.728774205	0.002529707	0.135339319	0.500011194	0.90729255
134	ctx_rh_S_calcarine	-0.015343693	0.000184368	0.002889454	0.877360122	0.997371842	0.00660358	0.016625483	0.149370419	0.799131742	0.019962116	0.656017936
135	ctx_rh_S_central	-0.012294052	0.000446179	0.004561211	0.708128604	0.997371842	1.97E-06	1.20E-05	0.928292712	0.980302572	0.534200287	0.90729255
136	ctx_rh_S_cingul-Marginalis	-0.007216155	0.015403095	0.039714003	0.955508138	0.997371842	0.000207842	0.000766864	0.640693314	0.959939434	0.693023337	0.921161455
137	ctx_rh_S_circular_insula_ant	-0.006778152	1.34E-05	0.000970638	0.597457491	0.997371842	0.111712435	0.221356122	0.070896824	0.622571993	0.985231723	0.985231723
138	ctx_rh_S_circular_insula_inf	-0.007468301	0.067283693	0.118997606	0.000643276	0.068830564	0.006399561	0.016303642	0.77789106	0.975588146	0.466751134	0.884620041
139	ctx_rh_S_circular_insula_sup	-0.003161439	0.02159478	0.049691214	0.992680622	0.998266943	0.18163776	0.316020168	0.093754612	0.72254972	0.584559381	0.912430093
140	ctx_rh_S_collat_transv_ant	-0.0028523	0.034743963	0.070995512	0.008205066	0.35117683	0.256721513	0.413070706	0.594484547	0.945927	0.42947501	0.883727425
141	ctx_rh_S_collat_transv_post	-0.003766957	0.112682889	0.17730984	0.058692148	0.95962116	0.000153706	0.000609132	0.319887086	0.861080181	0.716697665	0.922614578
142	ctx_rh_S_front_inf	-0.005771684	0.000287429	0.00361823	0.476729357	0.997371842	0.001592289	0.004732636	0.37761631	0.863033728	0.677458089	0.917569817
143	ctx_rh_S_front_middle	-0.007271526	0.012943199	0.035510829	0.234428531	0.997371842	2.20E-08	2.14E-07	0.321899133	0.861080181	0.160044341	0.662368276
144	ctx_rh_S_front_sup	-0.00626118	0.01172159	0.033445604	0.980649047	0.997371842	0.000170404	0.000663028	0.375837572	0.863033728	0.467112451	0.884620041
145	ctx_rh_S_interm_prim-Jensen	-0.008568539	0.034992379	0.070995512	0.466569625	0.997371842	6.33E-06	3.66E-05	0.924610755	0.980302572	0.608815215	0.912430093
146	ctx_rh_S_intrapariet_and_P_trans	-0.010582206	0.003006695	0.012653164	0.077325885	0.95962116	1.63E-15	3.49E-13	0.352501188	0.863033728	0.822510501	0.959269248
147	ctx_rh_S_oc-temp_lat	-0.002113127	0.018520889	0.044283649	0.01446047	0.515756776	0.015803356	0.036759979	0.350991809	0.863033728	0.574197847	0.912430093
148	ctx_rh_S_oc-temp_med_and_Lingual	-0.004543846	0.003478931	0.013786876	0.389491277	0.997371842	0.134215786	0.254178568	0.174884836	0.842288247	0.018047023	0.656017936
149	ctx_rh_S_oc_middle_and_Lunatus	-0.007192277	0.024301554	0.054742447	0.603190817	0.997371842	5.96E-05	0.00027137	0.766168158	0.975588146	0.648749412	0.912430093
150	ctx_rh_S_oc_sup_and_transversal	-0.009696757	0.001905405	0.009708494	0.227631977	0.997371842	1.01E-07	7.71E-07	0.428904701	0.924004311	0.507733045	0.90729255
151	ctx_rh_S_occipital_ant	-0.003972235	0.00072644	0.00619403	0.000308484	0.066015517	0.953576789	0.976389631	0.03125603	0.444339057	0.735320511	0.931115914
152	ctx_rh_S_orbital-H_Shaped	-0.001556686	0.630186297	0.725053052	0.891029893	0.997371842	0.824360666	0.891285544	0.102986324	0.723812054	0.371614928	0.861526366
153	ctx_rh_S_orbital_lateral	-0.008624616	0.002338421	0.010878668	0.725108646	0.997371842	0.000741255	0.002403463	0.663376775	0.964460615	0.889043777	0.959269248
154	ctx_rh_S_orbital_med-olfact	-0.004623517	0.210480815	0.304343882	0.817041017	0.997371842	0.68016372	0.806611303	0.459378941	0.924004311	0.714784195	0.922614578
155	ctx_rh_S_parieto_occipital	-0.005121738	0.014195834	0.037973855	0.20300847	0.997371842	1.97E-05	9.59E-05	0.726960232	0.975420011	0.719984274	0.922614578
156	ctx_rh_S_pericallosal	-0.005402379	0.011367707	0.032874178	0.29873301	0.997371842	0.654862917	0.796253774	0.016790597	0.299432306	0.165800444	0.662368276
157	ctx_rh_S_postcentral	-0.011102301	0.000760134	0.00619403	0.352912608	0.997371842	1.01E-14	7.18E-13	0.033412926	0.444339057	0.560033213	0.912430093
158	ctx_rh_S_precentral-inf-part	-0.006866726	0.00100544	0.006723878	0.345350638	0.997371842	0.005431831	0.014350763	0.570775834	0.945927	0.048362514	0.656017936
159	ctx_rh_S_precentral-sup-part	-0.009258408	0.000933845	0.006723878	0.786213685	0.997371842	9.25E-05	0.000380725	0.303273165	0.853953387	0.609766953	0.912430093
160	ctx_rh_S_suborbital	0.00134127	0.84507087	0.898160342	0.845543553	0.997371842	3.28E-05	0.000152557	0.132213172	0.764692398	0.274821391	0.763126343
161	ctx_rh_S_subparietal	-0.00286849	0.063796232	0.113769948	0.348745443	0.997371842	0.155046846	0.286034698	0.671582934	0.964460615	0.900995883	0.959269248
162	ctx_rh_S_temporal_inf	-0.003338406	0.002305922	0.010878668	0.279009158	0.997371842	0.363901162	0.533389375	0.742960102	0.975420011	0.781025404	0.959269248
163	ctx_rh_S_temporal_sup	-0.005233135	9.31E-05	0.002489856	0.059707616	0.95962116	5.41E-07	3.62E-06	0.815371046	0.980302572	0.479209056	0.894781116
164	ctx_rh_S_temporal_transverse	-0.014844297	0.003973117	0.014659431	0.215052747	0.997371842	0.000196951	0.000739429	0.906042108	0.980302572	0.250036714	0.753631786
165	ctx_rh_Unknown	-0.01939325	0.003803532	0.014534924	0.970432523	0.997371842	0.597851493	0.757042719	0.936241599	0.980302572	0.211726867	0.699021498
166	All_white_matter	-0.006004758	0.00046891	0.004561211	0.664005993	0.997371842	0.083948835	0.16789767	0.12063099	0.744388193	0.05910248	0.656017936
167	Middle Cerebellar Peduncle	-0.000516972	0.953756277	0.958234006	0.816933447	0.997371842	0.281523263	0.439751666	0.267781539	0.842288247	0.299115859	0.790256713
168	Pontine Crossing Tract	0.0040051	0.646370514	0.739696737	0.094289622	0.960856148	0.287535911	0.442681186	0.784117575	0.975588146	0.047442464	0.656017936
169	Genu of Corpus Callosum	3.50E-05	0.996759054	0.996759054	0.311712351	0.997371842	0.172393723	0.307435473	0.614167683	0.952404958	0.08603865	0.656017936
170	Body of corpus callosum	0.002450264	0.788109078	0.87386188	0.87026367	0.997371842	0.697879236	0.811663894	0.784077286	0.975588146	0.360129247	0.861526366
171	Splenium of Corpus Callosum	0.010651482	0.351122056	0.46670882	0.451385078	0.997371842	0.310937125	0.468595385	0.571158897	0.945927	0.95730566	0.969781685
172	Fornix	0.001985372	0.841865656	0.898160342	0.451464301	0.997371842	0.981536301	0.995491793	0.9634186	0.980302572	0.682738037	0.918905283
173	Corticospinal Tract R	0.005444646	0.516661301	0.624663945	0.79503556	0.997371842	0.417982427	0.580832724	0.908729144	0.980302572	0.41226505	0.861526366
174	Corticospinal Tract L	0.007162751	0.47039365	0.585257216	0.664982878	0.997371842	0.999192086	0.999192086	0.703064747	0.964460615	0.395288127	0.861526366
175	Medial Lemniscus R	0.006783224	0.51352023	0.624663945	0.47121996	0.997371842	0.560688256	0.726367322	0.898524023	0.980302572	0.52136575	0.90729255
176	Medial Lemniscus L	0.005774041	0.398770007	0.514076997	0.231752673	0.997371842	0.739854296	0.842174571	0.727063448	0.975420011	0.212294338	0.699021498
177	Inferior Cerebellar Peduncle R	0.003496236	0.762798632	0.854653965	0.703421483	0.997371842	0.823181771	0.891285544	0.346217366	0.863033728	0.172639721	0.662368276
178	Inferior Cerebellar Peduncle L	0.016672737	0.106874294	0.169415548	0.417077109	0.997371842	0.960233328	0.978523486	0.580163798	0.945927	0.136973027	0.662368276
179	Superior Cerebellar Peduncle R	0.001147225	0.892021016	0.935747536	0.542704018	0.997371842	0.716539181	0.828861539	0.478411633	0.924004311	0.029788994	0.656017936
180	Superior Cerebellar Peduncle L	0.00403359	0.610775601	0.710358579	0.270664442	0.997371842	0.269471609	0.430350181	0.901192819	0.980302572	0.071807316	0.656017936
181	Cerebral Peduncle R	-0.009262708	0.365785964	0.483198743	0.683442739	0.997371842	0.242381304	0.393219028	0.370496245	0.863033728	0.029920408	0.656017936
182	Cerebral Peduncle L	0.000614491	0.95140964	0.958234006	0.497186699	0.997371842	0.117832741	0.227173032	0.398259371	0.869668421	0.114586177	0.656017936
183	Anterior Limb of Internal Capsule R	0.010650269	0.240379826	0.340670747	0.865024014	0.997371842	0.280598661	0.439751666	0.623749538	0.956388957	0.160701718	0.662368276
184	Anterior Limb of Internal Capsule L	0.001855354	0.824413665	0.891032951	0.506012393	0.997371842	0.474367705	0.650735185	0.491850964	0.931469967	0.231970623	0.730025195
185	Posterior Limb of Internal Capsule R	0.00826922	0.342770647	0.461064508	0.270396304	0.997371842	0.345224976	0.515013009	0.890037164	0.980302572	0.265004863	0.763126343
186	Posterior Limb of Internal Capsule L	0.000777925	0.936855491	0.954700357	0.490233425	0.997371842	0.56344381	0.726367322	0.374306008	0.863033728	0.226773924	0.724322684
187	Retrolenticular Part of Internal Capsule R	0.009191563	0.344721127	0.461064508	0.471441676	0.997371842	0.764319432	0.865419886	0.94883955	0.980302572	0.209784866	0.699021498
188	Retrolenticular Part of Internal Capsule L	0.000550262	0.945250466	0.958234006	0.843684099	0.997371842	0.844483358	0.904363748	0.825059401	0.980302572	0.187254249	0.667873489
189	Anterior Corona Radiata R	-0.004064213	0.659921631	0.751187388	0.939353156	0.997371842	0.499123535	0.680333991	0.38758005	0.863980529	0.105180653	0.656017936
190	Anterior Corona Radiata L	0.007732925	0.394764221	0.511997232	0.674677638	0.997371842	0.997063163	0.999192086	0.473878274	0.924004311	0.117912585	0.656017936
191	Superior Corona Radiata R	0.011457053	0.218677948	0.311980539	0.157040143	0.997371842	0.685996528	0.806611303	0.939925691	0.980302572	0.105038819	0.656017936
192	Superior Corona Radiata L	0.001964753	0.801588662	0.883811548	0.664636079	0.997371842	0.441973874	0.61020909	0.684419401	0.964460615	0.145368004	0.662368276
193	Posterior Corona Radiata R	0.014894813	0.175733056	0.257581328	0.528831712	0.997371842	0.941634213	0.968796738	0.941184508	0.980302572	0.628574917	0.912430093
194	Posterior Corona Radiata L	-0.001764204	0.855231218	0.901573796	0.433745951	0.997371842	0.518050694	0.69725062	0.925656446	0.980302572	0.889047838	0.959269248
195	Posterior Thalamic Radiation R	-0.002537604	0.805342299	0.883811548	0.535067871	0.997371842	0.559578756	0.726367322	0.885950195	0.980302572	0.446562906	0.884620041
196	Posterior Thalamic Radiation L	-0.002712431	0.784086443	0.87386188	0.0795678	0.95962116	0.865122265	0.916515667	0.958545503	0.980302572	0.596939789	0.912430093
197	Sagittal Stratum R	0.003776822	0.591905484	0.695976778	0.837353491	0.997371842	0.631275629	0.78542433	0.466507353	0.924004311	0.060385502	0.656017936
198	Sagittal Stratum L	0.008572179	0.446299522	0.561812339	0.832922536	0.997371842	0.923441177	0.963982497	0.631865549	0.959001614	0.165515165	0.662368276
199	External Capsule R	0.01694336	0.068484101	0.120127849	0.598728861	0.997371842	0.0827577	0.167076866	0.508272803	0.935657631	0.025175881	0.656017936
200	External Capsule L	0.002434608	0.816083094	0.8910295	0.963596297	0.997371842	0.725459368	0.830204838	0.445698951	0.924004311	0.078775149	0.656017936
201	Cingulum (cingulate gyrus) R	0.008980842	0.277155686	0.380200749	0.978301014	0.997371842	0.872612704	0.919897136	0.650426252	0.959939434	0.107820521	0.656017936
202	Cingulum (cingulate gyrus) L	0.006013118	0.42197024	0.540728331	0.753888788	0.997371842	0.151339549	0.281623161	0.463955425	0.924004311	0.036367695	0.656017936
203	Cingulum (hippocampus) R	0.00519066	0.49374438	0.610758944	0.225835677	0.997371842	0.682863984	0.806611303	0.756223026	0.975588146	0.01726483	0.656017936
204	Cingulum (hippocampus) L	0.001093946	0.923458624	0.953354565	0.187973111	0.997371842	0.400255068	0.563517003	0.277794141	0.842288247	0.11955467	0.656017936
205	Fornix / Stria terminalis R	0.005241611	0.575152568	0.683792498	0.278807472	0.997371842	0.546087448	0.718725908	0.59672965	0.945927	0.212319614	0.699021498
206	Fornix / Stria terminalis L	0.000828565	0.926624997	0.953354565	0.936548622	0.997371842	0.643076423	0.792086839	0.790696351	0.978086816	0.169921368	0.662368276
207	Superior Longitudinal Fasciculus R	0.005277084	0.544919911	0.651468497	0.44772303	0.997371842	0.819884423	0.891285544	0.800411625	0.980302572	0.43417096	0.884620041
208	Superior Longitudinal Fasciculus L	0.005753232	0.50604407	0.62237604	0.983389994	0.997371842	0.56802032	0.727882326	0.372072954	0.863033728	0.319775264	0.834535445
209	Superior Fronto-Occipital Fasciculus R	0.010262378	0.306061173	0.414538551	0.527060348	0.997371842	0.644033453	0.792086839	0.575852418	0.945927	0.269196291	0.763126343
210	Superior Fronto-Occipital Fasciculus L	0.000906801	0.917501768	0.953132904	0.938885724	0.997371842	0.936194368	0.967853115	0.94372614	0.980302572	0.147336882	0.662368276
211	Uncinate Fasciculus R	0.004754848	0.600330195	0.702025474	0.3129336	0.997371842	0.287220386	0.442681186	0.567162862	0.945927	0.603347781	0.912430093
212	Uncinate Fasciculus L	0.006121998	0.438366275	0.555091023	0.681255731	0.997371842	0.809542896	0.891285544	0.721647371	0.975420011	0.096705249	0.656017936
213	Tapetum R	0.012075874	0.1676872	0.247483177	0.38157606	0.997371842	0.720672441	0.829160766	0.625675019	0.956388957	0.099800642	0.656017936
214	Tapetum L	0.006827756	0.43487188	0.553943943	0.553228801	0.997371842	0.390831152	0.561327963	0.656235401	0.961879286	0.028680904	0.656017936
