## Supplementary Table 3 for "Conduction Velocity, G-ratio, and Extracellular Water as Microstructural Characteristics of Autism Spectrum Disorder"

ICI Signal Fraction	ROI	Diagnosis Slope	Diagnosis p-value	Adjusted Diagnosis p-value	Sex p-value	Adjusted Sex p-value	Age	Adjusted Age p-value	ICV p-value	Adjusted ICV p-value	IQ p-value	Adjusted IQ p-value
1	All_Cortical_ROIs	0.00451368	0.320675378	0.749872059	0.556096172	0.994678109	1.80E-05	0.000131961	0.019231298	0.13401139	0.707792859	0.995615238
2	Left-Accumbens-area	-0.005679784	0.50694941	0.80123951	0.294631283	0.994678109	0.710658259	0.771984099	0.451394346	0.791790082	0.440373313	0.995615238
3	Left-Amygdala	0.016626559	0.016895918	0.293830319	0.70206529	0.994678109	0.698033758	0.763514567	0.121534102	0.495852856	0.284648437	0.995615238
4	Left-Caudate	-0.001455946	0.792332922	0.907692474	0.384548293	0.994678109	0.090955687	0.159545221	0.000351796	0.00941055	0.318440024	0.995615238
5	Left-Cerebellum-Cortex	0.007028708	0.240187185	0.743960591	0.331311018	0.994678109	0.092223221	0.160453408	0.002789954	0.035120603	0.409731828	0.995615238
6	Left-Hippocampus	0.019092187	0.003914123	0.139603732	0.46626806	0.994678109	0.699293715	0.763514567	0.024604552	0.146713834	0.220537691	0.995615238
7	Left-Putamen	-0.010819433	0.060665627	0.433252533	0.830808715	0.994678109	0.036228029	0.076007826	0.196132393	0.601142508	0.020117307	0.995615238
8	Left-Thalamus-Proper	-0.001944432	0.681289224	0.857009606	0.6622846	0.994678109	0.065027368	0.12100745	0.005093339	0.060554139	0.13331421	0.995615238
9	Right-Accumbens-area	-0.008458216	0.318123825	0.749872059	0.890578171	0.994678109	0.561837073	0.653440944	0.226902134	0.656176441	0.619261524	0.995615238
10	Right-Amygdala	0.012286335	0.076138361	0.447410413	0.244064486	0.994678109	0.811537307	0.855512235	0.373561953	0.73341521	0.409229797	0.995615238
11	Right-Caudate	-0.00192183	0.736894758	0.880980325	0.193371148	0.994678109	0.007254149	0.018931559	0.002311137	0.030911457	0.849441634	0.995615238
12	Right-Cerebellum-Cortex	0.002465299	0.684806741	0.857009606	0.17995278	0.994678109	0.224618759	0.333284712	0.006838707	0.077025439	0.421155594	0.995615238
13	Right-Hippocampus	0.014265773	0.033409119	0.34045483	0.497673766	0.994678109	0.754702457	0.807531629	0.023935813	0.146713834	0.451866629	0.995615238
14	Right-Putamen	-0.011252338	0.073617031	0.447410413	0.790323904	0.994678109	0.28237918	0.394961729	0.982495514	0.991649579	0.097746381	0.995615238
15	Right-Thalamus-Proper	-0.00221275	0.665564989	0.847803021	0.987438028	0.996106388	0.017009195	0.040898514	0.022467899	0.145700918	0.113396403	0.995615238
16	ctx_lh_G_Ins_lg_and_S_cent_ins	0.009811708	0.120277343	0.559551118	0.782956565	0.994678109	0.102757811	0.177340093	0.031086686	0.175067128	0.985391123	0.995615238
17	ctx_lh_G_and_S_cingul-Ant	0.003377306	0.580436149	0.822875763	0.045553297	0.994678109	0.034827256	0.074530328	0.684170604	0.862989797	0.768845821	0.995615238
18	ctx_lh_G_and_S_cingul-Mid-Ant	-0.002803458	0.649994647	0.843315824	0.009422743	0.994678109	0.000953583	0.003458758	0.696676278	0.866794904	0.35925032	0.995615238
19	ctx_lh_G_and_S_cingul-Mid-Post	-0.015681262	0.026336267	0.313108951	0.20367256	0.994678109	0.000694115	0.00270074	0.978595661	0.991649579	0.349122986	0.995615238
20	ctx_lh_G_and_S_frontomargin	0.008089422	0.335961675	0.749872059	0.626970618	0.994678109	2.56E-05	0.000161411	0.322352852	0.688113456	0.946178882	0.995615238
21	ctx_lh_G_and_S_occipital_inf	0.010933627	0.374308285	0.752732487	0.379646413	0.994678109	0.000174153	0.000894752	0.312431635	0.688113456	0.803903829	0.995615238
22	ctx_lh_G_and_S_paracentral	-0.012087135	0.052039717	0.397732125	0.483026562	0.994678109	0.79834183	0.845768078	2.43E-08	5.21E-06	0.664813583	0.995615238
23	ctx_lh_G_and_S_subcentral	0.017211063	0.009617382	0.257264965	0.874520319	0.994678109	1.42E-06	2.02E-05	0.233248456	0.665535596	0.562670951	0.995615238
24	ctx_lh_G_and_S_transv_frontopol	0.001555725	0.879458748	0.950526122	0.543441329	0.994678109	4.51E-06	4.83E-05	0.546604457	0.832466656	0.719968081	0.995615238
25	ctx_lh_G_cingul-Post-dorsal	-0.00735902	0.376366244	0.752732487	0.914547716	0.994678109	0.000276282	0.001257966	0.720432032	0.867237359	0.154325924	0.995615238
26	ctx_lh_G_cingul-Post-ventral	0.007537988	0.432642877	0.76738389	0.821629274	0.994678109	0.00125759	0.004271812	0.261504165	0.68246209	0.310282849	0.995615238
27	ctx_lh_G_cuneus	0.005553135	0.365425315	0.749872059	0.755999739	0.994678109	0.005055425	0.014050143	0.84737238	0.93184358	0.752798643	0.995615238
28	ctx_lh_G_front_inf-Opercular	0.01837444	0.00178886	0.125470803	0.7838383	0.994678109	9.56E-07	1.46E-05	0.164258529	0.580622302	0.670912868	0.995615238
29	ctx_lh_G_front_inf-Orbital	0.005401139	0.524175381	0.80123951	0.691805297	0.994678109	0.009922982	0.025584557	0.682415787	0.862989797	0.44155158	0.995615238
30	ctx_lh_G_front_inf-Triangul	0.005653515	0.400248258	0.764760064	0.869414987	0.994678109	0.002305551	0.007255705	0.689585305	0.862989797	0.934827202	0.995615238
31	ctx_lh_G_front_middle	0.002312993	0.720392511	0.879723886	0.904003883	0.994678109	0.000911496	0.003363104	0.797738723	0.905616719	0.564939842	0.995615238
32	ctx_lh_G_front_sup	-0.005755642	0.358974417	0.749872059	0.452285897	0.994678109	6.06E-05	0.000324354	0.034997707	0.1920387	0.836976182	0.995615238
33	ctx_lh_G_insular_short	0.009539776	0.094570813	0.505953852	0.954067986	0.996106388	0.049544297	0.096255769	0.537240352	0.832466656	0.139668577	0.995615238
34	ctx_lh_G_oc-temp_lat-fusifor	0.012200175	0.081537412	0.447410413	0.414829623	0.994678109	0.040548622	0.081862313	0.06086408	0.296020751	0.773956787	0.995615238
35	ctx_lh_G_oc-temp_med-Lingual	0.008770126	0.203220073	0.723699022	0.937889314	0.996106388	0.000428411	0.001833599	0.755580107	0.886986932	0.849004481	0.995615238
36	ctx_lh_G_oc-temp_med-Parahip	0.029752943	0.000533255	0.11411653	0.904728646	0.994678109	0.032121239	0.06943379	0.09064017	0.387939929	0.434783578	0.995615238
37	ctx_lh_G_occipital_middle	0.016140359	0.193458301	0.71379442	0.401333868	0.994678109	0.036079134	0.076007826	0.870669627	0.945803554	0.526025347	0.995615238
38	ctx_lh_G_occipital_sup	0.00476549	0.720067405	0.879723886	0.754227696	0.994678109	0.279080272	0.392915646	0.261177516	0.68246209	0.907068612	0.995615238
39	ctx_lh_G_orbital	0.002542496	0.793170526	0.907692474	0.826648424	0.994678109	0.027034089	0.06026349	0.715001756	0.867237359	0.854768091	0.995615238
40	ctx_lh_G_pariet_inf-Angular	0.025569985	0.028645015	0.322633322	0.921206372	0.994678109	0.000811698	0.003047429	0.877575299	0.948490475	0.713885544	0.995615238
41	ctx_lh_G_pariet_inf-Supramar	0.004502586	0.502782411	0.80123951	0.798002298	0.994678109	1.48E-07	3.96E-06	0.180936037	0.586671392	0.606340092	0.995615238
42	ctx_lh_G_parietal_sup	0.01418458	0.17417674	0.665603969	0.11953834	0.994678109	0.000203005	0.001010306	4.87E-05	0.003476573	0.611976	0.995615238
43	ctx_lh_G_postcentral	0.008152899	0.315469083	0.749872059	0.861150474	0.994678109	1.28E-08	6.85E-07	0.000265887	0.00941055	0.7853714	0.995615238
44	ctx_lh_G_precentral	-2.17E-05	0.997588922	0.997588922	0.77732827	0.994678109	4.64E-05	0.000261563	0.000560593	0.011996689	0.934422644	0.995615238
45	ctx_lh_G_precuneus	0.002593566	0.664766611	0.847803021	0.811388478	0.994678109	1.33E-05	0.000105669	0.040421731	0.210981718	0.214113981	0.995615238
46	ctx_lh_G_rectus	0.005160747	0.617944009	0.833233728	0.873339539	0.994678109	0.52831341	0.631614915	0.289038147	0.686735258	0.120655437	0.995615238
47	ctx_lh_G_subcallosal	0.002770254	0.754767318	0.891084738	0.446832806	0.994678109	0.002155623	0.006899222	0.899282952	0.957445531	0.164181991	0.995615238
48	ctx_lh_G_temp_sup-G_T_transv	-5.89E-05	0.993862368	0.997588922	0.319011689	0.994678109	3.85E-05	0.000222859	0.423555233	0.761687561	0.879105274	0.995615238
49	ctx_lh_G_temp_sup-Lateral	0.007006475	0.290268428	0.748402935	0.629324971	0.994678109	0.006505466	0.017187282	0.010434604	0.088049667	0.438377947	0.995615238
50	ctx_lh_G_temp_sup-Plan_polar	0.012413155	0.078076205	0.447410413	0.040827549	0.994678109	0.038800858	0.079079844	0.481423747	0.810013947	0.837785608	0.995615238
51	ctx_lh_G_temp_sup-Plan_tempo	-7.99E-05	0.990484434	0.997588922	0.847937439	0.994678109	0.000333592	0.001456913	0.010845461	0.088049667	0.569949237	0.995615238
52	ctx_lh_G_temporal_inf	0.016308304	0.04061333	0.362135529	0.816507056	0.994678109	0.002744053	0.008270808	0.352965019	0.714316619	0.381357122	0.995615238
53	ctx_lh_G_temporal_middle	0.010923575	0.118410535	0.559551118	0.854965126	0.994678109	0.000971714	0.003465779	0.798833587	0.905616719	0.759077864	0.995615238
54	ctx_lh_Lat_Fis-ant-Horizont	-0.022409246	0.011968485	0.284583971	0.734078721	0.994678109	0.068677784	0.125615776	0.308701594	0.688113456	0.822011596	0.995615238
55	ctx_lh_Lat_Fis-ant-Vertical	0.008675728	0.522185678	0.80123951	0.373606057	0.994678109	0.002684727	0.008207593	0.35715831	0.714316619	0.207017158	0.995615238
56	ctx_lh_Lat_Fis-post	-0.005363913	0.558064061	0.821477249	0.923168369	0.994678109	0.002160037	0.006899222	0.354176219	0.714316619	0.731094068	0.995615238
57	ctx_lh_Pole_occipital	0.001902114	0.907031614	0.959881414	0.425638451	0.994678109	0.000229168	0.001093169	0.466776839	0.803212351	0.373474871	0.995615238
58	ctx_lh_Pole_temporal	0.023067682	0.016322884	0.293830319	0.057109293	0.994678109	0.291783577	0.402849584	0.000351432	0.00941055	0.281729981	0.995615238
59	ctx_lh_S_calcarine	0.006317971	0.381798378	0.756526415	0.772037433	0.994678109	0.020201482	0.04648513	0.088244105	0.385392622	0.759693379	0.995615238
60	ctx_lh_S_central	-0.010413261	0.051054479	0.397732125	0.989225659	0.996106388	1.56E-07	3.96E-06	6.71E-05	0.003587202	0.42509746	0.995615238
61	ctx_lh_S_cingul-Marginalis	-0.012717193	0.079354127	0.447410413	0.117036915	0.994678109	8.31E-08	3.05E-06	0.057276673	0.285051348	0.946681966	0.995615238
62	ctx_lh_S_circular_insula_ant	0.003124614	0.650713706	0.843315824	0.413588276	0.994678109	0.232234475	0.338082841	0.019574826	0.13401139	0.201156243	0.995615238
63	ctx_lh_S_circular_insula_inf	0.001209476	0.850399478	0.938069528	0.107340526	0.994678109	0.000265856	0.001236808	0.345084943	0.710078634	0.589877319	0.995615238
64	ctx_lh_S_circular_insula_sup	0.005051202	0.47350767	0.785973332	0.97768561	0.996106388	2.82E-06	3.18E-05	0.640121897	0.862989797	0.480499883	0.995615238
65	ctx_lh_S_collat_transv_ant	0.010197299	0.244358609	0.743960591	0.960991041	0.996106388	0.01731894	0.041180592	0.017439472	0.128691279	0.949400748	0.995615238
66	ctx_lh_S_collat_transv_post	0.012982052	0.305711278	0.749872059	0.573456179	0.994678109	0.467460347	0.574922496	0.259369545	0.68246209	0.683237242	0.995615238
67	ctx_lh_S_front_inf	-0.001289221	0.849625063	0.938069528	0.815741922	0.994678109	0.048023282	0.094284241	0.318564165	0.688113456	0.394594479	0.995615238
68	ctx_lh_S_front_middle	0.000580233	0.924413	0.959881414	0.356525837	0.994678109	0.121975823	0.205534064	0.897503604	0.957445531	0.846533862	0.995615238
69	ctx_lh_S_front_sup	-0.009916751	0.135295125	0.596544174	0.933274315	0.996106388	0.004939151	0.01390761	0.382609697	0.740535025	0.995255837	0.999849811
70	ctx_lh_S_interm_prim-Jensen	0.011244891	0.33354392	0.749872059	0.464296084	0.994678109	0.168155915	0.262666904	0.811862447	0.905616719	0.541669885	0.995615238
71	ctx_lh_S_intrapariet_and_P_trans	-0.008123824	0.146086616	0.601202612	0.917783797	0.994678109	8.10E-09	5.78E-07	0.135367522	0.517297315	0.673135832	0.995615238
72	ctx_lh_S_oc-temp_lat	0.009716682	0.253252861	0.743960591	0.900603695	0.994678109	0.01081616	0.027555456	0.781587679	0.905616719	0.740141473	0.995615238
73	ctx_lh_S_oc-temp_med_and_Lingual	0.007404107	0.366397204	0.749872059	0.493616051	0.994678109	0.133670041	0.218361747	0.007769789	0.081489869	0.67592087	0.995615238
74	ctx_lh_S_oc_middle_and_Lunatus	0.01305899	0.238985017	0.743960591	0.598037261	0.994678109	0.004863328	0.01390761	0.491723143	0.810013947	0.854284235	0.995615238
75	ctx_lh_S_oc_sup_and_transversal	0.016302775	0.026301761	0.313108951	0.378943124	0.994678109	0.000493673	0.002031653	0.331467592	0.695432006	0.943761603	0.995615238
76	ctx_lh_S_occipital_ant	-0.001801206	0.828270453	0.938069528	0.877510887	0.994678109	0.046135511	0.091416662	0.395448647	0.748902748	0.184549568	0.995615238
77	ctx_lh_S_orbital-H_Shaped	0.009530511	0.429107596	0.76738389	0.373379082	0.994678109	0.036804256	0.076467095	0.25322837	0.68246209	0.763955365	0.995615238
78	ctx_lh_S_orbital_lateral	0.007092777	0.419100704	0.76738389	0.885392709	0.994678109	0.433447519	0.555435743	0.605156185	0.851789939	0.328697623	0.995615238
79	ctx_lh_S_orbital_med-olfact	0.021664573	0.045450781	0.381568672	0.268019734	0.994678109	1.81E-06	2.28E-05	0.324763827	0.688113456	0.438595123	0.995615238
80	ctx_lh_S_parieto_occipital	-0.000385835	0.947982302	0.970661305	0.492058227	0.994678109	6.66E-07	1.19E-05	0.087768316	0.385392622	0.448695522	0.995615238
81	ctx_lh_S_pericallosal	0.003507814	0.626872103	0.833233728	0.058622617	0.994678109	0.003232891	0.009477243	0.661880552	0.862989797	0.620193158	0.995615238
82	ctx_lh_S_postcentral	-0.013603648	0.021085092	0.300813985	0.217860416	0.994678109	0.012761143	0.031754471	0.293793501	0.686735258	0.469226043	0.995615238
83	ctx_lh_S_precentral-inf-part	0.006797075	0.289703239	0.748402935	0.497582737	0.994678109	3.19E-07	6.21E-06	0.418493193	0.761687561	0.939307375	0.995615238
84	ctx_lh_S_precentral-sup-part	-0.01504583	0.060736336	0.433252533	0.851021468	0.994678109	6.56E-06	6.68E-05	0.130309902	0.507023982	0.310406599	0.995615238
85	ctx_lh_S_suborbital	0.015416307	0.17151075	0.665603969	0.213543888	0.994678109	0.767006273	0.816613644	0.3953763	0.748902748	0.77760841	0.995615238
86	ctx_lh_S_subparietal	-0.00094711	0.901053177	0.959881414	0.741246787	0.994678109	7.51E-06	6.99E-05	0.575364311	0.832466656	0.835615309	0.995615238
87	ctx_lh_S_temporal_inf	0.012906398	0.13659189	0.596544174	0.76846567	0.994678109	0.000229872	0.001093169	0.71060697	0.867237359	0.560740941	0.995615238
88	ctx_lh_S_temporal_sup	0.001288151	0.843674146	0.938069528	0.436273603	0.994678109	0.000175605	0.000894752	0.939218303	0.971979262	0.589035284	0.995615238
89	ctx_lh_S_temporal_transverse	-0.024399294	0.032856715	0.34045483	0.803919101	0.994678109	0.416234535	0.543135307	0.161765196	0.580622302	0.827891508	0.995615238
90	ctx_lh_Unknown	0.010452263	0.106664584	0.53084235	0.889650401	0.994678109	0.006338225	0.017169369	0.23826452	0.668431515	0.566088325	0.995615238
91	ctx_rh_G_Ins_lg_and_S_cent_ins	0.008176111	0.203717826	0.723699022	0.857918504	0.994678109	0.537369277	0.638872362	0.1248026	0.495852856	0.821390142	0.995615238
92	ctx_rh_G_and_S_cingul-Ant	0.003854361	0.516758607	0.80123951	0.133833601	0.994678109	0.063530743	0.119259465	0.714576914	0.867237359	0.570736668	0.995615238
93	ctx_rh_G_and_S_cingul-Mid-Ant	-0.00773454	0.210222866	0.725607958	0.021412783	0.994678109	0.002158109	0.006899222	0.280574705	0.686735258	0.773134558	0.995615238
94	ctx_rh_G_and_S_cingul-Mid-Post	-0.009934012	0.163450844	0.647749641	0.238964672	0.994678109	9.59E-06	7.89E-05	0.563111557	0.832466656	0.999849811	0.999849811
95	ctx_rh_G_and_S_frontomargin	0.006764607	0.508322294	0.80123951	0.864407919	0.994678109	0.031471674	0.06914607	0.721346962	0.867237359	0.60063925	0.995615238
96	ctx_rh_G_and_S_occipital_inf	-0.007288596	0.473787663	0.785973332	0.265017769	0.994678109	0.001078948	0.003785163	0.29523198	0.686735258	0.67095547	0.995615238
97	ctx_rh_G_and_S_paracentral	-0.01079961	0.142607284	0.601202612	0.371145589	0.994678109	0.442115447	0.562218243	2.31E-07	2.47E-05	0.910605975	0.995615238
98	ctx_rh_G_and_S_subcentral	0.015594014	0.016722741	0.293830319	0.75409385	0.994678109	1.80E-07	3.96E-06	0.676559765	0.862989797	0.770752564	0.995615238
99	ctx_rh_G_and_S_transv_frontopol	0.0045026	0.654160872	0.843315824	0.263284582	0.994678109	9.37E-06	7.89E-05	0.44314059	0.783736249	0.712067982	0.995615238
100	ctx_rh_G_cingul-Post-dorsal	-0.003026981	0.730041914	0.880980325	0.592312071	0.994678109	3.65E-05	0.000222859	0.492064547	0.810013947	0.579271405	0.995615238
101	ctx_rh_G_cingul-Post-ventral	0.005401558	0.621076129	0.833233728	0.712244516	0.994678109	0.013435993	0.033049455	0.546641077	0.832466656	0.976991955	0.995615238
102	ctx_rh_G_cuneus	0.003207031	0.645238981	0.843315824	0.40832492	0.994678109	0.000561878	0.002226704	0.153702331	0.567108599	0.888751966	0.995615238
103	ctx_rh_G_front_inf-Opercular	0.011855576	0.035347044	0.343830342	0.291888612	0.994678109	0.00032321	0.00144098	0.191372659	0.601142508	0.974501139	0.995615238
104	ctx_rh_G_front_inf-Orbital	0.012367731	0.206288039	0.723699022	0.26409009	0.994678109	0.12544026	0.209690031	0.711848508	0.867237359	0.744487063	0.995615238
105	ctx_rh_G_front_inf-Triangul	0.009636728	0.097627362	0.509567204	0.334764097	0.994678109	0.031665023	0.06914607	0.562155444	0.832466656	0.544767932	0.995615238
106	ctx_rh_G_front_middle	0.004916452	0.441969036	0.76738389	0.849145587	0.994678109	0.001127333	0.003891118	0.267972885	0.682692827	0.42038116	0.995615238
107	ctx_rh_G_front_sup	-0.00583737	0.357821267	0.749872059	0.465595783	0.994678109	0.000485157	0.002031653	0.01110907	0.088049667	0.521873228	0.995615238
108	ctx_rh_G_insular_short	0.014913353	0.007436638	0.227348638	0.95984922	0.996106388	0.511234493	0.618102721	0.125121749	0.495852856	0.190595844	0.995615238
109	ctx_rh_G_oc-temp_lat-fusifor	0.008819304	0.276483012	0.748402935	0.528805187	0.994678109	0.011012561	0.027725741	0.020039086	0.13401139	0.323890484	0.995615238
110	ctx_rh_G_oc-temp_med-Lingual	-0.000189663	0.980334076	0.997588922	0.975231469	0.996106388	0.001344193	0.004494644	0.037786765	0.202159195	0.834362837	0.995615238
111	ctx_rh_G_oc-temp_med-Parahip	0.02553194	0.002085966	0.125470803	0.550189015	0.994678109	0.058810485	0.112370034	0.632108241	0.861599769	0.607782732	0.995615238
112	ctx_rh_G_occipital_middle	0.003758334	0.750304989	0.891084738	0.468462913	0.994678109	0.127381795	0.209690031	0.243633917	0.668431515	0.842433824	0.995615238
113	ctx_rh_G_occipital_sup	0.010322179	0.388326073	0.761480007	0.492100258	0.994678109	0.127062957	0.209690031	0.412945812	0.761687561	0.779974477	0.995615238
114	ctx_rh_G_orbital	0.008664219	0.363522596	0.749872059	0.75132291	0.994678109	0.179772902	0.278778268	0.567778342	0.832466656	0.681793217	0.995615238
115	ctx_rh_G_pariet_inf-Angular	0.013827546	0.144150105	0.601202612	0.733588789	0.994678109	1.92E-06	2.28E-05	0.267418928	0.682692827	0.761873573	0.995615238
116	ctx_rh_G_pariet_inf-Supramar	0.005336761	0.360171051	0.749872059	0.269561554	0.994678109	9.14E-06	7.89E-05	0.406449448	0.756349407	0.940265068	0.995615238
117	ctx_rh_G_parietal_sup	0.010030105	0.324388094	0.749872059	0.044492322	0.994678109	7.22E-07	1.19E-05	9.14E-05	0.003913209	0.814823975	0.995615238
118	ctx_rh_G_postcentral	0.009600555	0.228375107	0.743960591	0.840249674	0.994678109	1.40E-09	2.99E-07	0.000750676	0.014604064	0.87063792	0.995615238
119	ctx_rh_G_precentral	0.003616302	0.596202593	0.826945985	0.91559434	0.994678109	1.93E-05	0.000133571	0.000470238	0.011181222	0.946775058	0.995615238
120	ctx_rh_G_precuneus	0.003670714	0.581697308	0.822875763	0.283937	0.994678109	2.05E-05	0.000135939	0.001378338	0.021068875	0.568698228	0.995615238
121	ctx_rh_G_rectus	0.013064423	0.28408929	0.748402935	0.199986223	0.994678109	0.07917952	0.143596756	0.103308167	0.433489172	0.302218438	0.995615238
122	ctx_rh_G_subcallosal	0.006585669	0.416153012	0.76738389	0.668250178	0.994678109	0.038702419	0.079079844	0.501919746	0.813718376	0.580009813	0.995615238
123	ctx_rh_G_temp_sup-G_T_transv	0.016533263	0.019222544	0.293830319	0.886380438	0.994678109	0.067616869	0.124741465	0.78407244	0.905616719	0.934264776	0.995615238
124	ctx_rh_G_temp_sup-Lateral	0.012293887	0.069990927	0.447410413	0.294626581	0.994678109	0.428496708	0.552399371	0.011006766	0.088049667	0.768437388	0.995615238
125	ctx_rh_G_temp_sup-Plan_polar	0.015580729	0.022598322	0.302252562	0.080351812	0.994678109	0.497755793	0.605225793	0.62666219	0.859651979	0.57867873	0.995615238
126	ctx_rh_G_temp_sup-Plan_tempo	-0.007000968	0.36169883	0.749872059	0.078790924	0.994678109	0.518147206	0.622941023	0.479177975	0.810013947	0.878650459	0.995615238
127	ctx_rh_G_temporal_inf	0.016817989	0.06522255	0.447410413	0.23836434	0.994678109	0.086630744	0.153214704	0.888438235	0.955405941	0.309186117	0.995615238
128	ctx_rh_G_temporal_middle	0.014230286	0.046358811	0.381568672	0.677653256	0.994678109	0.041784412	0.083568824	0.422532201	0.761687561	0.275645667	0.995615238
129	ctx_rh_Lat_Fis-ant-Horizont	-0.014757194	0.126839102	0.577522719	0.860022244	0.994678109	0.627922495	0.712128477	0.551627143	0.832466656	0.508825715	0.995615238
130	ctx_rh_Lat_Fis-ant-Vertical	-0.001324828	0.925821549	0.959881414	0.368761183	0.994678109	0.190831017	0.293797393	0.991649579	0.991649579	0.905157642	0.995615238
131	ctx_rh_Lat_Fis-post	0.001367586	0.870447167	0.945561898	0.237941426	0.994678109	0.006503322	0.017187282	0.007996669	0.081489869	0.89264262	0.995615238
132	ctx_rh_Pole_occipital	0.000200439	0.987162077	0.997588922	0.834271948	0.994678109	1.85E-05	0.000131961	0.81783433	0.906821485	0.288700903	0.995615238
133	ctx_rh_Pole_temporal	0.034678917	0.002573431	0.125470803	0.404513582	0.994678109	0.740684067	0.796514524	0.009637783	0.088049667	0.640043651	0.995615238
134	ctx_rh_S_calcarine	0.006528812	0.438358308	0.76738389	0.973568974	0.996106388	0.205221652	0.309487913	0.241549011	0.668431515	0.311252079	0.995615238
135	ctx_rh_S_central	-0.006099661	0.273613951	0.748402935	0.844044246	0.994678109	1.55E-05	0.000118195	0.001066077	0.017549272	0.785429273	0.995615238
136	ctx_rh_S_cingul-Marginalis	-0.004188709	0.564285774	0.821477249	0.383980939	0.994678109	5.62E-09	5.78E-07	0.173644053	0.580622302	0.577389792	0.995615238
137	ctx_rh_S_circular_insula_ant	-0.004006599	0.552304689	0.820786135	0.458793985	0.994678109	0.11794963	0.200327149	0.048686919	0.248071442	0.209844998	0.995615238
138	ctx_rh_S_circular_insula_inf	0.00780415	0.249473071	0.743960591	0.062710015	0.994678109	0.025120856	0.056588034	0.580868528	0.832466656	0.805476337	0.995615238
139	ctx_rh_S_circular_insula_sup	0.008864854	0.230607037	0.743960591	0.782078147	0.994678109	5.67E-05	0.000311349	0.869540078	0.945803554	0.934037019	0.995615238
140	ctx_rh_S_collat_transv_ant	0.005712926	0.54747499	0.819298236	0.166370982	0.994678109	0.289086197	0.401717183	0.277547318	0.686735258	0.857667542	0.995615238
141	ctx_rh_S_collat_transv_post	0.015981372	0.253780949	0.743960591	0.452408197	0.994678109	0.081055976	0.145357839	0.01232049	0.094163746	0.668971608	0.995615238
142	ctx_rh_S_front_inf	0.002710366	0.709914537	0.878160179	0.999768542	0.999768542	0.049927058	0.096255769	0.168909482	0.580622302	0.887488628	0.995615238
143	ctx_rh_S_front_middle	0.004782644	0.440575829	0.76738389	0.304676471	0.994678109	0.238712597	0.344303365	0.087615456	0.385392622	0.596956613	0.995615238
144	ctx_rh_S_front_sup	-0.006297464	0.364606848	0.749872059	0.575421859	0.994678109	0.023705064	0.053966848	0.366261799	0.725740972	0.92695739	0.995615238
145	ctx_rh_S_interm_prim-Jensen	-0.00792299	0.447078816	0.76738389	0.924957681	0.994678109	0.831403647	0.872158728	0.030417873	0.175067128	0.676975842	0.995615238
146	ctx_rh_S_intrapariet_and_P_trans	-0.003057531	0.598956204	0.826945985	0.368592375	0.994678109	1.85E-07	3.96E-06	0.001053932	0.017549272	0.774431994	0.995615238
147	ctx_rh_S_oc-temp_lat	0.00869921	0.367927879	0.749872059	0.755270659	0.994678109	0.019694095	0.045810178	0.167680157	0.580622302	0.701620009	0.995615238
148	ctx_rh_S_oc-temp_med_and_Lingual	0.009636265	0.288314912	0.748402935	0.986549469	0.996106388	0.139519391	0.224489847	0.001502272	0.021432416	0.972620385	0.995615238
149	ctx_rh_S_oc_middle_and_Lunatus	0.008181983	0.519869352	0.80123951	0.256046435	0.994678109	0.005298541	0.014537024	0.940185548	0.971979262	0.764568485	0.995615238
150	ctx_rh_S_oc_sup_and_transversal	0.007205658	0.392197301	0.761480007	0.140247563	0.994678109	0.004927056	0.01390761	0.21910005	0.642293297	0.986310423	0.995615238
151	ctx_rh_S_occipital_ant	-0.0060729	0.606918051	0.83256707	0.58651561	0.994678109	0.002954692	0.008782001	0.171147563	0.580622302	0.333974648	0.995615238
152	ctx_rh_S_orbital-H_Shaped	0.014176333	0.226842507	0.743960591	0.263627848	0.994678109	0.081509069	0.145357839	0.083485435	0.385392622	0.463900074	0.995615238
153	ctx_rh_S_orbital_lateral	0.00287589	0.766430825	0.891392373	0.760909368	0.994678109	0.378201012	0.499598868	0.570911462	0.832466656	0.840735474	0.995615238
154	ctx_rh_S_orbital_med-olfact	0.012081501	0.24639923	0.743960591	0.010292496	0.994678109	0.000522119	0.002108177	0.024680832	0.146713834	0.119748866	0.995615238
155	ctx_rh_S_parieto_occipital	-0.003348276	0.6382875	0.843169908	0.768020025	0.994678109	2.10E-05	0.000135939	0.180022673	0.586671392	0.439884594	0.995615238
156	ctx_rh_S_pericallosal	0.000487715	0.935776771	0.962770332	0.572553966	0.994678109	0.002616256	0.008114186	0.433509385	0.773091737	0.624612734	0.995615238
157	ctx_rh_S_postcentral	-0.011766745	0.071657057	0.447410413	0.891225916	0.994678109	0.019329509	0.045456208	0.583504665	0.832466656	0.322801315	0.995615238
158	ctx_rh_S_precentral-inf-part	0.002610128	0.695973508	0.865920528	0.557263978	0.994678109	1.90E-06	2.28E-05	0.925688972	0.971979262	0.181006518	0.995615238
159	ctx_rh_S_precentral-sup-part	-0.015688253	0.040055598	0.362135529	0.710261795	0.994678109	7.06E-06	6.87E-05	0.010129161	0.088049667	0.836020439	0.995615238
160	ctx_rh_S_suborbital	0.013810601	0.33898553	0.749872059	0.433513781	0.994678109	0.565447515	0.654085233	0.1966354	0.601142508	0.362845034	0.995615238
161	ctx_rh_S_subparietal	-0.00502165	0.528826042	0.802302615	0.298940731	0.994678109	3.83E-05	0.000222859	0.32060388	0.688113456	0.259999053	0.995615238
162	ctx_rh_S_temporal_inf	0.00100039	0.916024402	0.959881414	0.866956573	0.994678109	0.016341523	0.039739612	0.189091747	0.601142508	0.522771053	0.995615238
163	ctx_rh_S_temporal_sup	-0.002352708	0.723511234	0.879723886	0.345552126	0.994678109	0.000758092	0.002896996	0.384109288	0.740535025	0.633182327	0.995615238
164	ctx_rh_S_temporal_transverse	-0.034410701	0.018575026	0.293830319	0.776602453	0.994678109	0.906617557	0.910873978	0.07586505	0.360780461	0.459952276	0.995615238
165	ctx_rh_Unknown	0.023502138	0.002931561	0.125470803	0.55051733	0.994678109	0.840868837	0.873523938	0.536682023	0.832466656	0.985156852	0.995615238
166	All_white_matter	-0.002839936	0.280402091	0.748402935	0.580102814	0.994678109	8.56E-08	3.05E-06	0.309999052	0.688113456	0.183952251	0.995615238
167	Middle Cerebellar Peduncle	-0.002907618	0.785561075	0.907692474	0.877352518	0.994678109	0.278154888	0.392915646	0.952815575	0.980300639	0.41557045	0.995615238
168	Pontine Crossing Tract	-0.001655491	0.866871332	0.945561898	0.639156201	0.994678109	0.85161225	0.876177988	0.465458243	0.803212351	0.944134005	0.995615238
169	Genu of Corpus Callosum	-0.00708093	0.501952881	0.80123951	0.821757899	0.994678109	0.900553947	0.909049739	0.469166093	0.803212351	0.58197616	0.995615238
170	Body of corpus callosum	-0.005604819	0.57767671	0.822875763	0.822049073	0.994678109	0.835702455	0.872391831	0.676199479	0.862989797	0.9441881	0.995615238
171	Splenium of Corpus Callosum	-0.0029256	0.762002369	0.891084738	0.725351688	0.994678109	0.230530873	0.337901417	0.581925369	0.832466656	0.707505177	0.995615238
172	Fornix	-0.009811265	0.324553111	0.749872059	0.991451686	0.996106388	0.225823753	0.333284712	0.563674278	0.832466656	0.382975431	0.995615238
173	Corticospinal Tract R	-0.006215903	0.532369025	0.802302615	0.988730532	0.996106388	0.145332034	0.230378187	0.291700602	0.686735258	0.654824299	0.995615238
174	Corticospinal Tract L	-0.001130856	0.907607155	0.959881414	0.357193208	0.994678109	0.268515881	0.383082657	0.520399497	0.832466656	0.343365537	0.995615238
175	Medial Lemniscus R	-0.011047721	0.264299542	0.748402935	0.581499974	0.994678109	0.137672797	0.223196807	0.499683963	0.813718376	0.32047627	0.995615238
176	Medial Lemniscus L	0.001645435	0.856905423	0.940398772	0.294983323	0.994678109	0.558017433	0.652544976	0.746031182	0.882047917	0.584169492	0.995615238
177	Inferior Cerebellar Peduncle R	-0.006571201	0.521069098	0.80123951	0.850804578	0.994678109	0.457379815	0.569065583	0.661375013	0.862989797	0.24796552	0.995615238
178	Inferior Cerebellar Peduncle L	0.007774468	0.454970197	0.76738389	0.705940513	0.994678109	0.628935898	0.712128477	0.274840108	0.686735258	0.683171095	0.995615238
179	Superior Cerebellar Peduncle R	-0.004832427	0.623665469	0.833233728	0.352008553	0.994678109	0.361862903	0.487035606	0.284138346	0.686735258	0.171396127	0.995615238
180	Superior Cerebellar Peduncle L	-0.005967267	0.562327544	0.821477249	0.499257321	0.994678109	0.694758716	0.763514567	0.219082425	0.642293297	0.470028868	0.995615238
181	Cerebral Peduncle R	-0.006516688	0.52116124	0.80123951	0.594630003	0.994678109	0.548588645	0.645923627	0.212901695	0.641703701	0.314752484	0.995615238
182	Cerebral Peduncle L	-0.016459085	0.114219292	0.555521104	0.865506515	0.994678109	0.449757684	0.56453392	0.405859961	0.756349407	0.592891497	0.995615238
183	Anterior Limb of Internal Capsule R	-0.009378632	0.344975372	0.749872059	0.596461911	0.994678109	0.339047414	0.462141062	0.572785693	0.832466656	0.576742492	0.995615238
184	Anterior Limb of Internal Capsule L	-0.007642815	0.439403016	0.76738389	0.196526455	0.994678109	0.205361139	0.309487913	0.758498171	0.886986932	0.2118237	0.995615238
185	Posterior Limb of Internal Capsule R	-0.008071804	0.443528476	0.76738389	0.878540408	0.994678109	0.985880318	0.985880318	0.966830412	0.989960326	0.393341641	0.995615238
186	Posterior Limb of Internal Capsule L	-0.015232619	0.159708085	0.64485906	0.431213334	0.994678109	0.868209631	0.888980196	0.812515935	0.905616719	0.255131127	0.995615238
187	Retrolenticular Part of Internal Capsule R	-0.012211261	0.244023147	0.743960591	0.815205217	0.994678109	0.671043907	0.744429388	0.608990003	0.851789939	0.312645848	0.995615238
188	Retrolenticular Part of Internal Capsule L	-0.007716596	0.453535455	0.76738389	0.299040126	0.994678109	0.443994781	0.562218243	0.990807925	0.991649579	0.552887042	0.995615238
189	Anterior Corona Radiata R	-0.017429509	0.105464033	0.53084235	0.780403866	0.994678109	0.625060612	0.712128477	0.653439583	0.862989797	0.551350309	0.995615238
190	Anterior Corona Radiata L	-0.005820244	0.584472504	0.822875763	0.49782233	0.994678109	0.381690183	0.501114719	0.152193292	0.567108599	0.741209955	0.995615238
191	Superior Corona Radiata R	-0.011563798	0.271839158	0.748402935	0.900288306	0.994678109	0.659966394	0.740399626	0.622405084	0.859320568	0.325992887	0.995615238
192	Superior Corona Radiata L	-0.002123791	0.830979905	0.938069528	0.459636676	0.994678109	0.549336916	0.645923627	0.602276353	0.851789939	0.167430227	0.995615238
193	Posterior Corona Radiata R	-0.004423205	0.671495588	0.850296188	0.552988152	0.994678109	0.310103566	0.425398481	0.658658713	0.862989797	0.746634133	0.995615238
194	Posterior Corona Radiata L	-0.00212995	0.836645275	0.938069528	0.57066914	0.994678109	0.484026158	0.591894845	0.931609548	0.971979262	0.360052376	0.995615238
195	Posterior Thalamic Radiation R	-0.007064446	0.483769209	0.796358544	0.333667082	0.994678109	0.196667029	0.300619601	0.739597578	0.882047917	0.963324248	0.995615238
196	Posterior Thalamic Radiation L	-0.018952125	0.079886821	0.447410413	0.882658999	0.994678109	0.660823965	0.740399626	0.487686245	0.810013947	0.753428605	0.995615238
197	Sagittal Stratum R	-0.003234553	0.736889199	0.880980325	0.6156493	0.994678109	0.060498348	0.114572093	0.938713765	0.971979262	0.980559341	0.995615238
198	Sagittal Stratum L	-0.009494458	0.36373203	0.749872059	0.72483074	0.994678109	0.451099534	0.56453392	0.658232986	0.862989797	0.725678219	0.995615238
199	External Capsule R	-0.002968862	0.758731135	0.891084738	0.956975536	0.996106388	0.144536025	0.230378187	0.745499526	0.882047917	0.258917314	0.995615238
200	External Capsule L	-0.000887599	0.928483424	0.959881414	0.638734765	0.994678109	0.884312168	0.896885327	0.809618926	0.905616719	0.562905195	0.995615238
201	Cingulum (cingulate gyrus) R	-0.013174575	0.185480033	0.696363634	0.342486694	0.994678109	0.671377906	0.744429388	0.30923225	0.688113456	0.299859259	0.995615238
202	Cingulum (cingulate gyrus) L	-0.001101177	0.912692838	0.959881414	0.402403685	0.994678109	0.377678571	0.499598868	0.305973644	0.688113456	0.908797679	0.995615238
203	Cingulum (hippocampus) R	-0.009676444	0.345616544	0.749872059	0.549270735	0.994678109	0.62682882	0.712128477	0.93490987	0.971979262	0.918011324	0.995615238
204	Cingulum (hippocampus) L	-0.007756248	0.422117532	0.76738389	0.832916029	0.994678109	0.875469742	0.892145356	0.811139857	0.905616719	0.890906376	0.995615238
205	Fornix / Stria terminalis R	0.000924238	0.926055686	0.959881414	0.390871857	0.994678109	0.850508665	0.876177988	0.547807378	0.832466656	0.17818347	0.995615238
206	Fornix / Stria terminalis L	-0.007721548	0.455410066	0.76738389	0.85843478	0.994678109	0.354557521	0.480223478	0.794905404	0.905616719	0.043784313	0.995615238
207	Superior Longitudinal Fasciculus R	-0.002026284	0.849539046	0.938069528	0.49920787	0.994678109	0.729125534	0.788044769	0.62084768	0.859320568	0.341531329	0.995615238
208	Superior Longitudinal Fasciculus L	0.005264312	0.622335049	0.833233728	0.657395568	0.994678109	0.463219238	0.57299952	0.523197742	0.832466656	0.707742296	0.995615238
209	Superior Fronto-Occipital Fasciculus R	-0.007490115	0.441347177	0.76738389	0.889248452	0.994678109	0.42333179	0.549048504	0.678712016	0.862989797	0.363956242	0.995615238
210	Superior Fronto-Occipital Fasciculus L	-0.01043459	0.277286146	0.748402935	0.433822387	0.994678109	0.22081552	0.330451197	0.343258882	0.710078634	0.429146348	0.995615238
211	Uncinate Fasciculus R	-0.009171698	0.394973275	0.761480007	0.751357293	0.994678109	0.160631974	0.252759135	0.687691465	0.862989797	0.764866383	0.995615238
212	Uncinate Fasciculus L	-0.005509448	0.598515705	0.826945985	0.523330523	0.994678109	0.23972524	0.344303365	0.985132263	0.991649579	0.625881378	0.995615238
213	Tapetum R	-0.005666572	0.571328768	0.822875763	0.858642993	0.994678109	0.365148897	0.48838665	0.849109805	0.93184358	0.480907894	0.995615238
214	Tapetum L	-0.00968383	0.364420337	0.749872059	0.304648655	0.994678109	0.111287467	0.190524144	0.64309502	0.862989797	0.241796577	0.995615238
