## Supplementary Table 4 for "Conduction Velocity, G-ratio, and Extracellular Water as Microstructural Characteristics of Autism Spectrum Disorder"

ICA Signal Fraction	ROI	Diagnosis Slope	Diagnosis p-value	Adjusted Diagnosis p-value	Sex p-value	Adjusted Sex p-value	Age	Adjusted Age p-value	ICV p-value	Adjusted ICV p-value	IQ p-value	Adjusted IQ p-value
1	All_Cortical_ROIs	0.00253697	0.605237969	0.952359746	0.819558528	0.981533173	0.351476933	0.602108376	0.021199641	0.197248834	0.467099279	0.985080846
2	Left-Accumbens-area	0.011338185	0.203810737	0.920250761	0.224730978	0.960263965	0.559105534	0.734040394	0.361211869	0.90732786	0.430366946	0.985080846
3	Left-Amygdala	-0.006633325	0.405180222	0.920250761	0.948522761	0.981533173	0.548032426	0.734040394	0.288434353	0.863789611	0.326017915	0.985080846
4	Left-Caudate	0.02477744	0.002090393	0.149114729	0.104939735	0.960263965	0.914789836	0.9364795	0.006355935	0.090678001	0.621359986	0.985080846
5	Left-Cerebellum-Cortex	0.01292238	0.317304927	0.920250761	0.173540732	0.960263965	0.000133679	0.003052113	0.000326417	0.009979027	0.366985054	0.985080846
6	Left-Hippocampus	-0.005020809	0.462464571	0.920250761	0.467477046	0.960263965	0.523632138	0.734036923	0.058951775	0.378652422	0.203072533	0.985080846
7	Left-Putamen	0.012979123	0.031532684	0.518343434	0.980526659	0.988217651	0.030349708	0.129896751	0.250932441	0.834497661	0.017427273	0.985080846
8	Left-Thalamus-Proper	0.015832523	0.016858862	0.400866265	0.667408548	0.981533173	0.476947085	0.71375298	0.449455909	0.934767905	0.085019272	0.985080846
9	Right-Accumbens-area	0.011873427	0.184968285	0.920250761	0.964728562	0.983104344	0.431757817	0.667369441	0.200640418	0.777721666	0.567195498	0.985080846
10	Right-Amygdala	-0.006577845	0.417987566	0.920250761	0.145465522	0.960263965	0.333661185	0.590111517	0.663947297	0.934767905	0.564277156	0.985080846
11	Right-Caudate	0.023137476	0.001408541	0.149114729	0.526638375	0.960263965	0.499931427	0.718022317	0.0769739	0.433484593	0.224634987	0.985080846
12	Right-Cerebellum-Cortex	0.020777756	0.130040273	0.863018719	0.098364714	0.960263965	0.000648794	0.007713438	0.004144768	0.068229259	0.439438964	0.985080846
13	Right-Hippocampus	-0.006787958	0.326588731	0.920250761	0.516743789	0.960263965	0.489769623	0.715364476	0.087724118	0.471816686	0.094898732	0.985080846
14	Right-Putamen	0.01329604	0.045813283	0.553694207	0.644201042	0.981533173	0.242355728	0.475817669	0.896272237	0.955417647	0.09991382	0.985080846
15	Right-Thalamus-Proper	0.012904955	0.066432485	0.656519573	0.573366537	0.960263965	0.951345	0.957626119	0.612639092	0.934767905	0.017117902	0.985080846
16	ctx_lh_G_Ins_lg_and_S_cent_ins	0.000258078	0.967330177	0.991117862	0.897232467	0.981533173	0.194189189	0.426536905	0.619144313	0.934767905	0.874025055	0.985080846
17	ctx_lh_G_and_S_cingul-Ant	0.001863809	0.770383166	0.982987616	0.027536736	0.726573153	0.059556768	0.212419139	0.698915113	0.941763813	0.821231032	0.985080846
18	ctx_lh_G_and_S_cingul-Mid-Ant	0.002629231	0.699363041	0.971842147	0.009003546	0.569184498	0.000230703	0.003375278	0.240692469	0.834497661	0.427145114	0.985080846
19	ctx_lh_G_and_S_cingul-Mid-Post	0.017189683	0.022423168	0.436232543	0.280295334	0.960263965	0.000232039	0.003375278	0.517578419	0.934767905	0.518253465	0.985080846
20	ctx_lh_G_and_S_frontomargin	-0.012860856	0.410857354	0.920250761	0.253608534	0.960263965	0.07125345	0.227585647	0.83235897	0.955417647	0.21158856	0.985080846
21	ctx_lh_G_and_S_occipital_inf	-0.009051687	0.43651312	0.920250761	0.259869638	0.960263965	0.003439509	0.024535168	0.361350706	0.90732786	0.56563114	0.985080846
22	ctx_lh_G_and_S_paracentral	-0.010299667	0.412768873	0.920250761	0.159363392	0.960263965	0.034885584	0.145212577	1.15E-06	0.000245045	0.923116136	0.997711379
23	ctx_lh_G_and_S_subcentral	-0.006310341	0.403217896	0.920250761	0.368790417	0.960263965	0.005779455	0.037478891	0.779417762	0.953806872	0.19958294	0.985080846
24	ctx_lh_G_and_S_transv_frontopol	-0.025548607	0.297533034	0.920250761	0.241567913	0.960263965	0.556168487	0.734040394	0.019629255	0.197248834	0.61542535	0.985080846
25	ctx_lh_G_cingul-Post-dorsal	0.011031104	0.208148817	0.920250761	0.958666411	0.981601014	0.000939557	0.010048998	0.628382665	0.934767905	0.185185136	0.985080846
26	ctx_lh_G_cingul-Post-ventral	-1.66E-05	0.999033924	0.999033924	0.560887225	0.960263965	0.829884571	0.916225888	0.435900132	0.934767905	0.459007822	0.985080846
27	ctx_lh_G_cuneus	0.003789181	0.57681829	0.929172079	0.458237506	0.960263965	0.420582614	0.664520813	0.926625948	0.955417647	0.526606629	0.985080846
28	ctx_lh_G_front_inf-Opercular	-0.004966554	0.372782526	0.920250761	0.989908074	0.989908074	0.001103024	0.010262921	0.96201792	0.968686581	0.368345223	0.985080846
29	ctx_lh_G_front_inf-Orbital	-0.007887149	0.419020211	0.920250761	0.949426948	0.981533173	0.744114826	0.870167065	0.69504196	0.941763813	0.528443001	0.985080846
30	ctx_lh_G_front_inf-Triangul	0.004598923	0.464959698	0.920250761	0.371453551	0.960263965	0.557992833	0.734040394	0.803500039	0.955417647	0.315703911	0.985080846
31	ctx_lh_G_front_middle	0.000177616	0.977223686	0.991117862	0.416271617	0.960263965	0.231290133	0.469217753	0.598722	0.934767905	0.966986609	0.998367427
32	ctx_lh_G_front_sup	-0.013345271	0.082672765	0.707678872	0.97165612	0.985471136	0.418583303	0.664520813	0.000768319	0.020552538	0.413147255	0.985080846
33	ctx_lh_G_insular_short	0.012420838	0.035846167	0.518343434	0.198409193	0.960263965	0.234770432	0.469217753	0.01615166	0.181918694	0.399187184	0.985080846
34	ctx_lh_G_oc-temp_lat-fusifor	-0.009870942	0.226264136	0.920250761	0.756031246	0.981533173	0.048142724	0.187318963	0.259533831	0.834497661	0.538285057	0.985080846
35	ctx_lh_G_oc-temp_med-Lingual	0.001041137	0.888480555	0.982987616	0.761346663	0.981533173	0.605304825	0.736654056	0.254651442	0.834497661	0.786906129	0.985080846
36	ctx_lh_G_oc-temp_med-Parahip	-0.014840914	0.122773858	0.863018719	0.584621639	0.960263965	0.566608058	0.734213443	0.857914243	0.955417647	0.167980885	0.985080846
37	ctx_lh_G_occipital_middle	0.001248065	0.904899815	0.982987616	0.286797296	0.960263965	0.001467124	0.012075563	0.028507045	0.244020309	0.041258783	0.985080846
38	ctx_lh_G_occipital_sup	-0.015476991	0.367140352	0.920250761	0.388726374	0.960263965	0.006586403	0.039403094	0.050564917	0.349061041	0.907485594	0.990826107
39	ctx_lh_G_orbital	-0.020537258	0.128050481	0.863018719	0.852225867	0.981533173	0.017863592	0.092094901	0.663432449	0.934767905	0.402139178	0.985080846
40	ctx_lh_G_pariet_inf-Angular	-0.007352534	0.449697578	0.920250761	0.1026578	0.960263965	0.208447688	0.441661437	0.126930646	0.597134988	0.41703493	0.985080846
41	ctx_lh_G_pariet_inf-Supramar	0.00575257	0.386735759	0.920250761	0.715635865	0.981533173	0.603493643	0.736654056	0.307150195	0.888245158	0.660959906	0.985080846
42	ctx_lh_G_parietal_sup	-0.015251516	0.191744199	0.920250761	0.012117951	0.569184498	0.649276224	0.780590516	0.000281619	0.009979027	0.627197092	0.985080846
43	ctx_lh_G_postcentral	-0.007726978	0.367462917	0.920250761	0.736984169	0.981533173	0.846277546	0.916225888	0.038643039	0.318061936	0.528105142	0.985080846
44	ctx_lh_G_precentral	-0.018114599	0.026428634	0.471310632	0.454533835	0.960263965	0.052362835	0.192299911	0.01056804	0.141347531	0.692972406	0.985080846
45	ctx_lh_G_precuneus	0.00767466	0.212295211	0.920250761	0.438139956	0.960263965	0.454504515	0.689628719	0.630637205	0.934767905	0.397553013	0.985080846
46	ctx_lh_G_rectus	-0.005799107	0.72488865	0.976152555	0.042326707	0.848752245	0.29326899	0.531860711	0.151864478	0.677062466	0.344628254	0.985080846
47	ctx_lh_G_subcallosal	0.004112112	0.654362569	0.966907775	0.444075782	0.960263965	0.01098515	0.061863739	0.271643548	0.834497661	0.227805133	0.985080846
48	ctx_lh_G_temp_sup-G_T_transv	0.019417275	0.050494245	0.568724651	0.127028564	0.960263965	0.491395224	0.715364476	0.514081695	0.934767905	0.412606849	0.985080846
49	ctx_lh_G_temp_sup-Lateral	-0.000812524	0.8991088	0.982987616	0.763593891	0.981533173	0.852004447	0.916225888	0.166434025	0.698370224	0.64652903	0.985080846
50	ctx_lh_G_temp_sup-Plan_polar	0.001571769	0.877215785	0.982987616	0.522738128	0.960263965	0.119090396	0.313553629	0.649529534	0.934767905	0.204986953	0.985080846
51	ctx_lh_G_temp_sup-Plan_tempo	0.006895002	0.355673312	0.920250761	0.804104361	0.981533173	0.434203347	0.667369441	0.122378601	0.595205014	0.568645045	0.985080846
52	ctx_lh_G_temporal_inf	-0.013489701	0.181928032	0.920250761	0.126938595	0.960263965	0.872533322	0.924366984	0.628352524	0.934767905	0.386326302	0.985080846
53	ctx_lh_G_temporal_middle	-0.008928689	0.22455302	0.920250761	0.774664965	0.981533173	0.099207542	0.283151146	0.779982255	0.953806872	0.768898166	0.985080846
54	ctx_lh_Lat_Fis-ant-Horizont	0.02968353	0.003060676	0.163746189	0.911766218	0.981533173	0.087194423	0.262811358	0.50197458	0.934767905	0.95158181	0.998367427
55	ctx_lh_Lat_Fis-ant-Vertical	-0.00455265	0.770547858	0.982987616	0.312302525	0.960263965	0.009517314	0.055046087	0.416376062	0.934767905	0.227085282	0.985080846
56	ctx_lh_Lat_Fis-post	0.012489233	0.21266797	0.920250761	0.915441599	0.981533173	0.022513841	0.109499135	0.173979901	0.71599421	0.866832212	0.985080846
57	ctx_lh_Pole_occipital	-0.013630243	0.443048011	0.920250761	0.352529806	0.960263965	0.003344195	0.024535168	0.619797493	0.934767905	0.64799032	0.985080846
58	ctx_lh_Pole_temporal	0.003136456	0.829638538	0.982987616	0.404497668	0.960263965	0.519822294	0.734036923	7.91E-05	0.004229495	0.79704507	0.985080846
59	ctx_lh_S_calcarine	0.005180302	0.48489627	0.920250761	0.73813284	0.981533173	0.254309675	0.486956852	0.330419871	0.90732786	0.74810053	0.985080846
60	ctx_lh_S_central	0.006954046	0.265468055	0.920250761	0.914945611	0.981533173	0.006628558	0.039403094	0.35198251	0.90732786	0.28349141	0.985080846
61	ctx_lh_S_cingul-Marginalis	0.011977754	0.146261756	0.920250761	0.14954936	0.960263965	2.09E-05	0.000892653	0.350375965	0.90732786	0.865455336	0.985080846
62	ctx_lh_S_circular_insula_ant	0.003491761	0.63490413	0.966907775	0.510973446	0.960263965	0.353288864	0.602108376	0.01546334	0.181918694	0.126131236	0.985080846
63	ctx_lh_S_circular_insula_inf	0.011262101	0.156061538	0.920250761	0.017213752	0.569184498	0.039399176	0.159083465	0.879594799	0.955417647	0.611142876	0.985080846
64	ctx_lh_S_circular_insula_sup	-0.001588532	0.835769102	0.982987616	0.878608986	0.981533173	1.99E-05	0.000892653	0.762153674	0.947383994	0.336609799	0.985080846
65	ctx_lh_S_collat_transv_ant	-0.004203677	0.660756892	0.966907775	0.791059964	0.981533173	0.116248081	0.310963616	0.044470875	0.339884543	0.44762788	0.985080846
66	ctx_lh_S_collat_transv_post	-0.008753547	0.527995724	0.920250761	0.935109485	0.981533173	0.572960958	0.734213443	0.297554443	0.872282888	0.803119165	0.985080846
67	ctx_lh_S_front_inf	0.006531937	0.37876703	0.920250761	0.85158791	0.981533173	0.389982176	0.65200145	0.362578385	0.90732786	0.29362215	0.985080846
68	ctx_lh_S_front_middle	0.006060262	0.368194661	0.920250761	0.275117262	0.960263965	0.194665466	0.426536905	0.571546735	0.934767905	0.461108648	0.985080846
69	ctx_lh_S_front_sup	-0.000807384	0.920882646	0.987637334	0.71641372	0.981533173	0.043795286	0.173559097	0.487528099	0.934767905	0.60584439	0.985080846
70	ctx_lh_S_interm_prim-Jensen	-0.003430168	0.791883198	0.982987616	0.488639253	0.960263965	0.668338173	0.799018821	0.92210112	0.955417647	0.446024383	0.985080846
71	ctx_lh_S_intrapariet_and_P_trans	0.015411345	0.020029779	0.428637268	0.359661228	0.960263965	0.55328694	0.734040394	0.623782425	0.934767905	0.76707075	0.985080846
72	ctx_lh_S_oc-temp_lat	-0.005695797	0.515821784	0.920250761	0.871110787	0.981533173	0.154316258	0.366929769	0.69921764	0.941763813	0.384208001	0.985080846
73	ctx_lh_S_oc-temp_med_and_Lingual	-0.002385494	0.780067965	0.982987616	0.497908653	0.960263965	0.286954272	0.529381156	0.018742669	0.197248834	0.42559729	0.985080846
74	ctx_lh_S_oc_middle_and_Lunatus	0.007436349	0.466747895	0.920250761	0.92033265	0.981533173	0.847063344	0.916225888	0.20351595	0.777721666	0.357571841	0.985080846
75	ctx_lh_S_oc_sup_and_transversal	-0.003140405	0.675335407	0.966907775	0.253007755	0.960263965	0.555796173	0.734040394	0.652976481	0.934767905	0.657208434	0.985080846
76	ctx_lh_S_occipital_ant	0.004552662	0.601388214	0.952359746	0.734162047	0.981533173	0.102020639	0.283537879	0.60592076	0.934767905	0.188592581	0.985080846
77	ctx_lh_S_orbital-H_Shaped	-0.038371718	0.013387299	0.358110237	0.92994631	0.981533173	0.085496216	0.261374145	0.643497653	0.934767905	0.261847098	0.985080846
78	ctx_lh_S_orbital_lateral	0.001227026	0.892379293	0.982987616	0.173166872	0.960263965	0.121611922	0.313553629	0.605302545	0.934767905	0.458511272	0.985080846
79	ctx_lh_S_orbital_med-olfact	-0.015847921	0.308435504	0.920250761	0.65403315	0.981533173	0.001033075	0.010048998	0.478390319	0.934767905	0.967150375	0.998367427
80	ctx_lh_S_parieto_occipital	0.00558844	0.400423171	0.920250761	0.731717712	0.981533173	0.002244678	0.017155757	0.256747543	0.834497661	0.542213191	0.985080846
81	ctx_lh_S_pericallosal	0.002063166	0.781193882	0.982987616	0.030556815	0.726573153	0.063304815	0.218503715	0.606956324	0.934767905	0.289897264	0.985080846
82	ctx_lh_S_postcentral	0.016919959	0.008967803	0.274158547	0.06034108	0.960263965	0.457604103	0.689628719	0.088190035	0.471816686	0.70129222	0.985080846
83	ctx_lh_S_precentral-inf-part	-0.004107327	0.554645137	0.929172079	0.425396029	0.960263965	9.21E-06	0.000699894	0.727066372	0.94400627	0.797337108	0.985080846
84	ctx_lh_S_precentral-sup-part	-0.009216967	0.319161432	0.920250761	0.741767886	0.981533173	0.000142622	0.003052113	0.104011157	0.52996161	0.333401898	0.985080846
85	ctx_lh_S_suborbital	-0.001943454	0.877309068	0.982987616	0.176465645	0.960263965	0.804010826	0.916225888	0.34600802	0.90732786	0.021263466	0.985080846
86	ctx_lh_S_subparietal	0.005126616	0.528929176	0.920250761	0.860570443	0.981533173	6.57E-05	0.001808495	0.704122477	0.941763813	0.787439715	0.985080846
87	ctx_lh_S_temporal_inf	-0.00653714	0.470994978	0.920250761	0.882533604	0.981533173	0.002178623	0.017155757	0.917650507	0.955417647	0.307567735	0.985080846
88	ctx_lh_S_temporal_sup	0.002829721	0.681483055	0.966907775	0.303309158	0.960263965	0.017901472	0.092094901	0.815071734	0.955417647	0.509121488	0.985080846
89	ctx_lh_S_temporal_transverse	0.038424373	0.00393623	0.168470649	0.654571173	0.981533173	0.02329977	0.110803351	0.158658069	0.692914834	0.519357707	0.985080846
90	ctx_lh_Unknown	0.002970551	0.690199894	0.966907775	0.143201612	0.960263965	0.403731929	0.664520813	0.255952764	0.834497661	0.682040313	0.985080846
91	ctx_rh_G_Ins_lg_and_S_cent_ins	-0.004186041	0.522080732	0.920250761	0.317051165	0.960263965	0.756465036	0.875046041	0.372352565	0.90732786	0.92846416	0.998367427
92	ctx_rh_G_and_S_cingul-Ant	0.00186332	0.760729709	0.982987616	0.127132183	0.960263965	0.049204285	0.18803066	0.412144971	0.934767905	0.763258586	0.985080846
93	ctx_rh_G_and_S_cingul-Mid-Ant	0.002936048	0.681966369	0.966907775	0.017541819	0.569184498	0.000183435	0.003375278	0.858959639	0.955417647	0.799324707	0.985080846
94	ctx_rh_G_and_S_cingul-Mid-Post	0.007440385	0.360329111	0.920250761	0.402079882	0.960263965	9.81E-06	0.000699894	0.765875846	0.947383994	0.709563505	0.985080846
95	ctx_rh_G_and_S_frontomargin	-0.001749106	0.932255801	0.987637334	0.522072307	0.960263965	0.024780543	0.112830559	0.922552359	0.955417647	0.309494168	0.985080846
96	ctx_rh_G_and_S_occipital_inf	-0.001387099	0.91602849	0.987637334	0.718788442	0.981533173	0.483694691	0.713866648	0.94984698	0.963351913	0.812899386	0.985080846
97	ctx_rh_G_and_S_paracentral	-0.013090766	0.291693431	0.920250761	0.260287472	0.960263965	0.065289692	0.218589161	1.91E-05	0.00135911	0.650632718	0.985080846
98	ctx_rh_G_and_S_subcentral	-0.004293355	0.576669898	0.929172079	0.30651096	0.960263965	0.000252357	0.003375278	0.918828846	0.955417647	0.547824785	0.985080846
99	ctx_rh_G_and_S_transv_frontopol	-0.018810805	0.285315557	0.920250761	0.487385029	0.960263965	0.267196322	0.506017814	0.002173583	0.042286077	0.776968088	0.985080846
100	ctx_rh_G_cingul-Post-dorsal	0.00639134	0.484568507	0.920250761	0.608225242	0.971344789	0.000222773	0.003375278	0.563278504	0.934767905	0.512351623	0.985080846
101	ctx_rh_G_cingul-Post-ventral	0.001927378	0.875123304	0.982987616	0.4971082	0.960263965	0.275475794	0.51262452	0.930595999	0.955417647	0.933951651	0.998367427
102	ctx_rh_G_cuneus	0.009729621	0.204395557	0.920250761	0.205829243	0.960263965	0.86852994	0.924366984	0.413152808	0.934767905	0.887434044	0.985080846
103	ctx_rh_G_front_inf-Opercular	0.002858758	0.612362676	0.9558046	0.904802091	0.981533173	0.001027771	0.010048998	0.432113228	0.934767905	0.997413256	0.998367427
104	ctx_rh_G_front_inf-Orbital	-0.004462092	0.712708428	0.976152555	0.282893141	0.960263965	0.814669026	0.916225888	0.061487767	0.378652422	0.630898251	0.985080846
105	ctx_rh_G_front_inf-Triangul	0.002378564	0.691293876	0.966907775	0.91358117	0.981533173	0.791042129	0.91012374	0.596468044	0.934767905	0.505729587	0.985080846
106	ctx_rh_G_front_middle	-0.005042892	0.439737882	0.920250761	0.19976887	0.960263965	0.829506361	0.916225888	0.814644197	0.955417647	0.87934483	0.985080846
107	ctx_rh_G_front_sup	-0.01322227	0.096716871	0.766570758	0.88492536	0.981533173	0.953151231	0.957626119	0.00214302	0.042286077	0.621072511	0.985080846
108	ctx_rh_G_insular_short	3.17E-05	0.995621383	0.999033924	0.199928242	0.960263965	0.812087903	0.916225888	0.001349729	0.032093552	0.611308102	0.985080846
109	ctx_rh_G_oc-temp_lat-fusifor	-0.010705984	0.281137835	0.920250761	0.851964354	0.981533173	0.099893708	0.283151146	0.25297436	0.834497661	0.74168998	0.985080846
110	ctx_rh_G_oc-temp_med-Lingual	0.008420536	0.342990693	0.920250761	0.804857267	0.981533173	0.918904501	0.9364795	0.050426683	0.349061041	0.868019235	0.985080846
111	ctx_rh_G_oc-temp_med-Parahip	-0.006536043	0.483270661	0.920250761	0.944160293	0.981533173	0.381684588	0.643153557	0.839928184	0.955417647	0.342567786	0.985080846
112	ctx_rh_G_occipital_middle	0.00397972	0.718066549	0.976152555	0.677799881	0.981533173	0.254855923	0.486956852	0.150915592	0.677062466	0.998367427	0.998367427
113	ctx_rh_G_occipital_sup	-0.001161006	0.928207481	0.987637334	0.079398102	0.960263965	0.150873681	0.366929769	0.027473032	0.244020309	0.883737392	0.985080846
114	ctx_rh_G_orbital	-0.012369913	0.407844342	0.920250761	0.494733104	0.960263965	0.125159358	0.315107091	0.373106783	0.90732786	0.775841262	0.985080846
115	ctx_rh_G_pariet_inf-Angular	0.00284164	0.729833686	0.976152555	0.137401342	0.960263965	0.898168544	0.933048875	0.729566835	0.94400627	0.920118351	0.997711379
116	ctx_rh_G_pariet_inf-Supramar	0.006491784	0.289108297	0.920250761	0.487363385	0.960263965	0.829796912	0.916225888	0.614508615	0.934767905	0.694299845	0.985080846
117	ctx_rh_G_parietal_sup	-0.006545461	0.576789471	0.929172079	0.006479853	0.569184498	0.597580399	0.736654056	0.000170797	0.007310114	0.85635375	0.985080846
118	ctx_rh_G_postcentral	-0.00723555	0.399683409	0.920250761	0.753411256	0.981533173	0.413135909	0.664520813	0.046951323	0.346468386	0.800733031	0.985080846
119	ctx_rh_G_precentral	-0.012646393	0.113891657	0.840441886	0.763421455	0.981533173	0.537652875	0.734040394	0.013690554	0.172339914	0.383517035	0.985080846
120	ctx_rh_G_precuneus	0.004442288	0.520938725	0.920250761	0.058836148	0.960263965	0.868117186	0.924366984	0.231363148	0.834497661	0.803293836	0.985080846
121	ctx_rh_G_rectus	-0.013909277	0.412677123	0.920250761	0.177651996	0.960263965	0.895884577	0.933048875	0.068872031	0.409405961	0.693275611	0.985080846
122	ctx_rh_G_subcallosal	0.001103563	0.890613266	0.982987616	0.604053605	0.971344789	0.421344475	0.664520813	0.162032861	0.693500644	0.457157346	0.985080846
123	ctx_rh_G_temp_sup-G_T_transv	0.001511348	0.858371773	0.982987616	0.602090327	0.971344789	0.023835388	0.110886372	0.742103392	0.94400627	0.887239912	0.985080846
124	ctx_rh_G_temp_sup-Lateral	-0.0060546	0.343335207	0.920250761	0.375039512	0.960263965	0.592737281	0.736654056	0.624828263	0.934767905	0.342343448	0.985080846
125	ctx_rh_G_temp_sup-Plan_polar	0.001784987	0.852591982	0.982987616	0.018618185	0.569184498	0.829851536	0.916225888	0.347533944	0.90732786	0.348660716	0.985080846
126	ctx_rh_G_temp_sup-Plan_tempo	0.017687354	0.042048445	0.553694207	0.043627452	0.848752245	0.094972551	0.282279526	0.314711371	0.897976446	0.882174108	0.985080846
127	ctx_rh_G_temporal_inf	-0.002890797	0.786993026	0.982987616	0.098438092	0.960263965	0.177375808	0.412591553	0.974719294	0.974719294	0.644369361	0.985080846
128	ctx_rh_G_temporal_middle	-0.004349821	0.558228562	0.929172079	0.36704839	0.960263965	0.190982174	0.426536905	0.520773136	0.934767905	0.614165337	0.985080846
129	ctx_rh_Lat_Fis-ant-Horizont	0.020056993	0.058384151	0.624710412	0.761815553	0.981533173	0.596492838	0.736654056	0.504866761	0.934767905	0.528373033	0.985080846
130	ctx_rh_Lat_Fis-ant-Vertical	0.005121249	0.751199304	0.982987616	0.32277506	0.960263965	0.292218021	0.531860711	0.834904289	0.955417647	0.88612247	0.985080846
131	ctx_rh_Lat_Fis-post	0.004032329	0.663939732	0.966907775	0.320283896	0.960263965	0.069653304	0.22584556	0.00266274	0.047485529	0.990241312	0.998367427
132	ctx_rh_Pole_occipital	-0.010272065	0.527996261	0.920250761	0.398135318	0.960263965	0.001387732	0.011878989	0.442358365	0.934767905	0.51137791	0.985080846
133	ctx_rh_Pole_temporal	0.032200623	0.067492666	0.656519573	0.196051632	0.960263965	0.062021699	0.21758432	1.84E-05	0.00135911	0.979354606	0.998367427
134	ctx_rh_S_calcarine	0.009130784	0.311557624	0.920250761	0.983599812	0.988217651	0.965856856	0.965856856	0.689901691	0.941763813	0.906326243	0.990826107
135	ctx_rh_S_central	0.005243753	0.436487939	0.920250761	0.903510341	0.981533173	0.029232822	0.127669874	0.461650144	0.934767905	0.763591191	0.985080846
136	ctx_rh_S_cingul-Marginalis	0.00205842	0.814300378	0.982987616	0.442744259	0.960263965	6.19E-06	0.000699894	0.923284528	0.955417647	0.888414034	0.985080846
137	ctx_rh_S_circular_insula_ant	0.009697773	0.174143685	0.920250761	0.66976403	0.981533173	0.195329984	0.426536905	0.020535852	0.197248834	0.249467541	0.985080846
138	ctx_rh_S_circular_insula_inf	-0.001162785	0.892344477	0.982987616	0.002816969	0.569184498	0.558970394	0.734040394	0.587637164	0.934767905	0.867593974	0.985080846
139	ctx_rh_S_circular_insula_sup	-0.00570266	0.470219923	0.920250761	0.803843502	0.981533173	6.50E-05	0.001808495	0.89509647	0.955417647	0.985184182	0.998367427
140	ctx_rh_S_collat_transv_ant	0.003816431	0.748482317	0.982987616	0.954371569	0.981601014	0.428058429	0.667369441	0.450911475	0.934767905	0.694313544	0.985080846
141	ctx_rh_S_collat_transv_post	-0.010677812	0.487144393	0.920250761	0.436856948	0.960263965	0.887422811	0.930923929	0.053801453	0.359797216	0.497200982	0.985080846
142	ctx_rh_S_front_inf	0.00263167	0.728075698	0.976152555	0.88936023	0.981533173	0.198673693	0.42771041	0.272966525	0.834497661	0.852692068	0.985080846
143	ctx_rh_S_front_middle	0.000842683	0.900975314	0.982987616	0.205470592	0.960263965	0.188300675	0.426536905	0.074514775	0.430977346	0.881194801	0.985080846
144	ctx_rh_S_front_sup	-0.007058586	0.413720836	0.920250761	0.394232306	0.960263965	0.050747845	0.190526998	0.321514237	0.905316404	0.676994645	0.985080846
145	ctx_rh_S_interm_prim-Jensen	0.012553731	0.296963283	0.920250761	0.824592808	0.981533173	0.158765379	0.373360342	0.093062404	0.485740354	0.691003094	0.985080846
146	ctx_rh_S_intrapariet_and_P_trans	0.009826493	0.153262615	0.920250761	0.09575102	0.960263965	0.436596831	0.667369441	0.061929135	0.378652422	0.483689391	0.985080846
147	ctx_rh_S_oc-temp_lat	-0.007125862	0.469220167	0.920250761	0.865482167	0.981533173	0.108686138	0.294415615	0.408796014	0.934767905	0.713998082	0.985080846
148	ctx_rh_S_oc-temp_med_and_Lingual	-0.005321294	0.575728257	0.929172079	0.892808192	0.981533173	0.274940499	0.51262452	0.006219692	0.090678001	0.683918774	0.985080846
149	ctx_rh_S_oc_middle_and_Lunatus	0.000414458	0.975826266	0.991117862	0.34475888	0.960263965	0.133107043	0.331219851	0.964160008	0.968686581	0.875933017	0.985080846
150	ctx_rh_S_oc_sup_and_transversal	0.005776438	0.525658012	0.920250761	0.134368395	0.960263965	0.605846326	0.736654056	0.585805686	0.934767905	0.645483161	0.985080846
151	ctx_rh_S_occipital_ant	0.010024911	0.418155188	0.920250761	0.389764337	0.960263965	0.004609312	0.031819123	0.269765162	0.834497661	0.373717905	0.985080846
152	ctx_rh_S_orbital-H_Shaped	-0.031225392	0.036332484	0.518343434	0.783668151	0.981533173	0.220127811	0.457352927	0.268741107	0.834497661	0.597056583	0.985080846
153	ctx_rh_S_orbital_lateral	0.004898207	0.648674006	0.966907775	0.574401038	0.960263965	0.026925619	0.120043385	0.68196267	0.941763813	0.983400809	0.998367427
154	ctx_rh_S_orbital_med-olfact	-0.014425497	0.292340069	0.920250761	0.355346349	0.960263965	0.001255298	0.01119307	0.492011421	0.934767905	0.668201113	0.985080846
155	ctx_rh_S_parieto_occipital	0.008486051	0.282599928	0.920250761	0.548010537	0.960263965	0.006025147	0.037922985	0.263750897	0.834497661	0.428955151	0.985080846
156	ctx_rh_S_pericallosal	0.004919186	0.430747781	0.920250761	0.368354561	0.960263965	0.005368011	0.035898571	0.949335259	0.963351913	0.988499475	0.998367427
157	ctx_rh_S_postcentral	0.012464107	0.07660452	0.691744825	0.658873655	0.981533173	0.639699036	0.773421433	0.040837682	0.323676439	0.470112536	0.985080846
158	ctx_rh_S_precentral-inf-part	0.001196215	0.870137916	0.982987616	0.427589424	0.960263965	6.76E-05	0.001808495	0.593142521	0.934767905	0.119376915	0.985080846
159	ctx_rh_S_precentral-sup-part	-0.0019262	0.829102116	0.982987616	0.931105554	0.981533173	0.000307379	0.003869363	0.655720089	0.934767905	0.9851455	0.998367427
160	ctx_rh_S_suborbital	-0.010476815	0.477698032	0.920250761	0.717311419	0.981533173	0.881314703	0.929070672	0.804835917	0.955417647	0.108308155	0.985080846
161	ctx_rh_S_subparietal	0.007209814	0.400045587	0.920250761	0.261634877	0.960263965	0.000239554	0.003375278	0.427312878	0.934767905	0.329940281	0.985080846
162	ctx_rh_S_temporal_inf	0.006577406	0.517957837	0.920250761	0.341025411	0.960263965	0.035285299	0.145212577	0.290620804	0.863789611	0.319927609	0.985080846
163	ctx_rh_S_temporal_sup	0.007380558	0.291249666	0.920250761	0.239471153	0.960263965	0.019096909	0.095040429	0.4162205	0.934767905	0.550897639	0.985080846
164	ctx_rh_S_temporal_transverse	0.049251981	0.00493896	0.176156247	0.546926715	0.960263965	0.227616146	0.468363993	0.128356119	0.597134988	0.338945595	0.985080846
165	ctx_rh_Unknown	-0.008568947	0.304690432	0.920250761	0.336790953	0.960263965	0.850275857	0.916225888	0.660507842	0.934767905	0.422834489	0.985080846
166	All_white_matter	0.013170963	0.000497122	0.106384134	0.822317769	0.981533173	0.000733652	0.008263242	0.213851336	0.802880453	0.079434799	0.985080846
167	Middle Cerebellar Peduncle	-0.003361426	0.796983618	0.982987616	0.891134661	0.981533173	0.0180747	0.092094901	0.617805649	0.934767905	0.841020131	0.985080846
168	Pontine Crossing Tract	-0.006590787	0.646299112	0.966907775	0.530746176	0.960263965	0.065868304	0.218589161	0.592220187	0.934767905	0.766179327	0.985080846
169	Genu of Corpus Callosum	0.012139229	0.35678821	0.920250761	0.747316428	0.981533173	0.534562995	0.734040394	0.748209776	0.94400627	0.427641551	0.985080846
170	Body of corpus callosum	0.006733904	0.616359976	0.9558046	0.641260923	0.981533173	0.751304041	0.873799265	0.703909171	0.941763813	0.875602863	0.985080846
171	Splenium of Corpus Callosum	-0.004683018	0.720556124	0.976152555	0.578355422	0.960263965	0.074791548	0.235373402	0.368576002	0.90732786	0.438976392	0.985080846
172	Fornix	0.009752327	0.472181758	0.920250761	0.80669095	0.981533173	0.234205696	0.469217753	0.609561871	0.934767905	0.689937769	0.985080846
173	Corticospinal Tract R	0.007223447	0.554782207	0.929172079	0.488206306	0.960263965	0.151650782	0.366929769	0.192472306	0.777152329	0.356089028	0.985080846
174	Corticospinal Tract L	-0.000193772	0.987276443	0.996590371	0.57961723	0.960263965	0.416991276	0.664520813	0.746646896	0.94400627	0.78757972	0.985080846
175	Medial Lemniscus R	-0.000921344	0.941960374	0.990217622	0.268241293	0.960263965	0.078885032	0.244657924	0.465257344	0.934767905	0.639227739	0.985080846
176	Medial Lemniscus L	-0.000344139	0.975450579	0.991117862	0.087668659	0.960263965	0.713689376	0.839173222	0.916023397	0.955417647	0.886675312	0.985080846
177	Inferior Cerebellar Peduncle R	0.032050038	0.077578859	0.691744825	0.524850789	0.960263965	0.21772421	0.456793932	0.757045474	0.947383994	0.637294585	0.985080846
178	Inferior Cerebellar Peduncle L	-0.013084342	0.39681039	0.920250761	0.868535242	0.981533173	0.907670496	0.9364795	0.910820175	0.955417647	0.747968731	0.985080846
179	Superior Cerebellar Peduncle R	0.006041611	0.655037974	0.966907775	0.492131634	0.960263965	0.352299532	0.602108376	0.197004478	0.777721666	0.806764846	0.985080846
180	Superior Cerebellar Peduncle L	-0.003028393	0.835568059	0.982987616	0.724452994	0.981533173	0.098666841	0.283151146	0.861566325	0.955417647	0.018863762	0.985080846
181	Cerebral Peduncle R	0.024347354	0.089187459	0.734081392	0.381817561	0.960263965	0.524802099	0.734036923	0.560810554	0.934767905	0.656340382	0.985080846
182	Cerebral Peduncle L	0.017834905	0.224382625	0.920250761	0.767073066	0.981533173	0.100558351	0.283151146	0.807537612	0.955417647	0.634996215	0.985080846
183	Anterior Limb of Internal Capsule R	-0.006909359	0.680996471	0.966907775	0.744038438	0.981533173	0.315980203	0.563498028	0.87707048	0.955417647	0.5518516	0.985080846
184	Anterior Limb of Internal Capsule L	0.010788568	0.365156728	0.920250761	0.372481794	0.960263965	0.153773199	0.366929769	0.594295259	0.934767905	0.885300566	0.985080846
185	Posterior Limb of Internal Capsule R	0.002653461	0.859066273	0.982987616	0.33619643	0.960263965	0.422312292	0.664520813	0.669283145	0.936121522	0.300418128	0.985080846
186	Posterior Limb of Internal Capsule L	0.019567391	0.177965933	0.920250761	0.945122461	0.981533173	0.236801483	0.469217753	0.459247501	0.934767905	0.888055095	0.985080846
187	Retrolenticular Part of Internal Capsule R	0.008547995	0.509580883	0.920250761	0.891013321	0.981533173	0.584939105	0.736654056	0.746848329	0.94400627	0.963151957	0.998367427
188	Retrolenticular Part of Internal Capsule L	0.010688854	0.396403397	0.920250761	0.301098904	0.960263965	0.185764894	0.426536905	0.11945742	0.594509021	0.339561675	0.985080846
189	Anterior Corona Radiata R	0.026346285	0.04657241	0.553694207	0.367178504	0.960263965	0.600128275	0.736654056	0.470584	0.934767905	0.525630012	0.985080846
190	Anterior Corona Radiata L	0.003360023	0.797379527	0.982987616	0.587825138	0.960263965	0.354512408	0.602108376	0.535783757	0.934767905	0.47558421	0.985080846
191	Superior Corona Radiata R	0.002159059	0.869505965	0.982987616	0.543959427	0.960263965	0.91897521	0.9364795	0.836247291	0.955417647	0.838236874	0.985080846
192	Superior Corona Radiata L	-0.000758509	0.94394577	0.990217622	0.376141427	0.960263965	0.296809556	0.533758361	0.818568487	0.955417647	0.794596211	0.985080846
193	Posterior Corona Radiata R	-0.001844613	0.897912122	0.982987616	0.552624802	0.960263965	0.507653568	0.724252423	0.459047583	0.934767905	0.809670253	0.985080846
194	Posterior Corona Radiata L	-0.003124895	0.81903931	0.982987616	0.46964478	0.960263965	0.495850454	0.716972954	0.611210683	0.934767905	0.951119388	0.998367427
195	Posterior Thalamic Radiation R	0.010944458	0.397475996	0.920250761	0.360391022	0.960263965	0.10524533	0.288750009	0.807157767	0.955417647	0.438674339	0.985080846
196	Posterior Thalamic Radiation L	0.019401474	0.133082326	0.863018719	0.215987748	0.960263965	0.571638258	0.734213443	0.801186118	0.955417647	0.499685935	0.985080846
197	Sagittal Stratum R	0.00725761	0.538658239	0.929172079	0.56393989	0.960263965	0.682894557	0.811885751	0.733080764	0.94400627	0.642326201	0.985080846
198	Sagittal Stratum L	0.000685941	0.96733257	0.991117862	0.320091389	0.960263965	0.336771278	0.590729947	0.749911523	0.94400627	0.731101313	0.985080846
199	External Capsule R	-0.005963992	0.634537084	0.966907775	0.800929832	0.981533173	0.012724976	0.069824228	0.582519628	0.934767905	0.320645091	0.985080846
200	External Capsule L	0.002003843	0.883043697	0.982987616	0.805866134	0.981533173	0.845315424	0.916225888	0.510539308	0.934767905	0.313231794	0.985080846
201	Cingulum (cingulate gyrus) R	0.000529952	0.972972561	0.991117862	0.198399856	0.960263965	0.603451116	0.736654056	0.348783554	0.90732786	0.410022943	0.985080846
202	Cingulum (cingulate gyrus) L	0.006425119	0.605237435	0.952359746	0.423620439	0.960263965	0.939936595	0.953300623	0.589600239	0.934767905	0.777008284	0.985080846
203	Cingulum (hippocampus) R	0.001830248	0.889201742	0.982987616	0.565971968	0.960263965	0.687945719	0.813372287	0.917849803	0.955417647	0.325418892	0.985080846
204	Cingulum (hippocampus) L	0.010276085	0.503459094	0.920250761	0.44031062	0.960263965	0.066393904	0.218589161	0.656468001	0.934767905	0.469976805	0.985080846
205	Fornix / Stria terminalis R	0.00578327	0.686551818	0.966907775	0.643460272	0.981533173	0.568197364	0.734213443	0.922117779	0.955417647	0.96312552	0.998367427
206	Fornix / Stria terminalis L	0.022164474	0.113374656	0.840441886	0.541634971	0.960263965	0.530098489	0.734040394	0.534694218	0.934767905	0.450113685	0.985080846
207	Superior Longitudinal Fasciculus R	0.016614134	0.324832144	0.920250761	0.788245365	0.981533173	0.250953232	0.486956852	0.845892122	0.955417647	0.346360347	0.985080846
208	Superior Longitudinal Fasciculus L	-0.01052515	0.392529118	0.920250761	0.586602964	0.960263965	0.199864678	0.42771041	0.933094805	0.955417647	0.581425822	0.985080846
209	Superior Fronto-Occipital Fasciculus R	-0.007638657	0.577476105	0.929172079	0.567832769	0.960263965	0.837390276	0.916225888	0.504372338	0.934767905	0.854098319	0.985080846
210	Superior Fronto-Occipital Fasciculus L	0.00154552	0.923415156	0.987637334	0.909804054	0.981533173	0.404904172	0.664520813	0.723206685	0.94400627	0.064987423	0.985080846
211	Uncinate Fasciculus R	0.002680511	0.835401012	0.982987616	0.499020243	0.960263965	0.123749294	0.315107091	0.88305736	0.955417647	0.849433335	0.985080846
212	Uncinate Fasciculus L	-0.000591592	0.964304066	0.991117862	0.638637344	0.981533173	0.120455099	0.313553629	0.848967292	0.955417647	0.237777382	0.985080846
213	Tapetum R	0.009348927	0.572695541	0.929172079	0.844292659	0.981533173	0.482062596	0.713866648	0.416627382	0.934767905	0.339963127	0.985080846
214	Tapetum L	0.002821166	0.818410552	0.982987616	0.191269036	0.960263965	0.053017265	0.192299911	0.74333616	0.94400627	0.903963213	0.990826107
