## Supplementary Table 5 for "Conduction Velocity, G-ratio, and Extracellular Water as Microstructural Characteristics of Autism Spectrum Disorder"

T1/T2 Ratio	ROI	Diagnosis Slope	Diagnosis p-value	Adjusted Diagnosis p-value	Sex p-value	Adjusted Sex p-value	Age	Adjusted Age p-value	ICV p-value	Adjusted ICV p-value	IQ p-value	Adjusted IQ p-value
1	All_Cortical_ROIs	0.004110318	0.727635115	0.990462503	0.524724023	0.967429127	7.73E-27	2.76E-25	0.006188148	0.014879367	0.058026684	0.117951247
2	Left-Accumbens-area	0.007864715	0.573828108	0.990462503	0.206082307	0.967429127	1.18E-05	1.59E-05	0.005581731	0.014052829	0.112565597	0.178553099
3	Left-Amygdala	0.00249055	0.86909472	0.995387842	0.334127868	0.967429127	0.000729674	0.000848643	0.085466048	0.11431084	0.376196401	0.452281066
4	Left-Caudate	0.018541136	0.133852923	0.990462503	0.819253015	0.967429127	0.003919623	0.00439162	0.750748142	0.768708624	0.042646231	0.103707881
5	Left-Cerebellum-Cortex	-0.00266304	0.734120536	0.990462503	0.690060584	0.967429127	5.11E-16	2.61E-15	0.055604261	0.079554688	0.014846457	0.089140745
6	Left-Hippocampus	-0.001422629	0.904617528	0.995387842	0.161179884	0.967429127	3.26E-05	4.08E-05	0.007058769	0.015900807	0.190031773	0.267544734
7	Left-Putamen	0.009812395	0.380319707	0.990462503	0.776283795	0.967429127	3.02E-06	4.72E-06	0.008438254	0.018426392	0.131963009	0.203166071
8	Left-Thalamus-Proper	0.013818889	0.255665809	0.990462503	0.821491947	0.967429127	1.33E-05	1.78E-05	0.003409397	0.010574073	0.006436095	0.089140745
9	Right-Accumbens-area	-0.007865983	0.519766591	0.990462503	0.033586883	0.967429127	7.16E-06	1.02E-05	0.064551628	0.090287898	0.011853153	0.089140745
10	Right-Amygdala	0.026636532	0.084884218	0.990462503	0.731069264	0.967429127	1.08E-05	1.47E-05	0.009654211	0.020058264	0.082707375	0.141814535
11	Right-Caudate	0.02211617	0.074390871	0.990462503	0.667050196	0.967429127	0.008259003	0.009017482	0.913286468	0.921902378	0.052352857	0.114000663
12	Right-Cerebellum-Cortex	-0.00419474	0.61964139	0.990462503	0.5403336	0.967429127	5.58E-19	3.73E-18	0.023928473	0.041972895	0.033622042	0.099026311
13	Right-Hippocampus	0.017902893	0.157366836	0.990462503	0.540018095	0.967429127	1.45E-06	2.37E-06	0.006694681	0.015404964	0.029136783	0.093650245
14	Right-Putamen	0.013274298	0.289711628	0.990462503	0.839049355	0.967429127	1.03E-06	1.80E-06	0.011876346	0.023466391	0.013224966	0.089140745
15	Right-Thalamus-Proper	0.008289236	0.434185835	0.990462503	0.687662377	0.967429127	4.78E-07	8.89E-07	0.004165603	0.011964332	0.112638637	0.178553099
16	ctx_lh_G_Ins_lg_and_S_cent_ins	0.00309255	0.760231023	0.990462503	0.758674555	0.967429127	0.652905286	0.652905286	0.024600036	0.042748385	0.013077778	0.089140745
17	ctx_lh_G_and_S_cingul-Ant	0.011417677	0.387623181	0.990462503	0.697402196	0.967429127	3.66E-06	5.64E-06	0.000121777	0.001447792	0.006958228	0.089140745
18	ctx_lh_G_and_S_cingul-Mid-Ant	0.005707936	0.652418706	0.990462503	0.719736422	0.967429127	8.92E-08	1.82E-07	0.001069204	0.005189101	0.005390197	0.089140745
19	ctx_lh_G_and_S_cingul-Mid-Post	0.010686803	0.379070257	0.990462503	0.865745505	0.967429127	2.21E-06	3.48E-06	0.000181466	0.001819884	0.010495186	0.089140745
20	ctx_lh_G_and_S_frontomargin	-0.049067918	0.257291238	0.990462503	0.059660686	0.967429127	3.94E-19	2.72E-18	0.779217473	0.79405971	0.75734489	0.798383283
21	ctx_lh_G_and_S_occipital_inf	-0.001620502	0.940379677	0.995387842	0.856617703	0.967429127	5.28E-22	6.28E-21	0.573126094	0.610193951	0.103049233	0.167064666
22	ctx_lh_G_and_S_paracentral	0.000666771	0.953772276	0.995387842	0.831457923	0.967429127	0.01010689	0.010979058	0.511333563	0.552653447	0.890725879	0.912035111
23	ctx_lh_G_and_S_subcentral	0.007975923	0.663055301	0.990462503	0.307176194	0.967429127	1.74E-13	7.04E-13	0.000181839	0.001819884	0.186021879	0.263633657
24	ctx_lh_G_and_S_transv_frontopol	-0.024520718	0.604446759	0.990462503	0.18275469	0.967429127	2.81E-32	6.01E-30	0.739952138	0.761296911	0.191556913	0.267929277
25	ctx_lh_G_cingul-Post-dorsal	0.004235505	0.694901093	0.990462503	0.561581484	0.967429127	0.014838687	0.015957181	0.011586007	0.023172013	0.065174282	0.122344704
26	ctx_lh_G_cingul-Post-ventral	0.005001158	0.630883993	0.990462503	0.713436907	0.967429127	0.131419857	0.137862007	0.007963993	0.017570047	0.003796819	0.089140745
27	ctx_lh_G_cuneus	0.01876651	0.277800044	0.990462503	0.49092173	0.967429127	3.01E-16	1.57E-15	0.056423487	0.079964412	0.006290566	0.089140745
28	ctx_lh_G_front_inf-Opercular	0.037392239	0.127599203	0.990462503	0.415464362	0.967429127	9.22E-12	3.13E-11	6.27E-05	0.001117276	0.009320918	0.089140745
29	ctx_lh_G_front_inf-Orbital	0.017172126	0.339331546	0.990462503	0.409547055	0.967429127	1.99E-06	3.17E-06	0.001629982	0.006708002	0.009633683	0.089140745
30	ctx_lh_G_front_inf-Triangul	0.049187746	0.072559066	0.990462503	0.699681458	0.967429127	3.68E-19	2.63E-18	0.000259562	0.001915387	0.231301887	0.309366274
31	ctx_lh_G_front_middle	0.049690002	0.113676795	0.990462503	0.384946562	0.967429127	7.71E-24	1.27E-22	0.066760816	0.092771523	0.054917695	0.116335904
32	ctx_lh_G_front_sup	0.017942087	0.258239967	0.990462503	0.222678276	0.967429127	5.77E-27	2.47E-25	0.015246596	0.028620802	0.610942933	0.667049937
33	ctx_lh_G_insular_short	0.016893636	0.16736753	0.990462503	0.185237037	0.967429127	0.006972073	0.007651403	0.008956435	0.01916677	0.093882247	0.158195283
34	ctx_lh_G_oc-temp_lat-fusifor	-0.008611422	0.544816249	0.990462503	0.274693156	0.967429127	1.78E-14	7.92E-14	0.032783877	0.054070704	0.001913512	0.089140745
35	ctx_lh_G_oc-temp_med-Lingual	0.011347277	0.480632457	0.990462503	0.485700547	0.967429127	3.92E-07	7.42E-07	8.65E-05	0.001234536	0.179891014	0.256644513
36	ctx_lh_G_oc-temp_med-Parahip	-0.000923905	0.974654371	0.995387842	0.460579653	0.967429127	2.98E-08	6.65E-08	0.25184187	0.296121759	0.881582679	0.907012949
37	ctx_lh_G_occipital_middle	-0.006595778	0.851070021	0.990462503	0.132433218	0.967429127	8.19E-26	1.95E-24	0.085028355	0.11431084	0.076155652	0.134688508
38	ctx_lh_G_occipital_sup	0.013458159	0.758174354	0.990462503	0.494581291	0.967429127	3.76E-21	4.24E-20	0.365669548	0.414052065	0.016873839	0.089140745
39	ctx_lh_G_orbital	0.0038241	0.83005433	0.990462503	0.100581498	0.967429127	2.68E-13	1.04E-12	0.251430704	0.296121759	0.242329975	0.322103196
40	ctx_lh_G_pariet_inf-Angular	-0.003045996	0.925178635	0.995387842	0.348599245	0.967429127	8.65E-21	8.41E-20	0.082663395	0.112674946	0.286586235	0.360761496
41	ctx_lh_G_pariet_inf-Supramar	-0.002511978	0.919820606	0.995387842	0.212806664	0.967429127	5.11E-22	6.28E-21	0.151687492	0.188727461	0.384939804	0.457650656
42	ctx_lh_G_parietal_sup	-0.000185173	0.992115114	0.996772931	0.808984699	0.967429127	3.52E-14	1.54E-13	0.314837328	0.364190206	0.467140009	0.546273016
43	ctx_lh_G_postcentral	0.001126491	0.942864331	0.995387842	0.071068004	0.967429127	1.71E-16	9.14E-16	0.095680695	0.127178067	0.685342925	0.737001939
44	ctx_lh_G_precentral	0.021629022	0.198159575	0.990462503	0.345510038	0.967429127	4.99E-12	1.78E-11	0.017778895	0.032518662	0.177261996	0.254591055
45	ctx_lh_G_precuneus	-0.005570842	0.651516372	0.990462503	0.835588474	0.967429127	3.65E-10	1.06E-09	0.082584304	0.112674946	0.14347966	0.217034361
46	ctx_lh_G_rectus	0.039385187	0.379353149	0.990462503	0.178243986	0.967429127	0.000102931	0.000125869	0.363021012	0.414052065	0.200200436	0.276405763
47	ctx_lh_G_subcallosal	-0.020672662	0.399076287	0.990462503	0.542969975	0.967429127	0.001082653	0.001238972	0.00065298	0.003493442	0.987275206	0.991910301
48	ctx_lh_G_temp_sup-G_T_transv	0.009677809	0.400538565	0.990462503	0.825715346	0.967429127	1.89E-05	2.45E-05	0.000340685	0.002351826	0.062968258	0.12031435
49	ctx_lh_G_temp_sup-Lateral	0.027071358	0.285096479	0.990462503	0.354167809	0.967429127	3.37E-23	4.80E-22	0.005274745	0.013454384	0.130285492	0.202036922
50	ctx_lh_G_temp_sup-Plan_polar	0.024222943	0.091700751	0.990462503	0.854483605	0.967429127	9.13E-07	1.62E-06	0.000989065	0.004922323	0.049212708	0.112037442
51	ctx_lh_G_temp_sup-Plan_tempo	-0.001060537	0.969493996	0.995387842	0.491991007	0.967429127	1.05E-20	9.73E-20	0.041239054	0.063535762	0.370572844	0.448037224
52	ctx_lh_G_temporal_inf	0.006033716	0.80344167	0.990462503	0.77644264	0.967429127	5.01E-17	2.82E-16	0.446631075	0.490148975	0.06653553	0.123813943
53	ctx_lh_G_temporal_middle	0.011227169	0.593380035	0.990462503	0.609098105	0.967429127	8.66E-29	6.18E-27	0.259428284	0.301726374	0.018475957	0.089860338
54	ctx_lh_Lat_Fis-ant-Horizont	0.016229052	0.264602762	0.990462503	0.428464529	0.967429127	0.36456157	0.3715056	2.41E-05	0.000716025	0.009099464	0.089140745
55	ctx_lh_Lat_Fis-ant-Vertical	0.000551812	0.969756749	0.995387842	0.690012958	0.967429127	0.000931992	0.001072292	0.010312093	0.021219115	0.193342358	0.26867055
56	ctx_lh_Lat_Fis-post	0.005976204	0.572688361	0.990462503	0.713684612	0.967429127	6.22E-06	9.00E-06	0.000253924	0.001915387	0.03019564	0.093650245
57	ctx_lh_Pole_occipital	-0.006430388	0.395010221	0.990462503	0.693538627	0.967429127	7.65E-08	1.60E-07	0.383736148	0.427790946	0.274568121	0.353961313
58	ctx_lh_Pole_temporal	-0.001760916	0.792267964	0.990462503	0.17093417	0.967429127	1.43E-07	2.83E-07	0.00612277	0.014879367	0.206516913	0.283298842
59	ctx_lh_S_calcarine	0.009160602	0.401135334	0.990462503	0.832385431	0.967429127	8.88E-08	1.82E-07	0.000120077	0.001447792	0.012341998	0.089140745
60	ctx_lh_S_central	0.007604989	0.475105901	0.990462503	0.601135946	0.967429127	9.42E-09	2.24E-08	0.004446589	0.012358054	0.029137332	0.093650245
61	ctx_lh_S_cingul-Marginalis	0.008694465	0.486869551	0.990462503	0.829632214	0.967429127	6.71E-06	9.58E-06	0.001830388	0.007253762	0.041347623	0.101705648
62	ctx_lh_S_circular_insula_ant	0.007250257	0.595724094	0.990462503	0.723324435	0.967429127	1.32E-08	3.03E-08	0.050008637	0.072309785	0.004504063	0.089140745
63	ctx_lh_S_circular_insula_inf	0.011800822	0.267903658	0.990462503	0.986885586	0.997329094	4.75E-05	5.91E-05	0.002324256	0.008289845	0.01779174	0.089140745
64	ctx_lh_S_circular_insula_sup	0.008070058	0.475530964	0.990462503	0.869674777	0.967429127	2.19E-05	2.82E-05	0.000502162	0.002991179	0.012773321	0.089140745
65	ctx_lh_S_collat_transv_ant	-0.0263452	0.253831605	0.990462503	0.067560336	0.967429127	2.00E-06	3.18E-06	0.382660038	0.427790946	0.161511599	0.238368843
66	ctx_lh_S_collat_transv_post	-0.040663808	0.679243516	0.990462503	0.844396476	0.967429127	1.90E-09	5.14E-09	0.110533559	0.141641806	0.03808882	0.099429033
67	ctx_lh_S_front_inf	0.010050132	0.35878577	0.990462503	0.595156348	0.967429127	1.95E-12	7.31E-12	1.55E-05	0.000662216	0.023164926	0.092738343
68	ctx_lh_S_front_middle	0.003346401	0.783282251	0.990462503	0.457935371	0.967429127	1.63E-12	6.23E-12	0.014047717	0.027082986	0.025698411	0.093650245
69	ctx_lh_S_front_sup	0.020609691	0.298526375	0.990462503	0.569867496	0.967429127	2.57E-18	1.62E-17	0.011952507	0.023466391	0.072050281	0.129569412
70	ctx_lh_S_interm_prim-Jensen	-0.007934722	0.654462385	0.990462503	0.851331993	0.967429127	7.26E-09	1.77E-08	0.385811461	0.427790946	0.055993449	0.116335904
71	ctx_lh_S_intrapariet_and_P_trans	0.011138494	0.262275705	0.990462503	0.749786883	0.967429127	8.94E-06	1.25E-05	5.64E-05	0.001096473	0.02937166	0.093650245
72	ctx_lh_S_oc-temp_lat	0.029272263	0.242827467	0.990462503	0.045148993	0.967429127	7.02E-10	1.98E-09	0.174604775	0.212303533	0.004790536	0.089140745
73	ctx_lh_S_oc-temp_med_and_Lingual	0.009126542	0.392943292	0.990462503	0.399878624	0.967429127	2.60E-10	7.61E-10	0.001235216	0.005286726	0.016568681	0.089140745
74	ctx_lh_S_oc_middle_and_Lunatus	0.012557121	0.816515649	0.990462503	0.932485801	0.974506956	1.34E-20	1.20E-19	0.93378526	0.938169228	0.005794939	0.089140745
75	ctx_lh_S_oc_sup_and_transversal	0.004031493	0.843753021	0.990462503	0.419908475	0.967429127	1.13E-08	2.63E-08	0.338687461	0.389672671	0.006564761	0.089140745
76	ctx_lh_S_occipital_ant	-0.011580423	0.644101333	0.990462503	0.886057502	0.967429127	2.87E-11	9.17E-11	0.128005947	0.162090371	0.020368886	0.092731827
77	ctx_lh_S_orbital-H_Shaped	-0.024574314	0.152253476	0.990462503	0.99670329	0.997329094	4.20E-10	1.20E-09	0.830316405	0.842121852	0.104776824	0.168588273
78	ctx_lh_S_orbital_lateral	0.019464725	0.405065926	0.990462503	0.717759829	0.967429127	3.36E-24	6.36E-23	0.216248798	0.258532082	0.325458729	0.395728227
79	ctx_lh_S_orbital_med-olfact	-0.068668062	0.103809406	0.990462503	0.042199414	0.967429127	0.385388823	0.390868285	0.005272937	0.013454384	0.5396869	0.611074056
80	ctx_lh_S_parieto_occipital	0.004532119	0.69164695	0.990462503	0.780691671	0.967429127	3.25E-07	6.27E-07	0.000802273	0.004187471	0.012312975	0.089140745
81	ctx_lh_S_pericallosal	0.017284822	0.196478864	0.990462503	0.572888898	0.967429127	0.000109542	0.000132441	0.001149786	0.005189101	0.036813672	0.099026311
82	ctx_lh_S_postcentral	0.010934059	0.284544866	0.990462503	0.882300326	0.967429127	7.67E-07	1.37E-06	0.00339134	0.010574073	0.032917655	0.099026311
83	ctx_lh_S_precentral-inf-part	0.000911109	0.92075209	0.995387842	0.397768444	0.967429127	6.27E-06	9.00E-06	0.000197926	0.001841575	0.021232988	0.092731827
84	ctx_lh_S_precentral-sup-part	0.027512846	0.081825985	0.990462503	0.7458873	0.967429127	1.45E-11	4.71E-11	0.458808865	0.500944373	0.098068323	0.162686986
85	ctx_lh_S_suborbital	0.015648559	0.49539175	0.990462503	0.684605078	0.967429127	0.004451584	0.00491051	0.015108064	0.028611731	0.492827827	0.563984786
86	ctx_lh_S_subparietal	0.000282775	0.983138996	0.995387842	0.823749422	0.967429127	6.30E-07	1.16E-06	0.001094474	0.005189101	0.044733342	0.105197091
87	ctx_lh_S_temporal_inf	-0.027696537	0.437378825	0.990462503	0.377796295	0.967429127	3.36E-12	1.22E-11	0.365681497	0.414052065	0.307516707	0.378210203
88	ctx_lh_S_temporal_sup	0.004344717	0.756945937	0.990462503	0.681093193	0.967429127	1.42E-11	4.67E-11	0.024770092	0.042748385	0.012545938	0.089140745
89	ctx_lh_S_temporal_transverse	0.019498791	0.209203494	0.990462503	0.670653407	0.967429127	3.84E-06	5.87E-06	0.000131456	0.001480615	0.074233227	0.132382589
90	ctx_lh_Unknown	-0.006878875	0.790476585	0.990462503	0.221874004	0.967429127	0.000278555	0.000327532	0.662496772	0.691581997	0.880334837	0.907012949
91	ctx_rh_G_Ins_lg_and_S_cent_ins	0.009206332	0.347556513	0.990462503	0.736670854	0.967429127	0.081807982	0.086240927	0.022322649	0.039479726	0.058070607	0.117951247
92	ctx_rh_G_and_S_cingul-Ant	0.002623522	0.822341476	0.990462503	0.833083262	0.967429127	6.63E-07	1.21E-06	2.26E-05	0.000716025	0.033661002	0.099026311
93	ctx_rh_G_and_S_cingul-Mid-Ant	0.002352245	0.837996547	0.990462503	0.992728821	0.997329094	4.28E-08	9.45E-08	0.000503189	0.002991179	0.011628789	0.089140745
94	ctx_rh_G_and_S_cingul-Mid-Post	-0.00059547	0.958484485	0.995387842	0.951551617	0.979000222	7.44E-07	1.34E-06	0.001156166	0.005189101	0.019043838	0.09056403
95	ctx_rh_G_and_S_frontomargin	-0.062598517	0.2512868	0.990462503	0.73838844	0.967429127	2.09E-18	1.36E-17	0.035698294	0.05748551	0.435596466	0.512184855
96	ctx_rh_G_and_S_occipital_inf	-0.027636749	0.455610627	0.990462503	0.18685701	0.967429127	3.57E-24	6.36E-23	0.138003344	0.173721857	0.296475921	0.371028346
97	ctx_rh_G_and_S_paracentral	0.026710528	0.021697525	0.990462503	0.154676708	0.967429127	0.156966722	0.163857944	0.973034122	0.973034122	0.022832807	0.092738343
98	ctx_rh_G_and_S_subcentral	0.00679579	0.665780663	0.990462503	0.267032235	0.967429127	6.84E-14	2.82E-13	6.35E-07	6.80E-05	0.586992281	0.650861908
99	ctx_rh_G_and_S_transv_frontopol	-0.006588804	0.888772075	0.995387842	0.526717751	0.967429127	7.34E-29	6.18E-27	0.661121847	0.691581997	0.849444341	0.882432471
100	ctx_rh_G_cingul-Post-dorsal	-0.003276226	0.748891867	0.990462503	0.793624191	0.967429127	0.00197877	0.00222872	0.027071317	0.045616235	0.041176054	0.101705648
101	ctx_rh_G_cingul-Post-ventral	0.013204549	0.356720936	0.990462503	0.745123261	0.967429127	0.245017498	0.25087916	0.004224734	0.011964332	0.02327897	0.092738343
102	ctx_rh_G_cuneus	0.014045052	0.392674442	0.990462503	0.375143985	0.967429127	3.20E-15	1.52E-14	0.037059738	0.058586511	0.002576969	0.089140745
103	ctx_rh_G_front_inf-Opercular	-0.001366214	0.950455036	0.995387842	0.440939415	0.967429127	6.28E-15	2.86E-14	0.000187091	0.001819884	0.606181877	0.667049937
104	ctx_rh_G_front_inf-Orbital	0.008021751	0.599899896	0.990462503	0.636535752	0.967429127	6.77E-20	5.36E-19	0.000498878	0.002991179	0.118108995	0.185847978
105	ctx_rh_G_front_inf-Triangul	0.010320311	0.748290558	0.990462503	0.926374375	0.974506956	1.17E-26	3.24E-25	0.001771553	0.007153064	0.224430326	0.302641282
106	ctx_rh_G_front_middle	0.008220233	0.84918904	0.990462503	0.298844829	0.967429127	9.06E-24	1.38E-22	0.1054575	0.137105168	0.750081732	0.794641043
107	ctx_rh_G_front_sup	0.016186661	0.458881879	0.990462503	0.15046063	0.967429127	2.63E-24	5.64E-23	0.117333318	0.149460298	0.684061025	0.737001939
108	ctx_rh_G_insular_short	0.010785833	0.385663569	0.990462503	0.145262256	0.967429127	2.44E-05	3.13E-05	0.044214392	0.066632958	0.400968572	0.47407334
109	ctx_rh_G_oc-temp_lat-fusifor	-0.002702353	0.851612619	0.990462503	0.447429695	0.967429127	2.47E-15	1.20E-14	0.008922636	0.01916677	0.016481354	0.089140745
110	ctx_rh_G_oc-temp_med-Lingual	0.005580877	0.690473403	0.990462503	0.758940249	0.967429127	8.70E-12	3.00E-11	3.84E-05	0.000822458	0.040855986	0.101705648
111	ctx_rh_G_oc-temp_med-Parahip	0.013728932	0.685417656	0.990462503	0.552756768	0.967429127	2.13E-10	6.32E-10	0.385322934	0.427790946	0.474306136	0.551638658
112	ctx_rh_G_occipital_middle	-0.028240649	0.542005642	0.990462503	0.101180525	0.967429127	5.83E-23	7.80E-22	0.110158049	0.141641806	0.278910735	0.354288119
113	ctx_rh_G_occipital_sup	0.004357339	0.924533175	0.995387842	0.580984331	0.967429127	1.61E-19	1.19E-18	0.233357479	0.277436113	0.174442967	0.253950987
114	ctx_rh_G_orbital	0.02252206	0.266870661	0.990462503	0.8089919	0.967429127	3.15E-17	1.87E-16	0.653513359	0.688925413	0.144013455	0.217034361
115	ctx_rh_G_pariet_inf-Angular	-0.025338242	0.521940418	0.990462503	0.632708091	0.967429127	4.20E-17	2.43E-16	0.168628137	0.207040028	0.609357264	0.667049937
116	ctx_rh_G_pariet_inf-Supramar	-0.018172603	0.494674356	0.990462503	0.162745583	0.967429127	4.96E-15	2.31E-14	0.003594855	0.010835197	0.695388778	0.744065992
117	ctx_rh_G_parietal_sup	-0.031239375	0.136756991	0.990462503	0.875298122	0.967429127	9.98E-16	4.97E-15	0.154069389	0.190582943	0.708476303	0.754298153
118	ctx_rh_G_postcentral	-0.01524795	0.366676153	0.990462503	0.192520998	0.967429127	1.86E-20	1.60E-19	0.105711928	0.137105168	0.29937519	0.371392879
119	ctx_rh_G_precentral	0.004929516	0.80223064	0.990462503	0.290563489	0.967429127	1.96E-17	1.20E-16	0.033823417	0.055253521	0.553783615	0.6204696
120	ctx_rh_G_precuneus	0.005192636	0.673145855	0.990462503	0.56218503	0.967429127	1.00E-10	3.06E-10	0.210722872	0.253340981	0.015141663	0.089140745
121	ctx_rh_G_rectus	0.07565458	0.225149534	0.990462503	0.33604218	0.967429127	0.21656938	0.223892982	0.257862541	0.301544174	0.152152614	0.22611569
122	ctx_rh_G_subcallosal	-0.02918226	0.259370374	0.990462503	0.734719491	0.967429127	0.234750968	0.241522631	3.33E-05	0.000791958	0.383580459	0.457650656
123	ctx_rh_G_temp_sup-G_T_transv	0.016807008	0.097974468	0.990462503	0.63467127	0.967429127	0.001686528	0.001919771	9.88E-05	0.001320822	0.052108084	0.114000663
124	ctx_rh_G_temp_sup-Lateral	0.00367175	0.883951576	0.995387842	0.355162696	0.967429127	1.25E-19	9.52E-19	0.000226367	0.001878271	0.997351967	0.997351967
125	ctx_rh_G_temp_sup-Plan_polar	0.01054877	0.463764659	0.990462503	0.497831514	0.967429127	1.39E-11	4.64E-11	0.000492742	0.002991179	0.279788281	0.354288119
126	ctx_rh_G_temp_sup-Plan_tempo	-0.003180985	0.860996214	0.995387842	0.490232714	0.967429127	1.12E-07	2.26E-07	0.00023505	0.001878271	0.974823145	0.98401959
127	ctx_rh_G_temporal_inf	0.001580823	0.952915688	0.995387842	0.895097978	0.967429127	1.21E-26	3.24E-25	0.036121186	0.057686072	0.120271574	0.187869466
128	ctx_rh_G_temporal_middle	-0.011458896	0.62663715	0.990462503	0.44035354	0.967429127	2.51E-20	2.07E-19	0.012979144	0.025250335	0.513905476	0.58497751
129	ctx_rh_Lat_Fis-ant-Horizont	0.016474414	0.281313353	0.990462503	0.501823389	0.967429127	0.03309683	0.035413608	9.11E-06	0.000487627	0.017911458	0.089140745
130	ctx_rh_Lat_Fis-ant-Vertical	0.003725112	0.820159484	0.990462503	0.577307375	0.967429127	0.013094793	0.014152958	0.019091825	0.034624157	0.102160956	0.166888889
131	ctx_rh_Lat_Fis-post	0.007827616	0.445536805	0.990462503	0.813042331	0.967429127	4.49E-06	6.70E-06	0.009218488	0.019507286	0.021024119	0.092731827
132	ctx_rh_Pole_occipital	-0.011876911	0.330595979	0.990462503	0.776894277	0.967429127	7.02E-17	3.85E-16	0.524211105	0.563724505	0.219170056	0.29874135
133	ctx_rh_Pole_temporal	0.006507734	0.494620788	0.990462503	0.997329094	0.997329094	1.57E-06	2.54E-06	7.16E-05	0.001178164	0.825898485	0.862157443
134	ctx_rh_S_calcarine	0.007443045	0.525763964	0.990462503	0.997023786	0.997329094	3.17E-09	8.17E-09	0.002877435	0.009473402	0.023717454	0.092738343
135	ctx_rh_S_central	0.013605262	0.197586123	0.990462503	0.581986334	0.967429127	4.94E-09	1.23E-08	0.003528156	0.010786076	0.058627449	0.117951247
136	ctx_rh_S_cingul-Marginalis	0.00797137	0.493912573	0.990462503	0.61230468	0.967429127	1.18E-06	1.99E-06	0.007377792	0.016446329	0.051766267	0.114000663
137	ctx_rh_S_circular_insula_ant	0.006994966	0.618510257	0.990462503	0.523022399	0.967429127	7.22E-10	2.01E-09	0.010719041	0.021640327	0.172768192	0.253235569
138	ctx_rh_S_circular_insula_inf	0.020444107	0.075027445	0.990462503	0.93807679	0.974506956	4.57E-06	6.74E-06	0.002748259	0.009189491	0.014762609	0.089140745
139	ctx_rh_S_circular_insula_sup	0.011435692	0.325817299	0.990462503	0.867860392	0.967429127	1.07E-05	1.46E-05	0.001210357	0.005286049	0.038300536	0.099429033
140	ctx_rh_S_collat_transv_ant	-0.006120927	0.814610083	0.990462503	0.241667311	0.967429127	3.43E-06	5.31E-06	0.475096788	0.516094988	0.567907822	0.632980593
141	ctx_rh_S_collat_transv_post	-0.012037337	0.847099844	0.990462503	0.846662118	0.967429127	2.13E-13	8.44E-13	0.019382204	0.034855391	0.004586514	0.089140745
142	ctx_rh_S_front_inf	0.009487532	0.410960987	0.990462503	0.430308331	0.967429127	6.61E-14	2.82E-13	3.87E-08	8.28E-06	0.00732933	0.089140745
143	ctx_rh_S_front_middle	3.42E-05	0.998723035	0.998723035	0.405013028	0.967429127	4.32E-21	4.63E-20	0.017407323	0.032113509	0.479126036	0.554232279
144	ctx_rh_S_front_sup	0.009110414	0.742449966	0.990462503	0.384644919	0.967429127	8.61E-21	8.41E-20	0.046422505	0.068513214	0.911204643	0.924160159
145	ctx_rh_S_interm_prim-Jensen	0.007900898	0.497901444	0.990462503	0.327272898	0.967429127	0.052525827	0.05592302	0.002318551	0.008289845	0.082835593	0.141814535
146	ctx_rh_S_intrapariet_and_P_trans	0.009178275	0.366960176	0.990462503	0.910819099	0.974506956	1.44E-06	2.37E-06	8.23E-05	0.001234536	0.026458746	0.093650245
147	ctx_rh_S_oc-temp_lat	0.003819822	0.834036576	0.990462503	0.103325622	0.967429127	5.20E-12	1.83E-11	0.003020403	0.009793428	0.068384186	0.124210842
148	ctx_rh_S_oc-temp_med_and_Lingual	0.010030862	0.343960545	0.990462503	0.470243284	0.967429127	2.84E-09	7.41E-09	0.00048531	0.002991179	0.016018358	0.089140745
149	ctx_rh_S_oc_middle_and_Lunatus	-0.02200812	0.685720874	0.990462503	0.684042708	0.967429127	4.04E-09	1.03E-08	0.701705232	0.725434394	0.135155874	0.206595408
150	ctx_rh_S_oc_sup_and_transversal	0.001206835	0.94443996	0.995387842	0.46837261	0.967429127	1.29E-07	2.58E-07	0.103088909	0.135343722	0.038566638	0.099429033
151	ctx_rh_S_occipital_ant	-0.018084864	0.501022094	0.990462503	0.641489586	0.967429127	0.000316082	0.000369626	0.652624124	0.688925413	0.037017757	0.099026311
152	ctx_rh_S_orbital-H_Shaped	-0.021153724	0.241979037	0.990462503	0.109486016	0.967429127	4.31E-09	1.09E-08	0.149871742	0.187558789	0.300238169	0.371392879
153	ctx_rh_S_orbital_lateral	-0.025041654	0.234663785	0.990462503	0.561337873	0.967429127	1.91E-28	1.02E-26	0.003713733	0.01103804	0.278838946	0.354288119
154	ctx_rh_S_orbital_med-olfact	0.044957841	0.168567018	0.990462503	0.565030185	0.967429127	0.405217367	0.409040173	0.685035055	0.711638358	0.819509302	0.859681326
155	ctx_rh_S_parieto_occipital	0.00371186	0.74204425	0.990462503	0.958975054	0.981917041	2.55E-07	5.01E-07	0.000582282	0.003195086	0.05545466	0.116335904
156	ctx_rh_S_pericallosal	0.010333368	0.360646778	0.990462503	0.43638496	0.967429127	2.90E-05	3.70E-05	0.001317643	0.005528933	0.151700446	0.22611569
157	ctx_rh_S_postcentral	0.010489841	0.310883503	0.990462503	0.842873117	0.967429127	3.19E-05	4.01E-05	0.035726976	0.05748551	0.046931737	0.108084283
158	ctx_rh_S_precentral-inf-part	0.009464946	0.351087964	0.990462503	0.422111608	0.967429127	2.33E-08	5.31E-08	0.000236978	0.001878271	0.060629146	0.117951247
159	ctx_rh_S_precentral-sup-part	0.004140659	0.81791217	0.990462503	0.838039328	0.967429127	2.02E-12	7.44E-12	0.394030607	0.434652319	0.255413639	0.335328336
160	ctx_rh_S_suborbital	0.116449571	0.073220424	0.990462503	0.406443427	0.967429127	0.583668612	0.58640884	0.029368145	0.049099867	0.053007487	0.114000663
161	ctx_rh_S_subparietal	-0.006013459	0.628695353	0.990462503	0.81854102	0.967429127	2.28E-09	6.03E-09	0.004249015	0.011964332	0.253203648	0.334478893
162	ctx_rh_S_temporal_inf	-0.031919959	0.2933727	0.990462503	0.630959038	0.967429127	9.00E-11	2.79E-10	0.037506318	0.058586511	0.485135818	0.558167017
163	ctx_rh_S_temporal_sup	0.005491119	0.621060575	0.990462503	0.784374537	0.967429127	4.51E-06	6.70E-06	0.000236239	0.001878271	0.034642637	0.099026311
164	ctx_rh_S_temporal_transverse	0.02872384	0.081340438	0.990462503	0.384639324	0.967429127	1.26E-06	2.09E-06	1.99E-06	0.000142105	0.037019182	0.099026311
165	ctx_rh_Unknown	0.03200443	0.467583713	0.990462503	0.723400753	0.967429127	9.61E-05	0.000118193	0.025164723	0.042868731	0.059427055	0.117951247
166	All_white_matter	0.002784859	0.831309927	0.990462503	0.89259246	0.967429127	7.92E-09	1.90E-08	0.002366462	0.008302014	0.023834621	0.092738343
167	Middle Cerebellar Peduncle	-0.033184989	0.109176784	0.990462503	0.873134071	0.967429127	6.73E-14	2.82E-13	0.003841857	0.011262429	0.546680957	0.615735393
168	Pontine Crossing Tract	-0.002046091	0.910418915	0.995387842	0.814121022	0.967429127	4.00E-11	1.26E-10	0.006518212	0.015161927	0.100052171	0.164701266
169	Genu of Corpus Callosum	0.001781445	0.908970187	0.995387842	0.935140214	0.974506956	0.004071056	0.00451402	0.055762632	0.079554688	0.015552814	0.089140745
170	Body of corpus callosum	0.000824535	0.950387523	0.995387842	0.738154942	0.967429127	9.70E-07	1.70E-06	0.001874553	0.007293714	0.01153511	0.089140745
171	Splenium of Corpus Callosum	0.007573282	0.607183445	0.990462503	0.87254749	0.967429127	0.000130466	0.000155976	0.009297865	0.019507286	0.022074207	0.092738343
172	Fornix	0.010484806	0.493404076	0.990462503	0.944881665	0.976834185	0.184975216	0.19215872	0.022173583	0.039479726	0.2571922	0.335604456
173	Corticospinal Tract R	-0.010249397	0.64205011	0.990462503	0.197378279	0.967429127	5.47E-09	1.35E-08	0.041565452	0.063535762	0.90762611	0.924160159
174	Corticospinal Tract L	0.024395907	0.276294085	0.990462503	0.110182751	0.967429127	2.98E-08	6.65E-08	0.025240468	0.042868731	0.61919387	0.672626844
175	Medial Lemniscus R	0.020480199	0.180165782	0.990462503	0.41602365	0.967429127	1.53E-09	4.19E-09	0.046995143	0.068883292	0.082822728	0.141814535
176	Medial Lemniscus L	0.014669577	0.345315927	0.990462503	0.205742808	0.967429127	8.58E-05	0.000106182	0.097931378	0.129366142	0.04343171	0.104431303
177	Inferior Cerebellar Peduncle R	0.002591812	0.89388392	0.995387842	0.452512534	0.967429127	1.08E-10	3.26E-10	0.043857752	0.066564248	0.31373102	0.383648218
178	Inferior Cerebellar Peduncle L	0.027590409	0.026582027	0.990462503	0.371149359	0.967429127	0.001965922	0.002225964	0.068660508	0.094795799	0.09668157	0.1616395
179	Superior Cerebellar Peduncle R	0.007079864	0.540773148	0.990462503	0.625487255	0.967429127	1.04E-08	2.45E-08	0.010519501	0.021439744	0.044451954	0.105197091
180	Superior Cerebellar Peduncle L	0.01258851	0.263916109	0.990462503	0.79020618	0.967429127	3.30E-07	6.31E-07	0.006888999	0.015683465	0.029242075	0.093650245
181	Cerebral Peduncle R	0.009442628	0.469901962	0.990462503	0.567446605	0.967429127	8.62E-06	1.21E-05	2.68E-05	0.000716025	0.008441306	0.089140745
182	Cerebral Peduncle L	0.00478782	0.733837201	0.990462503	0.154259152	0.967429127	0.000132526	0.000157559	0.000294132	0.002098142	0.067764305	0.124210842
183	Anterior Limb of Internal Capsule R	0.005832985	0.651956178	0.990462503	0.510502146	0.967429127	6.96E-08	1.47E-07	0.200457595	0.24236116	0.02841736	0.093650245
184	Anterior Limb of Internal Capsule L	-0.000269115	0.984649774	0.995387842	0.850269937	0.967429127	1.56E-05	2.05E-05	0.169308434	0.207040028	0.0271084	0.093650245
185	Posterior Limb of Internal Capsule R	0.005622834	0.706372076	0.990462503	0.706661093	0.967429127	1.13E-06	1.92E-06	0.00116391	0.005189101	0.009409758	0.089140745
186	Posterior Limb of Internal Capsule L	0.003542407	0.797200074	0.990462503	0.838646434	0.967429127	6.61E-08	1.42E-07	0.005024005	0.013439214	0.046971207	0.108084283
187	Retrolenticular Part of Internal Capsule R	0.011062405	0.511744027	0.990462503	0.785466414	0.967429127	1.08E-05	1.47E-05	0.004675213	0.012826865	0.068490091	0.124210842
188	Retrolenticular Part of Internal Capsule L	0.014852895	0.359251499	0.990462503	0.700983644	0.967429127	5.30E-08	1.16E-07	0.014394668	0.027504097	0.03601321	0.099026311
189	Anterior Corona Radiata R	0.005788499	0.688022968	0.990462503	0.574513379	0.967429127	4.45E-06	6.70E-06	0.037237599	0.058586511	0.010324197	0.089140745
190	Anterior Corona Radiata L	0.007823731	0.621425413	0.990462503	0.671755362	0.967429127	1.65E-05	2.15E-05	0.045527278	0.067658593	0.017887502	0.089140745
191	Superior Corona Radiata R	0.003450187	0.80986608	0.990462503	0.712165028	0.967429127	1.22E-06	2.04E-06	0.002289951	0.008289845	0.008813369	0.089140745
192	Superior Corona Radiata L	0.006861581	0.641085588	0.990462503	0.693552361	0.967429127	1.13E-06	1.92E-06	0.006175674	0.014879367	0.014634022	0.089140745
193	Posterior Corona Radiata R	-0.003266011	0.826489682	0.990462503	0.425107661	0.967429127	6.65E-07	1.21E-06	0.000863585	0.00440017	0.060552529	0.117951247
194	Posterior Corona Radiata L	0.005878704	0.705163645	0.990462503	0.412335887	0.967429127	5.79E-06	8.48E-06	0.003147931	0.010054585	0.025433802	0.093650245
195	Posterior Thalamic Radiation R	0.014504034	0.386900996	0.990462503	0.820370524	0.967429127	1.07E-05	1.46E-05	0.006461839	0.015161927	0.052142756	0.114000663
196	Posterior Thalamic Radiation L	0.009255897	0.626392966	0.990462503	0.917644012	0.974506956	1.06E-06	1.83E-06	0.049479664	0.072031619	0.053271338	0.114000663
197	Sagittal Stratum R	0.014429447	0.358698597	0.990462503	0.431161461	0.967429127	4.77E-07	8.89E-07	0.006354703	0.015110072	0.02751066	0.093650245
198	Sagittal Stratum L	0.014941328	0.30976925	0.990462503	0.743615419	0.967429127	2.15E-09	5.76E-09	0.032846689	0.054070704	0.062395162	0.120293376
199	External Capsule R	0.011539291	0.284555257	0.990462503	0.885927258	0.967429127	1.01E-05	1.40E-05	0.005149783	0.013454384	0.027606665	0.093650245
200	External Capsule L	0.010317424	0.327342695	0.990462503	0.692097669	0.967429127	4.48E-06	6.70E-06	0.002320215	0.008289845	0.0349692	0.099026311
201	Cingulum (cingulate gyrus) R	0.004321795	0.702695485	0.990462503	0.604387148	0.967429127	1.55E-05	2.05E-05	0.005956079	0.01482094	0.086355421	0.146667143
202	Cingulum (cingulate gyrus) L	0.007945783	0.510099116	0.990462503	0.514854302	0.967429127	0.000122048	0.000146732	0.000531306	0.00307296	0.060100518	0.117951247
203	Cingulum (hippocampus) R	-0.022167587	0.233550791	0.990462503	0.657283894	0.967429127	1.94E-06	3.12E-06	0.002159629	0.008252868	0.224859644	0.302641282
204	Cingulum (hippocampus) L	-0.001451035	0.948667303	0.995387842	0.831737388	0.967429127	2.79E-07	5.42E-07	0.00528116	0.013454384	0.265089086	0.343812511
205	Fornix / Stria terminalis R	0.011554635	0.325532764	0.990462503	0.933778671	0.974506956	0.000878352	0.00101604	0.063806012	0.089832149	0.176463674	0.254591055
206	Fornix / Stria terminalis L	0.013332359	0.222633511	0.990462503	0.732192306	0.967429127	0.003988706	0.004445745	0.015648239	0.029119331	0.039028218	0.099429033
207	Superior Longitudinal Fasciculus R	0.011466845	0.434891859	0.990462503	0.795215178	0.967429127	6.50E-08	1.41E-07	0.00057285	0.003195086	0.029977385	0.093650245
208	Superior Longitudinal Fasciculus L	0.00502546	0.743758183	0.990462503	0.62679988	0.967429127	7.71E-08	1.60E-07	0.002671046	0.009073078	0.036153932	0.099026311
209	Superior Fronto-Occipital Fasciculus R	-0.000247863	0.986085152	0.995387842	0.868223408	0.967429127	1.40E-05	1.87E-05	0.085408388	0.11431084	0.027518116	0.093650245
210	Superior Fronto-Occipital Fasciculus L	0.001387457	0.92701723	0.995387842	0.569594212	0.967429127	6.23E-06	9.00E-06	0.041557903	0.063535762	0.078979054	0.138537029
211	Uncinate Fasciculus R	0.012210119	0.334680364	0.990462503	0.320351189	0.967429127	0.000108718	0.000132191	0.004801203	0.013005791	0.063657668	0.120555231
212	Uncinate Fasciculus L	0.012156973	0.377837618	0.990462503	0.600322186	0.967429127	0.000243461	0.000287849	0.002602469	0.008982714	0.020674918	0.092731827
213	Tapetum R	0.010636731	0.512424963	0.990462503	0.537234988	0.967429127	2.94E-05	3.72E-05	0.044829867	0.067088052	0.033799457	0.099026311
214	Tapetum L	0.021436503	0.091164641	0.990462503	0.932548434	0.974506956	0.070265392	0.074439574	0.533999269	0.571379218	0.010141871	0.089140745
