## Supplementary Table 6 for "Conduction Velocity, G-ratio, and Extracellular Water as Microstructural Characteristics of Autism Spectrum Disorder"

Aggregate g-ratio	ROI	Diagnosis Slope	Diagnosis p-value	Adjusted Diagnosis p-value	Sex p-value	Adjusted Sex p-value	Age	Adjusted Age p-value	ICV p-value	Adjusted ICV p-value	IQ p-value	Adjusted IQ p-value
1	AllWhiteMatter	0.010443636	0.001028293	0.020004963	0.556258117	0.816192663	0.069754052	0.096305594	0.037669692	0.167944045	0.066582792	0.301568123
2	Middle Cerebellar Peduncle	0.011169513	0.002244186	0.023221589	0.441380683	0.770677828	1.79E-09	2.01E-08	0.8515297	0.893271352	0.22501673	0.435198833
3	Pontine Crossing Tract	0.00604223	0.125168418	0.214288332	0.466736901	0.770677828	0.93787418	0.951208883	0.195472464	0.402501655	0.01042671	0.249608306
4	Genu of Corpus Callosum	0.015665411	0.000416643	0.014860264	0.860516412	0.949229445	0.092475898	0.122159519	0.001215397	0.028007624	0.304273179	0.504763258
5	Body of corpus callosum	0.014641688	0.000150987	0.010770387	0.32989643	0.724321709	0.618956553	0.668973244	0.135434616	0.320040254	0.131505968	0.385510646
6	Splenium of Corpus Callosum	0.01347879	0.001328078	0.021881869	0.340313653	0.724321709	0.02127159	0.033227156	0.446600105	0.638172033	0.281268025	0.477709186
7	Fornix	0.007255593	0.338482895	0.418701385	0.155011309	0.604472158	0.675675677	0.719376094	0.715755186	0.819099517	0.586615429	0.730754712
8	Corticospinal Tract R	0.00644384	0.061043849	0.129340433	0.118061635	0.574208861	0.172686053	0.211170373	0.633319254	0.761147383	0.274388146	0.473901454
9	Corticospinal Tract L	0.002886944	0.465036398	0.535041878	0.092434223	0.574208861	0.23000341	0.27044357	0.259440823	0.455084722	0.089146438	0.317216262
10	Medial Lemniscus R	8.72E-05	0.983871518	0.988490634	0.335756858	0.724321709	0.55393441	0.607907506	0.635808361	0.761147383	0.08683046	0.317216262
11	Medial Lemniscus L	0.006168059	0.192682443	0.272843299	0.962089186	0.975768179	0.006352424	0.011647437	0.427358815	0.630722665	0.364622452	0.549501442
12	Inferior Cerebellar Peduncle R	0.005586815	0.139956194	0.22351213	0.638028857	0.835497822	5.59E-07	3.07E-06	0.195608281	0.402501655	0.310538655	0.507292154
13	Inferior Cerebellar Peduncle L	0.006404006	0.10609865	0.192416197	0.355391493	0.724321709	0.194700427	0.234078041	0.005341328	0.06016022	0.316833029	0.507971169
14	Superior Cerebellar Peduncle R	0.002192186	0.532012146	0.596076435	0.03098837	0.413766202	0.857675393	0.874012067	0.293785207	0.483615649	0.158964739	0.400217108
15	Superior Cerebellar Peduncle L	0.004266781	0.245795235	0.315895328	0.227265548	0.643855432	0.31543159	0.364877624	0.110300975	0.274002408	0.281016503	0.477709186
16	Cerebral Peduncle R	0.004324175	0.152740802	0.235154903	0.089214523	0.574208861	0.197226775	0.235790669	0.008784779	0.077226917	3.33E-05	0.007135005
17	Cerebral Peduncle L	0.007553308	0.031443161	0.084110455	0.213116743	0.643855432	0.186612648	0.226904015	0.810140851	0.875606778	0.076924816	0.310602087
18	Anterior Limb of Internal Capsule R	0.007849	0.040611394	0.101056259	0.490203072	0.771698002	0.003522989	0.006980738	0.000180702	0.01289005	0.169309281	0.410145073
19	Anterior Limb of Internal Capsule L	0.011315275	0.003393079	0.025932819	0.47288897	0.770677828	0.013402669	0.021894436	0.000488879	0.022945294	0.166801006	0.410145073
20	Posterior Limb of Internal Capsule R	0.011958669	0.002318651	0.023221589	0.62356546	0.835497822	0.61194974	0.664757586	0.044787736	0.178523184	0.034700647	0.301568123
21	Posterior Limb of Internal Capsule L	0.011705255	0.002387266	0.023221589	0.886335998	0.950031377	0.459189717	0.509153365	0.027366985	0.139674889	0.176115573	0.410145073
22	Retrolenticular Part of Internal Capsule R	0.005472727	0.160794572	0.24062964	0.848852379	0.948654657	2.71E-05	8.77E-05	0.051187601	0.190328403	0.231602248	0.435198833
23	Retrolenticular Part of Internal Capsule L	0.003778333	0.344163757	0.423281863	0.92237628	0.964901566	3.79E-06	1.59E-05	0.041018367	0.173936223	0.067641448	0.301568123
24	Anterior Corona Radiata R	0.012077112	0.003152958	0.025406617	0.886622971	0.950031377	0.006100176	0.011351631	0.000157507	0.01289005	0.17632405	0.410145073
25	Anterior Corona Radiata L	0.011501182	0.006896569	0.032084038	0.845153964	0.948654657	0.008383168	0.014704901	0.001995231	0.032929025	0.23381871	0.435198833
26	Superior Corona Radiata R	0.014177143	0.00025754	0.013063812	0.520159327	0.78981906	0.42293164	0.476354584	0.150552577	0.338117623	0.016329515	0.249608306
27	Superior Corona Radiata L	0.011086674	0.005622816	0.030082065	0.637589139	0.835497822	0.708074465	0.746443033	0.059353688	0.201614114	0.047286623	0.301568123
28	Posterior Corona Radiata R	0.012970907	0.001381016	0.021881869	0.239575017	0.643855432	0.973094455	0.973094455	0.01365541	0.097408593	0.087146565	0.317216262
29	Posterior Corona Radiata L	0.010848057	0.010321229	0.041674396	0.200069876	0.643855432	0.445867954	0.49955886	0.019286276	0.128976967	0.047398657	0.301568123
30	Posterior Thalamic Radiation R	0.007141056	0.078928146	0.15639466	0.472482189	0.770677828	0.11320149	0.1437804	0.083214144	0.23399529	0.377531765	0.554695824
31	Posterior Thalamic Radiation L	0.002987367	0.484598233	0.551617138	0.887879792	0.950031377	0.001354223	0.002987668	0.11757103	0.285911369	0.112533578	0.369473348
32	Sagittal Stratum R	0.00528074	0.170351288	0.247994392	0.660204673	0.840975	0.017961733	0.028472674	0.029649847	0.146889586	0.207881581	0.435198833
33	Sagittal Stratum L	0.006219817	0.134152897	0.220823748	0.288633976	0.701905351	0.000866327	0.001993484	0.101000942	0.257311923	0.274597104	0.473901454
34	External Capsule R	0.004528334	0.135177154	0.220823748	0.580373515	0.827999548	2.34E-05	7.98E-05	0.030201597	0.146889586	0.171502229	0.410145073
35	External Capsule L	0.006749549	0.038262096	0.096330454	0.452794026	0.770677828	2.45E-05	8.18E-05	0.133447971	0.320040254	0.05648569	0.301568123
36	Cingulum (cingulate gyrus) R	0.018060742	1.08E-05	0.0023144	0.842193798	0.948654657	0.31052842	0.361158054	0.458461116	0.649739594	0.091903777	0.317216262
37	Cingulum (cingulate gyrus) L	0.010948086	0.005347161	0.029553707	0.532922177	0.803136239	0.106003615	0.136655263	0.326590472	0.521569859	0.548705824	0.711654826
38	Cingulum (hippocampus) R	0.004316276	0.201524816	0.276450709	0.043744221	0.46806316	9.02E-05	0.000257309	0.834773755	0.888941555	0.406365488	0.572119832
39	Cingulum (hippocampus) L	0.004307193	0.197844054	0.275049846	0.914438013	0.964901566	0.000154257	0.000407543	0.590398987	0.736890505	0.908456372	0.945810057
40	Fornix / Stria terminalis R	0.010400309	0.013204894	0.048721504	0.689927516	0.853048787	0.06598571	0.092293739	0.299612524	0.48944336	0.010025393	0.249608306
41	Fornix / Stria terminalis L	0.006703253	0.133413929	0.220823748	0.416211597	0.770677828	0.03362154	0.049965344	0.025217364	0.134912899	0.013805726	0.249608306
42	Superior Longitudinal Fasciculus R	0.01162646	0.003205508	0.025406617	0.325270566	0.724321709	0.972632113	0.973094455	0.054400805	0.192991381	0.065157699	0.301568123
43	Superior Longitudinal Fasciculus L	0.011827494	0.004186836	0.028321126	0.246732109	0.643855432	0.759103917	0.781001146	0.169932682	0.360055385	0.151148769	0.389708875
44	Superior Fronto-Occipital Fasciculus R	0.010500892	0.011327673	0.042637671	0.919540046	0.964901566	0.957525401	0.96655866	0.002000361	0.032929025	0.150726198	0.389708875
45	Superior Fronto-Occipital Fasciculus L	0.006252685	0.144723808	0.229414037	0.438948222	0.770677828	0.757581261	0.781001146	0.008402574	0.077226917	0.504345867	0.676750177
46	Uncinate Fasciculus R	0.001866371	0.698671716	0.755130036	0.35985067	0.726490975	2.35E-05	7.98E-05	0.001393964	0.028007624	0.921592029	0.945810057
47	Uncinate Fasciculus L	0.008606342	0.076156142	0.155213471	0.177139681	0.643855432	5.00E-06	2.02E-05	0.036113297	0.164430756	0.044313439	0.301568123
48	Tapetum R	0.009453739	0.028707577	0.079737002	0.2527283	0.643855432	0.718320861	0.753532668	0.086224717	0.23399529	0.119988351	0.3776104
49	Tapetum L	-0.007078895	0.379178382	0.456480506	0.953145887	0.971301046	0.119635215	0.149718924	0.144300491	0.33565549	0.848357653	0.921566181
50	Left-Accumbens-area	0.009430185	0.154887192	0.236756136	0.585975878	0.83045588	0.011363837	0.019300485	0.018899943	0.128976967	0.337467713	0.523319498
51	Left-Amygdala	0.005058847	0.217063424	0.292148257	0.214599337	0.643855432	5.91E-06	2.30E-05	0.031770125	0.147800147	0.370001554	0.553259317
52	Left-Caudate	0.006204671	0.102657633	0.188630267	0.474860859	0.770677828	0.071989162	0.098754363	0.000641261	0.022945294	0.328450874	0.51305465
53	Left-Cerebellum-Cortex	0.001829442	0.235079904	0.308632512	0.455211818	0.770677828	1.13E-08	1.09E-07	0.560140318	0.736890505	0.043116409	0.301568123
54	Left-Hippocampus	0.002950627	0.43856729	0.510175048	0.575428033	0.827999548	0.000367691	0.000894157	0.02267161	0.134770124	0.835138909	0.918219915
55	Left-Putamen	0.007318272	0.034350584	0.088930393	0.148811016	0.604472158	3.30E-06	1.44E-05	0.04995369	0.190328403	0.26393777	0.466799031
56	Left-Thalamus-Proper	0.008499759	0.014202945	0.049913918	0.469865426	0.770677828	0.003569874	0.007008743	0.06423092	0.208263893	0.049475707	0.301568123
57	Right-Accumbens-area	0.016763973	0.008327439	0.035571816	0.326192591	0.724321709	0.004686778	0.009035771	0.003363742	0.04244103	0.060785148	0.301568123
58	Right-Amygdala	0.001976682	0.584792478	0.645080363	0.386192155	0.761822235	5.38E-06	2.13E-05	0.060403171	0.201973104	0.055931684	0.301568123
59	Right-Caudate	0.001092284	0.777352374	0.811480039	0.853440475	0.948654657	0.117582174	0.148015207	8.05E-05	0.01289005	0.07502556	0.308759037
60	Right-Cerebellum-Cortex	0.004015799	0.028115233	0.079166578	0.513863784	0.78981906	3.80E-08	2.90E-07	0.726250228	0.82668909	0.074957677	0.308759037
61	Right-Hippocampus	0.002883623	0.395857937	0.468030931	0.489704973	0.771698002	7.39E-05	0.00021653	0.219090403	0.416720266	0.226557379	0.435198833
62	Right-Putamen	0.005081357	0.175363443	0.251864273	0.173634187	0.643855432	9.80E-06	3.68E-05	0.243468409	0.441544402	0.174422892	0.410145073
63	Right-Thalamus-Proper	0.008909745	0.006450622	0.031200731	0.353972906	0.724321709	0.001595332	0.003483684	0.013439829	0.097408593	0.230831991	0.435198833
64	ctx_lh_G_Ins_lg_and_S_cent_ins	0.00245773	0.352025795	0.430477258	0.654870106	0.839174866	0.012398037	0.020409076	0.759079016	0.854962681	0.002242944	0.11999751
65	ctx_lh_G_and_S_cingul-Ant	0.009617074	0.004940729	0.029369888	0.349598539	0.724321709	0.000175782	0.000453222	0.160774052	0.354697394	0.372286643	0.553259317
66	ctx_lh_G_and_S_cingul-Mid-Ant	0.010316452	0.004019016	0.028321126	0.568162659	0.82712115	0.00019727	0.000502568	0.278338275	0.469010951	0.307268387	0.505811037
67	ctx_lh_G_and_S_cingul-Mid-Post	0.011237599	0.001448832	0.021881869	0.623646906	0.835497822	0.146804128	0.181595858	0.561472017	0.736890505	0.227174675	0.435198833
68	ctx_lh_G_and_S_frontomargin	0.002355245	0.379689393	0.456480506	0.551818903	0.816192663	1.83E-11	3.56E-10	0.106553934	0.268265198	0.95604023	0.965059477
69	ctx_lh_G_and_S_occipital_inf	0.001763996	0.035365379	0.090097512	0.147006578	0.604472158	0.002616924	0.00533354	0.38582267	0.585574832	0.896020424	0.944573254
70	ctx_lh_G_and_S_paracentral	0.00081913	0.548558384	0.608246084	0.919617144	0.964901566	0.098058822	0.128739802	0.085816101	0.23399529	0.046914148	0.301568123
71	ctx_lh_G_and_S_subcentral	0.00277989	0.109196448	0.194733665	0.350967798	0.724321709	0.164400191	0.202193339	0.736161348	0.833537188	0.191640462	0.426016007
72	ctx_lh_G_and_S_transv_frontopol	0.005627107	0.025087053	0.073501865	0.694840755	0.853048787	7.18E-26	7.68E-24	0.027412829	0.139674889	0.786226085	0.890224244
73	ctx_lh_G_cingul-Post-dorsal	0.009755712	0.019853049	0.062024444	0.430113849	0.770677828	0.44825894	0.499621943	0.201396158	0.404487046	0.142017527	0.388235808
74	ctx_lh_G_cingul-Post-ventral	0.00903304	0.011356763	0.042637671	0.6302384	0.835497822	0.260030599	0.304079498	0.381605341	0.583311021	0.415773816	0.577763615
75	ctx_lh_G_cuneus	0.00334721	0.239487937	0.312502551	0.081652551	0.574208861	0.085572469	0.113742287	0.447316846	0.638172033	0.578262245	0.730275678
76	ctx_lh_G_front_inf-Opercular	0.003538784	0.133049028	0.220823748	0.210359371	0.643855432	2.94E-05	9.25E-05	0.951017841	0.959268019	0.786057111	0.890224244
77	ctx_lh_G_front_inf-Orbital	0.007245105	0.067036783	0.137941073	0.994743183	0.994743183	0.00036016	0.000885911	0.802549066	0.871804569	0.877944101	0.944120792
78	ctx_lh_G_front_inf-Triangul	0.000294785	0.918671045	0.940648821	0.771087799	0.906663675	3.41E-06	1.46E-05	0.695811272	0.805237692	0.136961984	0.388235808
79	ctx_lh_G_front_middle	0.001729163	0.438655181	0.510175048	0.736227088	0.875292204	1.58E-17	6.77E-16	0.045047906	0.178523184	0.237935811	0.435198833
80	ctx_lh_G_front_sup	0.003896769	0.029063019	0.079737002	0.50897957	0.789287159	1.54E-07	9.66E-07	0.288906396	0.479271076	0.356069118	0.544580102
81	ctx_lh_G_insular_short	0.001259451	0.72912288	0.776280081	0.062412882	0.574208861	0.006745073	0.012232591	0.67346177	0.791872631	0.587335563	0.730754712
82	ctx_lh_G_oc-temp_lat-fusifor	-0.00146484	0.712283967	0.765973713	0.687860411	0.853048787	6.99E-06	2.67E-05	0.796638969	0.86979969	0.032507956	0.301568123
83	ctx_lh_G_oc-temp_med-Lingual	0.004539493	0.053541399	0.123202789	0.270763132	0.66601506	0.111282178	0.142601114	0.247251871	0.444637819	0.127840254	0.380402168
84	ctx_lh_G_oc-temp_med-Parahip	0.004946059	0.063072281	0.132328118	0.520394801	0.78981906	4.69E-08	3.34E-07	0.815287883	0.876741743	0.809002284	0.907489286
85	ctx_lh_G_occipital_middle	0.002624293	0.224907041	0.297099424	0.225364271	0.643855432	0.000152136	0.000406964	0.53403201	0.727916243	0.127985776	0.380402168
86	ctx_lh_G_occipital_sup	0.003969019	0.173435018	0.250777661	0.223507539	0.643855432	4.46E-08	3.29E-07	0.789542848	0.86979969	0.013431031	0.249608306
87	ctx_lh_G_orbital	0.001307455	0.314416461	0.394507369	0.304098758	0.724321709	1.59E-05	5.77E-05	0.058740708	0.201614114	0.287153429	0.483864833
88	ctx_lh_G_pariet_inf-Angular	0.003083159	0.218684784	0.292490899	0.10225217	0.574208861	2.67E-06	1.24E-05	0.20208321	0.404487046	0.209626748	0.435198833
89	ctx_lh_G_pariet_inf-Supramar	0.005816483	0.006418488	0.031200731	0.332284231	0.724321709	6.69E-08	4.47E-07	0.00938271	0.077226917	0.23276693	0.435198833
90	ctx_lh_G_parietal_sup	0.003335672	0.059315541	0.129340433	0.032663425	0.413766202	3.56E-05	0.000110306	0.003239046	0.04244103	0.122358114	0.379487485
91	ctx_lh_G_postcentral	0.003196938	0.002628193	0.024371796	0.471324004	0.770677828	2.62E-07	1.60E-06	0.282260117	0.471903634	0.199219062	0.426016007
92	ctx_lh_G_precentral	0.002765654	0.014227799	0.049913918	0.870500025	0.950031377	9.89E-07	4.92E-06	0.592267135	0.736890505	0.047823434	0.301568123
93	ctx_lh_G_precuneus	0.007725351	0.006560901	0.031200731	0.020355086	0.413766202	0.028851816	0.043480906	0.08350418	0.23399529	0.527750021	0.694609167
94	ctx_lh_G_rectus	0.002920095	0.093477603	0.17702838	0.418977315	0.770677828	0.0060403	0.011338809	0.643768515	0.761147383	0.928131364	0.945810057
95	ctx_lh_G_subcallosal	0.015694803	0.020156643	0.062024444	0.83959055	0.948654657	3.67E-07	2.18E-06	0.011947161	0.091310442	0.904299393	0.945810057
96	ctx_lh_G_temp_sup-G_T_transv	0.007269379	0.026374169	0.075254297	0.580127234	0.827999548	0.001828717	0.003836719	0.043207759	0.177816546	0.010957858	0.249608306
97	ctx_lh_G_temp_sup-Lateral	-0.000313992	0.804724117	0.835975539	0.709511677	0.862701698	4.18E-17	1.49E-15	0.551430418	0.736890505	0.008497865	0.249608306
98	ctx_lh_G_temp_sup-Plan_polar	0.001759065	0.725562028	0.776280081	0.936905258	0.969298053	0.081236446	0.109337104	0.953101745	0.959268019	0.892284834	0.944573254
99	ctx_lh_G_temp_sup-Plan_tempo	0.006359434	0.059110483	0.129340433	0.322918557	0.724321709	3.88E-05	0.000118563	0.091995124	0.240343017	0.161262064	0.40128002
100	ctx_lh_G_temporal_inf	0.001270171	0.193795241	0.272843299	0.724356	0.870854966	3.94E-09	4.22E-08	0.869320729	0.899545656	0.029769541	0.301568123
101	ctx_lh_G_temporal_middle	0.000708638	0.611409613	0.670982857	0.60646786	0.835497822	8.51E-11	1.14E-09	0.183013631	0.383969775	0.043697429	0.301568123
102	ctx_lh_Lat_Fis-ant-Horizont	0.009131604	0.055830368	0.124455196	0.984662147	0.989284974	0.65377472	0.69953895	0.071674478	0.219119119	0.554090753	0.713502667
103	ctx_lh_Lat_Fis-ant-Vertical	0.007350951	0.156565037	0.237623532	0.138008193	0.604472158	0.749984322	0.779109926	0.274591451	0.466369607	0.392425388	0.558858077
104	ctx_lh_Lat_Fis-post	0.009844719	0.000679645	0.020004963	0.457527168	0.770677828	0.002493085	0.005130001	0.006795906	0.072716195	0.221466345	0.435198833
105	ctx_lh_Pole_occipital	8.10E-05	0.092940588	0.17702838	0.077705241	0.574208861	0.025803182	0.039442007	0.696116696	0.805237692	0.198247962	0.426016007
106	ctx_lh_Pole_temporal	0.00241491	0.001533776	0.021881869	0.72889439	0.87141564	3.30E-06	1.44E-05	0.024111747	0.134912899	0.883449126	0.944573254
107	ctx_lh_S_calcarine	0.006641889	0.033115815	0.087491166	0.229220537	0.643855432	0.705937822	0.746443033	0.085480175	0.23399529	0.032768309	0.301568123
108	ctx_lh_S_central	0.009097515	0.002120024	0.023221589	0.201690454	0.643855432	0.044981213	0.065040403	0.472416165	0.665112232	0.636353745	0.769376845
109	ctx_lh_S_cingul-Marginalis	0.006547894	0.060797451	0.129340433	0.266070119	0.663692122	0.002240035	0.004654054	0.361498467	0.560070276	0.064660595	0.301568123
110	ctx_lh_S_circular_insula_ant	0.008929717	0.047395166	0.111456763	0.951769114	0.971301046	0.000151821	0.000406964	0.169488838	0.360055385	0.437851314	0.604517298
111	ctx_lh_S_circular_insula_inf	0.009280922	0.006056599	0.031200731	0.419012193	0.770677828	0.049836432	0.071099976	0.202243523	0.404487046	0.147770014	0.389708875
112	ctx_lh_S_circular_insula_sup	0.008655053	0.011271101	0.042637671	0.678475935	0.853048787	0.0245388	0.037779159	0.111393502	0.274002408	0.029859324	0.301568123
113	ctx_lh_S_collat_transv_ant	0.008368421	0.004234935	0.028321126	0.155200825	0.604472158	0.004172385	0.008117185	0.008817636	0.077226917	0.651897644	0.77611748
114	ctx_lh_S_collat_transv_post	0.006738913	0.096527344	0.179624797	0.174240564	0.643855432	0.000355788	0.000885332	0.266314139	0.459606658	0.244565737	0.443534472
115	ctx_lh_S_front_inf	0.00347995	0.394219372	0.468030931	0.450815742	0.770677828	0.012205845	0.020248455	0.001439644	0.028007624	0.852738635	0.921646807
116	ctx_lh_S_front_middle	0.004612337	0.44577768	0.515656344	0.64028805	0.835497822	2.69E-05	8.77E-05	0.005230398	0.06016022	0.773198607	0.884836909
117	ctx_lh_S_front_sup	0.007199923	0.086961778	0.16765604	0.331073673	0.724321709	1.09E-06	5.32E-06	0.071015458	0.219119119	0.622169515	0.75662968
118	ctx_lh_S_interm_prim-Jensen	0.002701844	0.762421516	0.799795119	0.539797018	0.807808125	0.323675288	0.370409154	0.136091884	0.320040254	0.505981441	0.676750177
119	ctx_lh_S_intrapariet_and_P_trans	0.010638047	0.001948956	0.023221589	0.026113044	0.413766202	0.191702914	0.231776404	0.007415514	0.075567619	0.383071668	0.555707337
120	ctx_lh_S_oc-temp_lat	-0.007866265	0.046321321	0.111456763	0.108718618	0.574208861	7.20E-11	1.03E-09	0.870121266	0.899545656	0.059074286	0.301568123
121	ctx_lh_S_oc-temp_med_and_Lingual	0.004379624	0.120664077	0.211656659	0.855562377	0.948654657	5.48E-07	3.07E-06	0.052101546	0.190328403	0.378437338	0.554695824
122	ctx_lh_S_oc_middle_and_Lunatus	0.006281012	0.199218347	0.275049846	0.881652095	0.950031377	1.96E-08	1.83E-07	0.904128127	0.930208746	0.002076239	0.11999751
123	ctx_lh_S_oc_sup_and_transversal	0.008030033	0.065228011	0.135522276	0.009603765	0.258525763	0.037187261	0.054136556	0.43905867	0.635459069	0.318241249	0.507971169
124	ctx_lh_S_occipital_ant	0.009136811	0.048710658	0.113305227	0.616124225	0.835497822	8.01E-05	0.000231595	0.025215085	0.134912899	0.067430295	0.301568123
125	ctx_lh_S_orbital-H_Shaped	0.002289503	0.250311624	0.318849331	0.210402151	0.643855432	2.84E-06	1.29E-05	0.009082703	0.077226917	0.359107663	0.545028651
126	ctx_lh_S_orbital_lateral	0.007629515	0.208326197	0.283126462	0.591768768	0.833148134	0.00011008	0.000305938	0.611052908	0.75152484	0.67408927	0.796989524
127	ctx_lh_S_orbital_med-olfact	0.002634694	0.331339199	0.412247607	0.036735864	0.413766202	0.000766515	0.001802574	0.583594224	0.736890505	0.648931396	0.77611748
128	ctx_lh_S_parieto_occipital	0.004263443	0.1981596	0.275049846	0.380308066	0.760616131	0.215886288	0.256664809	0.22298983	0.418594944	0.089548012	0.317216262
129	ctx_lh_S_pericallosal	0.006059081	0.078098532	0.156197064	0.250110714	0.643855432	0.019184905	0.030188013	0.490920665	0.677787241	0.543683248	0.709440336
130	ctx_lh_S_postcentral	0.014110225	0.00282709	0.024371796	0.155354994	0.604472158	0.002815314	0.005683747	0.149846819	0.338117623	0.515435563	0.685113108
131	ctx_lh_S_precentral-inf-part	0.005512461	0.16541681	0.244132395	0.753830332	0.891269012	0.741705201	0.774267868	0.092094053	0.240343017	0.440756935	0.604628103
132	ctx_lh_S_precentral-sup-part	0.008443076	0.015826582	0.052105978	0.323143846	0.724321709	0.006367991	0.011647437	0.095143263	0.245309136	0.200436321	0.426016007
133	ctx_lh_S_suborbital	0.002628843	0.548489085	0.608246084	0.649351489	0.839174866	0.101834435	0.132076176	0.15112439	0.338117623	0.924527581	0.945810057
134	ctx_lh_S_subparietal	0.012894217	0.002379055	0.023221589	0.209177572	0.643855432	0.843534147	0.86371439	0.257707226	0.455084722	0.318641577	0.507971169
135	ctx_lh_S_temporal_inf	0.000662176	0.761082134	0.799795119	0.232969497	0.643855432	2.52E-08	2.25E-07	0.320239459	0.515272514	0.023384041	0.301568123
136	ctx_lh_S_temporal_sup	0.004059772	0.169639918	0.247994392	0.079772132	0.574208861	0.084863485	0.113504911	0.001008003	0.026964077	0.116602402	0.372431554
137	ctx_lh_S_temporal_transverse	0.011254257	0.010865129	0.042637671	0.227061316	0.643855432	0.001113267	0.00250778	0.362077124	0.560070276	0.11029722	0.36880633
138	ctx_lh_Unknown	0.006142075	0.187949645	0.268141494	0.11558779	0.574208861	6.05E-05	0.000182305	0.643774188	0.761147383	0.977631977	0.977631977
139	ctx_rh_G_Ins_lg_and_S_cent_ins	0.005400619	0.042650355	0.104910069	0.431804965	0.770677828	0.010449874	0.017890184	0.210111971	0.412513411	0.055869675	0.301568123
140	ctx_rh_G_and_S_cingul-Ant	0.009327223	0.000986677	0.020004963	0.801252548	0.936983854	0.000572235	0.001375935	0.020717901	0.132539972	0.066337996	0.301568123
141	ctx_rh_G_and_S_cingul-Mid-Ant	0.011224431	0.000918519	0.020004963	0.937592042	0.969298053	0.00059512	0.001415063	0.070402714	0.219119119	0.013311664	0.249608306
142	ctx_rh_G_and_S_cingul-Mid-Post	0.015667408	2.28E-05	0.00243629	0.440257519	0.770677828	0.036579205	0.053616095	0.311492215	0.504994954	0.025805645	0.301568123
143	ctx_rh_G_and_S_frontomargin	0.003888453	0.1516387	0.235149868	0.668670882	0.846719341	3.00E-15	8.01E-14	0.168155298	0.360055385	0.141461184	0.388235808
144	ctx_rh_G_and_S_occipital_inf	0.001262572	0.42859813	0.503956043	0.878663921	0.950031377	3.86E-06	1.59E-05	0.566181057	0.736890505	0.622274877	0.75662968
145	ctx_rh_G_and_S_paracentral	0.001344892	0.315237196	0.394507369	0.20050611	0.643855432	0.009161063	0.015810221	0.079417598	0.23399529	0.026734712	0.301568123
146	ctx_rh_G_and_S_subcentral	0.005136965	0.010011193	0.041199911	0.114198214	0.574208861	0.22900371	0.27044357	0.0873065	0.23399529	0.326905558	0.51305465
147	ctx_rh_G_and_S_transv_frontopol	0.004758334	0.126761685	0.214599322	0.266717395	0.663692122	2.42E-24	1.29E-22	0.021779911	0.133168597	0.183235101	0.421637759
148	ctx_rh_G_cingul-Post-dorsal	0.011997939	0.002847172	0.024371796	0.82271052	0.948654657	0.011628294	0.019594132	0.051712838	0.190328403	0.143778145	0.388235808
149	ctx_rh_G_cingul-Post-ventral	0.004803938	0.096364039	0.179624797	0.620850696	0.835497822	0.022196459	0.034420595	0.576623319	0.736890505	0.927196901	0.945810057
150	ctx_rh_G_cuneus	0.004694383	0.1365208	0.221329176	0.203028177	0.643855432	0.054222644	0.076845337	0.59872314	0.740617064	0.042870854	0.301568123
151	ctx_rh_G_front_inf-Opercular	0.007222283	0.006508272	0.031200731	0.036736252	0.413766202	2.88E-05	9.19E-05	0.768904423	0.857008054	0.613659385	0.754730508
152	ctx_rh_G_front_inf-Orbital	0.005348586	0.160570598	0.24062964	0.026792144	0.413766202	0.00826132	0.01461093	0.212277204	0.412975651	0.038118651	0.301568123
153	ctx_rh_G_front_inf-Triangul	0.000117252	0.972007336	0.981177216	0.083071004	0.574208861	3.69E-11	6.08E-10	0.693134947	0.805237692	0.580125539	0.730275678
154	ctx_rh_G_front_middle	0.003459543	0.103129632	0.188630267	0.234932221	0.643855432	2.25E-25	1.61E-23	0.784384035	0.86973152	0.571709938	0.728249564
155	ctx_rh_G_front_sup	0.002763661	0.077263426	0.155984652	0.556841723	0.816192663	3.77E-08	2.90E-07	0.226172209	0.420876979	0.023927661	0.301568123
156	ctx_rh_G_insular_short	0.007398494	0.004926098	0.029369888	0.107948201	0.574208861	0.066990751	0.093091043	0.419748022	0.623792199	0.080182575	0.311983111
157	ctx_rh_G_oc-temp_lat-fusifor	0.012315158	0.015446299	0.052105978	0.632377253	0.835497822	1.74E-05	6.21E-05	0.560158288	0.736890505	0.100469875	0.341278623
158	ctx_rh_G_oc-temp_med-Lingual	0.005197199	0.047270156	0.111456763	0.837175533	0.948654657	0.001640774	0.003546723	0.551772444	0.736890505	0.253686473	0.456209287
159	ctx_rh_G_oc-temp_med-Parahip	0.003654154	0.209037294	0.283126462	0.390379758	0.761822235	6.63E-08	4.47E-07	0.709843407	0.816701554	0.844288964	0.921566181
160	ctx_rh_G_occipital_middle	0.002020585	0.223112687	0.296559721	0.106883883	0.574208861	1.10E-07	7.16E-07	0.923290302	0.940876784	0.257968815	0.460044386
161	ctx_rh_G_occipital_sup	0.005123517	0.055068492	0.124049024	0.113618233	0.574208861	1.01E-09	1.20E-08	0.861938212	0.899545656	0.234299082	0.435198833
162	ctx_rh_G_orbital	0.003825109	0.003885326	0.028321126	0.335592589	0.724321709	1.02E-10	1.28E-09	0.021057753	0.132539972	0.320449102	0.507971169
163	ctx_rh_G_pariet_inf-Angular	0.006824091	0.025416533	0.073501865	0.022444262	0.413766202	9.77E-07	4.92E-06	0.416760888	0.623684126	0.22368524	0.435198833
164	ctx_rh_G_pariet_inf-Supramar	0.007965567	0.0009839	0.020004963	0.003284937	0.168328719	6.78E-07	3.54E-06	0.629354329	0.761147383	0.136844535	0.388235808
165	ctx_rh_G_parietal_sup	0.005205228	0.008477395	0.035571816	0.036102385	0.413766202	2.08E-05	7.29E-05	0.000786903	0.024056754	0.356267357	0.544580102
166	ctx_rh_G_postcentral	0.001973075	0.01560174	0.052105978	0.337468809	0.724321709	2.96E-08	2.52E-07	0.585811051	0.736890505	0.088302828	0.317216262
167	ctx_rh_G_precentral	0.002701135	0.014051226	0.049913918	0.087390723	0.574208861	2.98E-11	5.31E-10	0.581591642	0.736890505	0.836695717	0.918219915
168	ctx_rh_G_precuneus	0.004711643	0.060347051	0.129340433	0.001315916	0.121471375	7.05E-05	0.000209402	0.626086534	0.761147383	0.145134882	0.388235808
169	ctx_rh_G_rectus	0.000240481	0.882515538	0.907972717	0.251053539	0.643855432	0.015813606	0.025444449	0.438982546	0.635459069	0.8905546	0.944573254
170	ctx_rh_G_subcallosal	0.014460861	0.005316209	0.029553707	0.150791658	0.604472158	0.003136228	0.006272456	0.003371484	0.04244103	0.074603345	0.308759037
171	ctx_rh_G_temp_sup-G_T_transv	0.003900405	0.124739347	0.214288332	0.07215523	0.574208861	0.035584466	0.052517764	0.236446882	0.436203731	0.273067348	0.473901454
172	ctx_rh_G_temp_sup-Lateral	0.001882569	0.086267674	0.16765604	0.618143403	0.835497822	3.18E-13	7.57E-12	0.214276657	0.413109952	0.693551968	0.808705439
173	ctx_rh_G_temp_sup-Plan_polar	0.004887606	0.244804481	0.315895328	0.218370842	0.643855432	6.38E-07	3.41E-06	0.794719296	0.86979969	0.695335518	0.808705439
174	ctx_rh_G_temp_sup-Plan_tempo	0.006510049	0.086110696	0.16765604	0.10623845	0.574208861	0.062828966	0.088456571	0.023368754	0.134912899	0.299457417	0.500655369
175	ctx_rh_G_temporal_inf	0.001596528	0.246516448	0.315895328	0.846899747	0.948654657	2.41E-16	7.37E-15	0.363783964	0.560070276	0.394334438	0.558858077
176	ctx_rh_G_temporal_middle	0.003035044	0.020886993	0.062955163	0.486203277	0.771698002	1.51E-11	3.24E-10	0.399712859	0.602384168	0.652809095	0.77611748
177	ctx_rh_Lat_Fis-ant-Horizont	0.010200485	0.02028837	0.062024444	0.47537137	0.770677828	0.363228388	0.411274471	0.27420856	0.466369607	0.384320962	0.555707337
178	ctx_rh_Lat_Fis-ant-Vertical	0.002004162	0.665440387	0.722864177	0.082447531	0.574208861	0.489911062	0.540417357	0.837229628	0.888941555	0.060686443	0.301568123
179	ctx_rh_Lat_Fis-post	0.007148226	0.017658599	0.056402092	0.099876605	0.574208861	0.047662381	0.068454695	0.084607858	0.23399529	0.015148284	0.249608306
180	ctx_rh_Pole_occipital	0.000419236	0.393671794	0.468030931	0.9699779	0.979128635	2.56E-06	1.22E-05	0.954785458	0.959268019	0.193079104	0.426016007
181	ctx_rh_Pole_temporal	0.000956802	0.260179569	0.329458152	0.719957249	0.870456787	0.001809184	0.00383332	0.240558574	0.439996025	0.237370822	0.435198833
182	ctx_rh_S_calcarine	0.006370605	0.030915327	0.083745316	0.427299326	0.770677828	0.075734421	0.102577001	0.011823687	0.091310442	0.070323813	0.30712849
183	ctx_rh_S_central	0.011641413	0.000305229	0.013063812	0.247566843	0.643855432	0.004768487	0.009111216	0.220043879	0.416720266	0.234456969	0.435198833
184	ctx_rh_S_cingul-Marginalis	0.010537987	0.004828497	0.029369888	0.098374821	0.574208861	0.09955299	0.129904511	0.485688394	0.674917638	0.1271059	0.380402168
185	ctx_rh_S_circular_insula_ant	0.011023321	0.004683627	0.029369888	0.082470913	0.574208861	0.013856502	0.02246433	0.556117217	0.736890505	0.715995012	0.828232068
186	ctx_rh_S_circular_insula_inf	0.00680502	0.054895614	0.124049024	0.697586625	0.853048787	0.001219652	0.002718807	0.076837153	0.231593672	0.679412655	0.798869825
187	ctx_rh_S_circular_insula_sup	0.008100053	0.017618912	0.056402092	0.137435087	0.604472158	0.02611783	0.039639827	0.764474772	0.856531944	0.091308826	0.317216262
188	ctx_rh_S_collat_transv_ant	0.00392823	0.137642676	0.221470171	0.47059417	0.770677828	0.008788273	0.015290167	0.000643326	0.022945294	0.606880585	0.750707775
189	ctx_rh_S_collat_transv_post	0.00103217	0.808712167	0.836059921	0.505539148	0.789287159	4.61E-09	4.70E-08	0.531541067	0.727916243	0.016121669	0.249608306
190	ctx_rh_S_front_inf	0.009828092	0.034491694	0.088930393	0.213875001	0.643855432	0.000137427	0.000377043	0.483008379	0.674917638	0.927708786	0.945810057
191	ctx_rh_S_front_middle	0.007400999	0.127355672	0.214599322	0.823343386	0.948654657	4.07E-11	6.22E-10	0.04145209	0.173936223	0.725558025	0.834781813
192	ctx_rh_S_front_sup	0.008119394	0.046988905	0.111456763	0.104652408	0.574208861	0.000315426	0.000794132	0.968852663	0.968852663	0.55679881	0.713502667
193	ctx_rh_S_interm_prim-Jensen	0.000623411	0.947358627	0.965403554	0.121174455	0.576251855	0.322826244	0.370409154	0.063101929	0.207750966	0.393916035	0.558858077
194	ctx_rh_S_intrapariet_and_P_trans	0.013616243	0.002055639	0.023221589	0.00170287	0.121471375	0.351763558	0.400411709	0.164337058	0.358858474	0.056188796	0.301568123
195	ctx_rh_S_oc-temp_lat	-0.000211944	0.951883127	0.96541701	0.653316491	0.839174866	3.06E-08	2.52E-07	0.205506454	0.407207232	0.529071468	0.694609167
196	ctx_rh_S_oc-temp_med_and_Lingual	0.004585469	0.14784554	0.230941209	0.59708094	0.835132818	0.000156881	0.000409422	0.638492104	0.761147383	0.940600695	0.953974165
197	ctx_rh_S_oc_middle_and_Lunatus	0.003533492	0.501759918	0.568130277	0.154709468	0.604472158	5.45E-07	3.07E-06	0.839094365	0.888941555	0.051058064	0.301568123
198	ctx_rh_S_oc_sup_and_transversal	0.002434158	0.525083488	0.591409824	0.009664515	0.258525763	0.033188268	0.049666359	0.844741981	0.890516177	0.50370736	0.676750177
199	ctx_rh_S_occipital_ant	0.004821666	0.354233161	0.430715321	0.201468991	0.643855432	0.005625615	0.01065382	0.00218489	0.033397602	0.145063732	0.388235808
200	ctx_rh_S_orbital-H_Shaped	0.003580798	0.107151145	0.192691976	0.007021331	0.250427461	1.13E-05	4.17E-05	0.039750412	0.17360384	0.82338774	0.913866872
201	ctx_rh_S_orbital_lateral	0.002952781	0.633088664	0.691229459	0.023236316	0.413766202	0.000913	0.002078531	0.055011562	0.192991381	0.809955391	0.907489286
202	ctx_rh_S_orbital_med-olfact	0.007111126	0.024778707	0.073501865	0.444715792	0.770677828	0.000864552	0.001993484	0.251001992	0.447620219	0.824188347	0.913866872
203	ctx_rh_S_parieto_occipital	0.008278929	0.007645274	0.033389566	0.100784445	0.574208861	0.129895761	0.161614493	0.333122252	0.528060459	0.191180452	0.426016007
204	ctx_rh_S_pericallosal	0.008908256	0.01521201	0.052105978	0.695660258	0.853048787	0.016935163	0.027045707	0.265267067	0.459606658	0.225493009	0.435198833
205	ctx_rh_S_postcentral	0.012797594	0.007211578	0.032630276	0.028489107	0.413766202	0.113546204	0.1437804	0.348870722	0.548958343	0.00059296	0.063446752
206	ctx_rh_S_precentral-inf-part	0.002972909	0.480575287	0.549963162	0.391590868	0.761822235	0.650640342	0.69953895	0.439476365	0.635459069	0.113949724	0.369473348
207	ctx_rh_S_precentral-sup-part	0.01280902	0.005385956	0.029553707	0.215369539	0.643855432	0.001775732	0.003800066	0.572408469	0.736890505	0.201063629	0.426016007
208	ctx_rh_S_suborbital	2.89E-05	0.994312113	0.994312113	0.95163948	0.971301046	0.007661079	0.013662258	0.575830854	0.736890505	0.042460122	0.301568123
209	ctx_rh_S_subparietal	0.011701025	0.00731894	0.032630276	0.490424898	0.771698002	0.59854174	0.653509859	0.087474875	0.23399529	0.410303782	0.57388895
210	ctx_rh_S_temporal_inf	-0.000984266	0.746851093	0.791218485	0.353161379	0.724321709	0.007521244	0.013525599	0.920612559	0.940876784	0.196963251	0.426016007
211	ctx_rh_S_temporal_sup	0.003787166	0.114998027	0.203384941	0.00043405	0.09288679	0.011953937	0.019985489	0.031728859	0.147800147	0.154178366	0.392787743
212	ctx_rh_S_temporal_transverse	0.006831306	0.147056615	0.230941209	0.138764884	0.604472158	0.074409271	0.101424102	0.151678934	0.338117623	0.970336402	0.974891972
213	ctx_rh_Unknown	0.007314024	0.162734974	0.241842253	0.924321594	0.964901566	0.000109156	0.000305938	0.068461371	0.218667662	0.079373598	0.311983111
214	AllcorticalROIs	0.003344036	0.123167444	0.214288332	0.003932914	0.168328719	1.10E-29	2.36E-27	0.052473719	0.190328403	0.487847952	0.664964725
