## Supplementary Table 7 for "Conduction Velocity, G-ratio, and Extracellular Water as Microstructural Characteristics of Autism Spectrum Disorder"

Aggregate Conduction Velocity	ROI	Diagnosis Slope	Diagnosis p-value	Adjusted Diagnosis p-value	Sex p-value	Adjusted Sex p-value	Age	Adjusted Age p-value	ICV p-value	Adjusted ICV p-value	IQ p-value	Adjusted IQ p-value
1	AllWhiteMatter	0.020122549	1.78E-08	1.27E-06	0.30506195	0.670295567	2.97E-11	2.19E-10	9.56E-15	2.27E-13	0.301531433	0.736777754
2	Middle Cerebellar Peduncle	0.011808047	0.000822932	0.001873484	0.866595349	0.936623256	0.00351182	0.007562484	1.33E-07	2.75E-07	0.816869745	0.963274118
3	Pontine Crossing Tract	0.014192566	0.005237725	0.009580113	0.494538282	0.778170532	1.41E-17	5.32E-16	1.97E-08	4.69E-08	0.70474361	0.897709122
4	Genu of Corpus Callosum	0.026709128	2.90E-06	2.85E-05	0.712624381	0.859564522	0.163656175	0.234283154	2.80E-10	1.17E-09	0.247740052	0.722600787
5	Body of corpus callosum	0.02629243	9.96E-08	4.26E-06	0.265536864	0.654503666	1.43E-12	1.53E-11	3.23E-08	7.52E-08	0.273220268	0.736054285
6	Splenium of Corpus Callosum	0.026625804	1.12E-06	1.85E-05	0.256012307	0.644548632	7.87E-16	1.53E-14	7.59E-05	9.49E-05	0.218350148	0.687160758
7	Fornix	0.015134499	0.015912231	0.025115102	0.077804183	0.505230602	0.224934318	0.29531254	0.002677131	0.002893465	0.511482793	0.827180129
8	Corticospinal Tract R	0.005254526	0.144410962	0.162652347	0.652443315	0.85520714	9.74E-18	5.21E-16	1.33E-12	1.14E-11	0.14248314	0.687160758
9	Corticospinal Tract L	0.008102355	0.048651822	0.062719819	0.311561216	0.670295567	1.42E-23	1.52E-21	2.29E-09	7.53E-09	0.613147337	0.836622215
10	Medial Lemniscus R	0.00923251	0.081789059	0.098886207	0.132515477	0.535062492	6.97E-14	9.95E-13	8.52E-06	1.25E-05	0.577996785	0.827180129
11	Medial Lemniscus L	0.015431501	0.020716893	0.030566555	0.174888218	0.583021975	6.65E-16	1.42E-14	0.0001243	0.000152874	0.230841072	0.707165944
12	Inferior Cerebellar Peduncle R	0.006528694	0.086868095	0.104436923	0.446923016	0.74712588	0.000193799	0.000512012	0.000992996	0.001124345	0.49365673	0.827180129
13	Inferior Cerebellar Peduncle L	0.007181777	0.033929699	0.046844875	0.508891979	0.789151329	2.80E-11	2.14E-10	0.004202799	0.004474622	0.841739533	0.963274118
14	Superior Cerebellar Peduncle R	0.007199	0.038790755	0.053024918	0.071992686	0.505230602	2.98E-12	2.66E-11	1.92E-06	3.14E-06	0.970008232	0.996800938
15	Superior Cerebellar Peduncle L	0.009740652	0.001609899	0.003350767	0.175821831	0.583021975	1.05E-16	2.82E-15	7.07E-07	1.25E-06	0.381729908	0.777859007
16	Cerebral Peduncle R	0.010239992	0.002713569	0.005279125	0.896690212	0.950315515	1.83E-11	1.51E-10	1.28E-13	1.62E-12	0.578090763	0.827180129
17	Cerebral Peduncle L	0.012700414	0.001664949	0.003425953	0.332015561	0.670295567	1.09E-20	7.77E-19	2.14E-07	4.17E-07	0.952794751	0.991807167
18	Anterior Limb of Internal Capsule R	0.015871247	0.000207775	0.000600864	0.038193252	0.38920742	0.000130025	0.000361367	8.13E-13	7.60E-12	0.354962229	0.752098189
19	Anterior Limb of Internal Capsule L	0.020512436	2.39E-05	0.000119077	0.155548103	0.564191423	0.00343643	0.007504041	1.71E-10	7.61E-10	0.151469841	0.687160758
20	Posterior Limb of Internal Capsule R	0.026875334	1.40E-06	1.85E-05	0.861457886	0.935796891	9.34E-11	6.57E-10	1.65E-11	1.04E-10	0.351417218	0.752098189
21	Posterior Limb of Internal Capsule L	0.027073216	3.54E-06	3.03E-05	0.633309333	0.852378599	5.65E-10	3.68E-09	2.06E-09	7.01E-09	0.419463356	0.787413669
22	Retrolenticular Part of Internal Capsule R	0.016474841	0.005035369	0.009289387	0.928131533	0.962660689	0.656326016	0.709243158	3.11E-09	9.36E-09	0.378150064	0.777859007
23	Retrolenticular Part of Internal Capsule L	0.014377349	0.007783345	0.013219331	0.787793715	0.896709217	0.218712855	0.292528443	2.78E-09	8.66E-09	0.654222218	0.860581365
24	Anterior Corona Radiata R	0.022049609	1.17E-05	6.57E-05	0.538010444	0.822387393	0.038253863	0.064459265	1.41E-13	1.68E-12	0.178967827	0.687160758
25	Anterior Corona Radiata L	0.022416487	4.33E-06	3.56E-05	0.271152707	0.654503666	0.027325625	0.04715874	3.46E-12	2.55E-11	0.149220621	0.687160758
26	Superior Corona Radiata R	0.030254696	2.52E-08	1.35E-06	0.613669614	0.851939945	1.37E-14	2.10E-13	1.78E-09	6.24E-09	0.672291568	0.86668913
27	Superior Corona Radiata L	0.025462646	3.06E-06	2.85E-05	0.707075183	0.859564522	8.97E-13	1.07E-11	1.15E-09	4.15E-09	0.509672419	0.827180129
28	Posterior Corona Radiata R	0.022604954	1.14E-05	6.57E-05	0.483260671	0.771774504	1.63E-12	1.66E-11	1.33E-15	5.67E-14	0.779951177	0.944953615
29	Posterior Corona Radiata L	0.023397302	1.39E-06	1.85E-05	0.318409191	0.670295567	1.05E-15	1.87E-14	1.73E-15	6.19E-14	0.65152154	0.860581365
30	Posterior Thalamic Radiation R	0.023883577	0.000172903	0.000533479	0.450370273	0.74712588	0.000351602	0.000906539	1.85E-08	4.51E-08	0.161387966	0.687160758
31	Posterior Thalamic Radiation L	0.011466216	0.049324921	0.063206786	0.837927366	0.933939876	0.001141779	0.002808514	5.80E-07	1.05E-06	0.490256074	0.827180129
32	Sagittal Stratum R	0.017850408	7.69E-05	0.000283695	0.984072295	0.993355996	0.020685394	0.036284216	1.90E-11	1.16E-10	0.270608849	0.736054285
33	Sagittal Stratum L	0.016292749	0.000583773	0.001403679	0.124959815	0.535062492	0.127533058	0.193560812	4.21E-07	7.77E-07	0.483830998	0.827180129
34	External Capsule R	0.010024132	3.03E-06	2.85E-05	0.2937145	0.670295567	0.509688581	0.580177427	2.46E-16	1.75E-14	0.167394057	0.687160758
35	External Capsule L	0.013779172	1.47E-06	1.85E-05	0.205947988	0.583021975	0.791570492	0.828436135	4.94E-12	3.52E-11	0.571825545	0.827180129
36	Cingulum (cingulate gyrus) R	0.018558703	3.30E-09	3.54E-07	0.467590599	0.763850291	0.000346395	0.000904007	4.96E-07	9.08E-07	0.724616666	0.912164509
37	Cingulum (cingulate gyrus) L	0.014356893	1.89E-06	2.13E-05	0.210467451	0.583021975	0.003031585	0.006829044	1.68E-10	7.61E-10	0.318529969	0.749070476
38	Cingulum (hippocampus) R	0.003953939	0.140638451	0.159241421	0.010621345	0.252551984	0.90412419	0.925753955	0.000256499	0.00029995	0.194085803	0.687160758
39	Cingulum (hippocampus) L	0.002249384	0.254278883	0.273445633	0.366384845	0.681794408	0.836722155	0.865017107	1.07E-05	1.52E-05	0.520297665	0.827180129
40	Fornix / Stria terminalis R	0.012444403	7.50E-05	0.000281437	0.578878247	0.832134912	0.221508381	0.292609836	6.46E-09	1.77E-08	0.503201843	0.827180129
41	Fornix / Stria terminalis L	0.00990172	0.002547838	0.005048494	0.79875817	0.899653939	0.932535835	0.943520181	1.62E-10	7.55E-10	0.82853359	0.963274118
42	Superior Longitudinal Fasciculus R	0.02779236	1.44E-07	4.40E-06	0.152202112	0.561573312	1.77E-13	2.37E-12	3.14E-11	1.77E-10	0.558784643	0.827180129
43	Superior Longitudinal Fasciculus L	0.024958915	7.52E-06	5.03E-05	0.19938091	0.583021975	1.19E-11	1.02E-10	1.60E-08	4.03E-08	0.329057066	0.752098189
44	Superior Fronto-Occipital Fasciculus R	0.019253838	0.001104662	0.00243709	0.708705332	0.859564522	5.13E-08	2.34E-07	2.36E-09	7.66E-09	0.419238933	0.787413669
45	Superior Fronto-Occipital Fasciculus L	0.012629546	0.038901459	0.053024918	0.94293994	0.970140131	2.14E-07	8.48E-07	1.21E-08	3.25E-08	0.171893524	0.687160758
46	Uncinate Fasciculus R	0.007802581	0.051541285	0.06565378	0.016805227	0.276639893	0.144777447	0.214329183	4.50E-11	2.41E-10	0.211839577	0.687160758
47	Uncinate Fasciculus L	0.018189212	0.001185734	0.002563101	0.010061883	0.252551984	0.143981443	0.214329183	4.34E-06	6.59E-06	0.579161296	0.827180129
48	Tapetum R	0.022537935	3.72E-05	0.000156111	0.420426516	0.737469463	1.97E-09	1.21E-08	1.37E-07	2.77E-07	0.267749322	0.736054285
49	Tapetum L	0.010924017	0.015763971	0.025115102	0.351689843	0.671978807	0.015944797	0.028916835	0.018623223	0.019440828	0.096682019	0.687160758
50	Left-Accumbens-area	0.014125521	0.112835159	0.131949312	0.229869324	0.607309078	0.325209087	0.399969796	9.54E-06	1.39E-05	0.876401031	0.963620573
51	Left-Amygdala	0.011586005	0.012718555	0.020776876	0.006275911	0.252551984	0.563175781	0.634313774	1.85E-07	3.63E-07	0.192688772	0.687160758
52	Left-Caudate	0.013174275	8.64E-06	5.44E-05	0.273368735	0.654503666	0.187664143	0.262484488	1.55E-14	3.01E-13	0.206812815	0.687160758
53	Left-Cerebellum-Cortex	0.003477813	0.019890342	0.029559259	0.664787938	0.85520714	0.005993545	0.012100175	2.33E-07	4.45E-07	0.995704066	0.996800938
54	Left-Hippocampus	0.005682376	0.095800002	0.114531846	0.249777186	0.636337118	0.596549742	0.654675102	4.85E-08	1.04E-07	0.118997092	0.687160758
55	Left-Putamen	0.016417751	7.76E-06	5.04E-05	0.063432079	0.480976518	0.941816818	0.946238494	3.97E-09	1.15E-08	0.557814352	0.827180129
56	Left-Thalamus-Proper	0.01663127	2.09E-07	5.59E-06	0.382120638	0.700787338	0.002862419	0.00651657	3.45E-12	2.55E-11	0.123844828	0.687160758
57	Right-Accumbens-area	0.014057242	0.053513021	0.067363451	0.566400044	0.831865636	0.367108267	0.437344835	1.41E-05	1.96E-05	0.9926722	0.996800938
58	Right-Amygdala	0.009737469	0.015200712	0.024458288	0.044626878	0.434097809	0.578430007	0.641367987	2.95E-09	9.01E-09	0.568783628	0.827180129
59	Right-Caudate	0.010103876	0.000179717	0.000534158	0.312026733	0.670295567	0.263018669	0.341127244	2.22E-14	3.74E-13	0.601709812	0.836142207
60	Right-Cerebellum-Cortex	0.006191471	0.000544662	0.001355321	0.581565994	0.832134912	0.052314506	0.086785305	1.84E-05	2.51E-05	0.959264957	0.991807167
61	Right-Hippocampus	0.00940703	0.004014406	0.007535814	0.125989567	0.535062492	0.476295899	0.547996357	5.91E-07	1.06E-06	0.163998796	0.687160758
62	Right-Putamen	0.014662813	0.000153682	0.000490865	0.025275157	0.357402332	0.576363514	0.641367987	2.93E-06	4.62E-06	0.197764944	0.687160758
63	Right-Thalamus-Proper	0.01446587	1.32E-06	1.85E-05	0.338533057	0.671978807	0.003864839	0.00802986	3.49E-14	4.67E-13	0.445215095	0.821345089
64	ctx_lh_G_Ins_lg_and_S_cent_ins	0.002041798	0.045137187	0.058898525	0.094648595	0.526224524	0.056310369	0.091987931	0.000278411	0.000323804	0.156811284	0.687160758
65	ctx_lh_G_and_S_cingul-Ant	0.013838274	9.65E-05	0.000333182	0.996995093	0.996995093	0.487745946	0.558169158	8.84E-11	4.40E-10	0.079498981	0.687160758
66	ctx_lh_G_and_S_cingul-Mid-Ant	0.016904259	9.92E-05	0.000336976	0.187905612	0.583021975	0.07800168	0.124569847	6.69E-07	1.19E-06	0.154913347	0.687160758
67	ctx_lh_G_and_S_cingul-Mid-Post	0.016478553	1.64E-05	8.77E-05	0.129116065	0.535062492	1.06E-05	3.38E-05	2.21E-07	4.26E-07	0.249442453	0.722600787
68	ctx_lh_G_and_S_frontomargin	0.00327765	0.041184959	0.055084882	0.931171788	0.962660689	0.003772278	0.007914387	7.21E-05	9.08E-05	0.185695038	0.687160758
69	ctx_lh_G_and_S_occipital_inf	0.00054971	0.074275818	0.091350719	0.008623777	0.252551984	1.38E-09	8.67E-09	0.683090384	0.686297381	0.256941964	0.731408458
70	ctx_lh_G_and_S_paracentral	0.003027532	0.05651569	0.070727238	0.546399223	0.826721648	8.01E-07	3.01E-06	1.82E-06	3.00E-06	0.292190838	0.736054285
71	ctx_lh_G_and_S_subcentral	0.003745775	0.000350448	0.000925876	0.275258551	0.654503666	5.46E-05	0.000160097	4.72E-09	1.35E-08	0.388929504	0.777859007
72	ctx_lh_G_and_S_transv_frontopol	0.003009252	0.006742764	0.011731313	0.769743412	0.885618764	2.80E-12	2.61E-11	1.39E-07	2.78E-07	0.925234527	0.990000944
73	ctx_lh_G_cingul-Post-dorsal	0.009143225	0.0001474	0.000477933	0.093890285	0.526224524	0.307272086	0.386527673	1.18E-10	5.63E-10	0.871971808	0.963620573
74	ctx_lh_G_cingul-Post-ventral	0.00382551	0.044378881	0.058456713	0.567534499	0.831865636	0.575882695	0.641367987	0.000490005	0.000563769	0.007354932	0.518341925
75	ctx_lh_G_cuneus	0.005522788	0.041071254	0.055084882	0.131504412	0.535062492	0.000171949	0.000465787	1.00E-05	1.45E-05	0.246301245	0.722600787
76	ctx_lh_G_front_inf-Opercular	0.003991228	0.006404015	0.011233273	0.281206002	0.661297632	0.033892788	0.058024453	1.57E-08	4.00E-08	0.004627224	0.518341925
77	ctx_lh_G_front_inf-Orbital	0.015859856	5.49E-05	0.000213504	0.873799927	0.939664243	0.845003667	0.869378773	4.19E-05	5.51E-05	0.013235473	0.518341925
78	ctx_lh_G_front_inf-Triangul	0.003401508	0.060431138	0.075187579	0.758680653	0.877608971	6.88E-07	2.68E-06	1.79E-08	4.45E-08	0.464325471	0.827180129
79	ctx_lh_G_front_middle	0.0040085	0.000174502	0.000533479	0.717340787	0.859564522	9.52E-11	6.57E-10	2.77E-17	2.96E-15	0.024521457	0.575813753
80	ctx_lh_G_front_sup	0.006787123	1.96E-05	9.97E-05	0.617059306	0.851939945	1.34E-06	4.95E-06	1.13E-14	2.42E-13	0.201804692	0.687160758
81	ctx_lh_G_insular_short	0.003040047	0.05273217	0.06677328	0.215227738	0.583021975	0.265200409	0.341884864	0.00124659	0.001404055	0.301390505	0.736777754
82	ctx_lh_G_oc-temp_lat-fusifor	-0.000291272	0.911165836	0.91976174	0.347130558	0.671978807	0.145223045	0.214329183	1.35E-05	1.88E-05	0.959364876	0.991807167
83	ctx_lh_G_oc-temp_med-Lingual	0.003072847	0.016067078	0.025115102	0.660330131	0.85520714	0.004587108	0.009438856	1.49E-08	3.88E-08	0.996800938	0.996800938
84	ctx_lh_G_oc-temp_med-Parahip	0.005661755	0.006284864	0.01111538	0.030140282	0.357402332	0.746744492	0.787208479	0.000853123	0.000971108	0.774981977	0.944953615
85	ctx_lh_G_occipital_middle	0.002750821	0.001612752	0.003350767	0.68586479	0.858525916	1.35E-25	2.90E-23	4.64E-05	6.06E-05	0.029289519	0.575813753
86	ctx_lh_G_occipital_sup	0.002733214	0.019719263	0.029509946	0.387277244	0.702350256	1.49E-17	5.32E-16	5.88E-05	7.54E-05	0.231315963	0.707165944
87	ctx_lh_G_orbital	0.001641615	0.020853818	0.030566555	0.595327224	0.84091867	0.050110085	0.083777799	5.78E-06	8.59E-06	0.29235801	0.736054285
88	ctx_lh_G_pariet_inf-Angular	0.003129937	0.008474956	0.014280634	0.267591045	0.654503666	8.38E-15	1.38E-13	1.23E-07	2.57E-07	0.354213735	0.752098189
89	ctx_lh_G_pariet_inf-Supramar	0.004056998	0.000601314	0.001414078	0.082631173	0.505230602	2.90E-09	1.63E-08	1.00E-11	6.70E-11	0.28237487	0.736054285
90	ctx_lh_G_parietal_sup	0.002192985	0.014440265	0.023410732	0.296232185	0.670295567	7.99E-06	2.67E-05	4.01E-06	6.13E-06	0.398960898	0.782255187
91	ctx_lh_G_postcentral	0.00208843	5.40E-06	4.28E-05	0.344684844	0.671978807	1.48E-08	7.36E-08	0.000132458	0.000161977	0.350121328	0.752098189
92	ctx_lh_G_precentral	0.002736731	1.34E-06	1.85E-05	0.72504653	0.859564522	4.15E-09	2.28E-08	1.03E-10	5.03E-10	0.183805864	0.687160758
93	ctx_lh_G_precuneus	0.009021321	3.60E-05	0.000154281	0.003635674	0.252551984	2.06E-05	6.40E-05	8.62E-10	3.24E-09	0.32473237	0.752098189
94	ctx_lh_G_rectus	0.003071281	0.001381487	0.002956382	0.739064822	0.859564522	0.206814523	0.280115873	8.74E-07	1.52E-06	0.030739912	0.575813753
95	ctx_lh_G_subcallosal	0.010625002	0.100094071	0.119000729	0.623895299	0.852378599	0.09632319	0.149370744	2.70E-05	3.63E-05	0.613783587	0.836622215
96	ctx_lh_G_temp_sup-G_T_transv	0.012090278	0.000102499	0.00034273	0.73008623	0.859564522	0.312653673	0.388999337	3.83E-08	8.64E-08	0.523315946	0.827180129
97	ctx_lh_G_temp_sup-Lateral	0.001101521	0.117659084	0.13684263	0.882342781	0.944106776	1.11E-07	4.57E-07	4.44E-10	1.73E-09	0.785640137	0.944953615
98	ctx_lh_G_temp_sup-Plan_polar	0.017004898	0.002071631	0.004222182	0.434714157	0.741845701	0.015223825	0.027845286	0.001578123	0.001740817	0.084457833	0.687160758
99	ctx_lh_G_temp_sup-Plan_tempo	0.009992704	0.001134427	0.002477219	0.738351403	0.859564522	0.012203325	0.02251303	2.08E-10	9.09E-10	0.583543674	0.827180129
100	ctx_lh_G_temporal_inf	0.00033709	0.50651019	0.528747223	0.314859637	0.670295567	7.29E-08	3.12E-07	0.003558322	0.003826537	0.773873526	0.944953615
101	ctx_lh_G_temporal_middle	0.00150491	0.021199925	0.030862476	0.207711192	0.583021975	5.85E-16	1.39E-14	3.13E-06	4.89E-06	0.065713818	0.687160758
102	ctx_lh_Lat_Fis-ant-Horizont	0.024024581	0.000314283	0.000840706	0.965074598	0.982250282	0.308860898	0.386527673	1.79E-07	3.55E-07	0.113334785	0.687160758
103	ctx_lh_Lat_Fis-ant-Vertical	0.006751794	0.311397952	0.331538118	0.359218265	0.676093003	0.002395589	0.005572348	0.000429952	0.00049735	0.495584916	0.827180129
104	ctx_lh_Lat_Fis-post	0.015583372	6.26E-06	4.57E-05	0.583272135	0.832134912	0.074914934	0.120539819	2.85E-12	2.26E-11	0.632915538	0.851848586
105	ctx_lh_Pole_occipital	2.41E-05	0.11952286	0.137515549	0.329383297	0.670295567	0.001504897	0.003659636	0.526145382	0.531109018	0.197148408	0.687160758
106	ctx_lh_Pole_temporal	0.001117081	0.0247741	0.035581593	0.360161693	0.676093003	0.404046395	0.472491413	0.762637255	0.762637255	0.947782006	0.991807167
107	ctx_lh_S_calcarine	0.012295946	0.000218832	0.000624401	0.346234371	0.671978807	1.34E-08	6.84E-08	1.13E-11	7.33E-11	0.588450578	0.827180129
108	ctx_lh_S_central	0.012670657	1.66E-06	1.97E-05	0.910248404	0.959572209	2.83E-09	1.63E-08	1.63E-12	1.34E-11	0.083839506	0.687160758
109	ctx_lh_S_cingul-Marginalis	0.014692748	0.000484521	0.001219852	0.196011106	0.583021975	3.44E-06	1.21E-05	1.07E-07	2.26E-07	0.359744094	0.754757217
110	ctx_lh_S_circular_insula_ant	0.016446954	0.000738739	0.001699895	0.490859426	0.77810309	0.391784808	0.460670049	1.22E-05	1.73E-05	0.172388708	0.687160758
111	ctx_lh_S_circular_insula_inf	0.015248791	6.54E-06	4.57E-05	0.205163261	0.583021975	0.198116175	0.27083011	4.43E-06	6.67E-06	0.349336662	0.752098189
112	ctx_lh_S_circular_insula_sup	0.012342215	3.87E-05	0.000159282	0.248415532	0.636337118	0.003304342	0.007289991	2.36E-13	2.40E-12	0.346364181	0.752098189
113	ctx_lh_S_collat_transv_ant	0.006282162	0.000704701	0.001639197	0.670810454	0.85520714	0.174858317	0.246182104	4.10E-10	1.63E-09	0.540318686	0.827180129
114	ctx_lh_S_collat_transv_post	0.001375098	0.40141653	0.425263057	0.522143478	0.80387557	0.23411192	0.305487506	0.110943153	0.113056356	0.571999524	0.827180129
115	ctx_lh_S_front_inf	0.007955387	0.010233785	0.016976976	0.927241403	0.962660689	0.099564375	0.15328616	2.53E-14	3.87E-13	0.14840654	0.687160758
116	ctx_lh_S_front_middle	0.007576052	0.044525441	0.058456713	0.990201939	0.994850774	0.284449911	0.362335006	3.66E-09	1.07E-08	0.0720156	0.687160758
117	ctx_lh_S_front_sup	0.008090742	0.002660697	0.005223753	0.483082837	0.771774504	0.321828919	0.398100512	2.70E-07	5.07E-07	0.166623986	0.687160758
118	ctx_lh_S_interm_prim-Jensen	0.003969398	0.469723932	0.492749615	0.641203858	0.85520714	0.389170181	0.460123861	0.000689773	0.000789365	0.904057975	0.972203049
119	ctx_lh_S_intrapariet_and_P_trans	0.015582939	1.32E-06	1.85E-05	0.056873931	0.480976518	0.001807931	0.004298857	5.36E-12	3.70E-11	0.30297403	0.736777754
120	ctx_lh_S_oc-temp_lat	-0.002268525	0.462882476	0.487964777	0.675373863	0.85520714	0.668421257	0.715210745	0.000212358	0.000251075	0.204876782	0.687160758
121	ctx_lh_S_oc-temp_med_and_Lingual	0.005300645	0.011877723	0.019552559	0.630370154	0.852378599	0.360482266	0.433388791	4.78E-09	1.35E-08	0.217599826	0.687160758
122	ctx_lh_S_oc_middle_and_Lunatus	0.004092841	0.077981916	0.095084508	0.330915179	0.670295567	2.52E-12	2.45E-11	0.013752175	0.014497367	0.0544984	0.687160758
123	ctx_lh_S_oc_sup_and_transversal	0.010566206	0.003253016	0.006215583	0.063784207	0.480976518	0.009232801	0.017641245	3.55E-06	5.47E-06	0.418866224	0.787413669
124	ctx_lh_S_occipital_ant	0.008481621	0.017199676	0.026123832	0.968480418	0.982250282	0.189124151	0.262808885	1.34E-07	2.75E-07	0.985734414	0.996800938
125	ctx_lh_S_orbital-H_Shaped	0.001857618	0.130129826	0.148126504	0.322187715	0.670295567	0.141050809	0.212569529	2.58E-07	4.89E-07	0.283327643	0.736054285
126	ctx_lh_S_orbital_lateral	0.009202137	0.003900371	0.007386544	0.63087301	0.852378599	0.000159829	0.000438505	0.002527408	0.002745509	0.128505817	0.687160758
127	ctx_lh_S_orbital_med-olfact	0.003053074	0.254278448	0.273445633	0.295212916	0.670295567	0.342328343	0.416240145	3.34E-09	9.93E-09	0.521846988	0.827180129
128	ctx_lh_S_parieto_occipital	0.009455472	0.01665395	0.025639894	0.826825607	0.926390995	1.47E-06	5.35E-06	3.76E-08	8.56E-08	0.516504573	0.827180129
129	ctx_lh_S_pericallosal	0.011181565	2.81E-05	0.000136763	0.115147338	0.535062492	0.018192478	0.032443253	3.70E-10	1.49E-09	0.08747185	0.687160758
130	ctx_lh_S_postcentral	0.016354101	3.42E-05	0.00015233	0.181420688	0.583021975	0.146416319	0.214610222	2.66E-06	4.22E-06	0.074985436	0.687160758
131	ctx_lh_S_precentral-inf-part	0.005529578	0.039372945	0.053327913	0.728400502	0.859564522	4.52E-05	0.000134205	2.75E-09	8.66E-09	0.517326073	0.827180129
132	ctx_lh_S_precentral-sup-part	0.008565635	3.25E-05	0.000148024	0.733337253	0.859564522	7.58E-07	2.90E-06	5.27E-09	1.47E-08	0.735827143	0.915505864
133	ctx_lh_S_suborbital	0.011047343	0.009255146	0.015473448	0.597288027	0.84091867	0.684384826	0.728648521	2.78E-10	1.17E-09	0.1050564	0.687160758
134	ctx_lh_S_subparietal	0.018124483	2.96E-05	0.000140841	0.082275202	0.505230602	6.89E-08	3.01E-07	9.66E-10	3.56E-09	0.481157333	0.827180129
135	ctx_lh_S_temporal_inf	-0.000697646	0.691626379	0.715014711	0.672123952	0.85520714	0.009938495	0.018821574	1.49E-05	2.06E-05	0.2498713	0.722600787
136	ctx_lh_S_temporal_sup	0.007027246	0.000904199	0.002036828	0.131009548	0.535062492	0.01147444	0.021429708	2.90E-15	8.52E-14	0.752537217	0.930884187
137	ctx_lh_S_temporal_transverse	0.026415274	9.62E-05	0.000333182	0.397057949	0.714036983	0.289143851	0.366134817	5.96E-06	8.80E-06	0.879693752	0.963620573
138	ctx_lh_Unknown	0.006643366	0.108187377	0.127734486	0.671890172	0.85520714	0.924447866	0.942056397	0.004426209	0.004689152	0.887071275	0.963620573
139	ctx_rh_G_Ins_lg_and_S_cent_ins	0.003364169	0.002958418	0.005703617	0.10093673	0.535062492	0.094911235	0.148255506	5.36E-05	6.95E-05	0.952204669	0.991807167
140	ctx_rh_G_and_S_cingul-Ant	0.014386108	1.16E-05	6.57E-05	0.660077698	0.85520714	0.367860142	0.437344835	3.18E-15	8.52E-14	0.405749186	0.782255187
141	ctx_rh_G_and_S_cingul-Mid-Ant	0.01529901	4.41E-05	0.000177961	0.562307553	0.831865636	0.011515965	0.021429708	2.05E-08	4.81E-08	0.608398034	0.836622215
142	ctx_rh_G_and_S_cingul-Mid-Post	0.019228929	3.52E-06	3.03E-05	0.105741062	0.535062492	7.93E-05	0.0002294	1.13E-06	1.91E-06	0.648678635	0.860581365
143	ctx_rh_G_and_S_frontomargin	0.001739254	0.224684587	0.245318886	0.548572309	0.826721648	0.000826604	0.002056899	0.029686174	0.030839035	0.883872771	0.963620573
144	ctx_rh_G_and_S_occipital_inf	-2.27E-05	0.977017979	0.977017979	0.71257152	0.859564522	6.75E-08	3.01E-07	3.24E-07	6.04E-07	0.010072149	0.518341925
145	ctx_rh_G_and_S_paracentral	0.003324177	0.01607836	0.025115102	0.227775015	0.607309078	0.000429903	0.001095229	5.71E-05	7.36E-05	0.014532951	0.518341925
146	ctx_rh_G_and_S_subcentral	0.006838731	3.59E-05	0.000154281	0.180399291	0.583021975	3.84E-08	1.79E-07	2.27E-14	3.74E-13	0.850100105	0.963620573
147	ctx_rh_G_and_S_transv_frontopol	0.002925593	0.046000709	0.059661525	0.851963178	0.934974975	3.80E-05	0.000116171	2.34E-11	1.35E-10	0.816044465	0.963274118
148	ctx_rh_G_cingul-Post-dorsal	0.008532256	8.02E-05	0.000290774	0.84689422	0.934202902	0.651935161	0.708193526	6.94E-10	2.65E-09	0.875031743	0.963620573
149	ctx_rh_G_cingul-Post-ventral	0.002389512	0.12687164	0.145190005	0.427348939	0.741845701	0.088110923	0.138645129	0.002003391	0.002198593	0.062248579	0.687160758
150	ctx_rh_G_cuneus	0.008628805	0.004909645	0.009136209	0.174981163	0.583021975	0.000596938	0.001502879	0.000139792	0.000169975	0.952360988	0.991807167
151	ctx_rh_G_front_inf-Opercular	0.006025612	0.000234887	0.000661392	0.061983794	0.480976518	0.003288358	0.007289991	3.90E-05	5.15E-05	0.659510953	0.860581365
152	ctx_rh_G_front_inf-Orbital	0.009569956	0.006952205	0.01199816	0.065179061	0.480976518	0.007826724	0.015226535	1.03E-05	1.48E-05	0.822498961	0.963274118
153	ctx_rh_G_front_inf-Triangul	0.00258459	0.195960281	0.217282384	0.142840119	0.545853314	0.005095062	0.010384221	2.50E-06	3.99E-06	0.275655576	0.736054285
154	ctx_rh_G_front_middle	0.002341537	0.030743607	0.043000862	0.479008775	0.771774504	5.67E-10	3.68E-09	4.99E-11	2.61E-10	0.591395139	0.827180129
155	ctx_rh_G_front_sup	0.005897367	7.64E-07	1.63E-05	0.92060971	0.962660689	2.11E-07	8.48E-07	3.30E-16	1.76E-14	0.31404218	0.749070476
156	ctx_rh_G_insular_short	0.003885595	0.000274195	0.000752279	0.207291996	0.583021975	0.934702236	0.943520181	0.000111637	0.000138095	0.470706158	0.827180129
157	ctx_rh_G_oc-temp_lat-fusifor	0.00856544	0.00570267	0.010255222	0.791953467	0.896709217	0.659529853	0.709243158	0.002262389	0.002470159	0.955688046	0.991807167
158	ctx_rh_G_oc-temp_med-Lingual	0.005948176	0.000257986	0.000717001	0.325479137	0.670295567	0.006449215	0.01289843	1.36E-07	2.77E-07	0.554618866	0.827180129
159	ctx_rh_G_oc-temp_med-Parahip	0.003696396	0.108634002	0.127734486	0.006890742	0.252551984	0.149727342	0.216497643	1.83E-05	2.51E-05	0.500808907	0.827180129
160	ctx_rh_G_occipital_middle	0.001746878	0.017212431	0.026123832	0.095900731	0.526224524	2.37E-11	1.88E-10	0.000100639	0.000125214	0.182242411	0.687160758
161	ctx_rh_G_occipital_sup	0.003948837	0.007302117	0.012501225	0.182836577	0.583021975	1.53E-08	7.45E-08	0.001308845	0.001466454	0.572958471	0.827180129
162	ctx_rh_G_orbital	0.00251966	0.00017742	0.000534158	0.142431073	0.545853314	5.76E-06	1.96E-05	3.99E-08	8.89E-08	0.620072388	0.83984488
163	ctx_rh_G_pariet_inf-Angular	0.002676771	0.070969271	0.087788578	0.031731983	0.357402332	4.03E-17	1.23E-15	4.85E-08	1.04E-07	0.862092426	0.963620573
164	ctx_rh_G_pariet_inf-Supramar	0.004805367	0.000560812	0.001379469	0.015618582	0.276639893	2.80E-08	1.33E-07	1.95E-09	6.73E-09	0.42972317	0.799658768
165	ctx_rh_G_parietal_sup	0.002382348	0.029734136	0.041862533	0.119877958	0.535062492	1.05E-08	5.45E-08	2.53E-05	3.42E-05	0.792900569	0.947936993
166	ctx_rh_G_postcentral	0.001149799	0.000422534	0.00110271	0.409017652	0.723386591	6.47E-13	8.14E-12	0.000214445	0.00025215	0.040360777	0.575813753
167	ctx_rh_G_precentral	0.001784251	0.001045467	0.002330521	0.24953285	0.636337118	1.22E-12	1.37E-11	1.28E-06	2.16E-06	0.827858057	0.963274118
168	ctx_rh_G_precuneus	0.007258651	5.80E-05	0.000221677	0.002091567	0.223797634	0.054920903	0.090408256	2.15E-06	3.48E-06	0.317176917	0.749070476
169	ctx_rh_G_rectus	0.00266863	0.02735874	0.039031802	0.506159527	0.789151329	0.526610218	0.596267654	0.014295189	0.014995934	0.17018618	0.687160758
170	ctx_rh_G_subcallosal	0.012406314	0.018494816	0.027872469	0.456355196	0.751230861	0.438970564	0.507782166	1.10E-06	1.88E-06	0.698577041	0.895182555
171	ctx_rh_G_temp_sup-G_T_transv	0.006943721	0.000459618	0.001170932	0.612013694	0.851939945	0.148215897	0.215770082	1.33E-08	3.51E-08	0.576953695	0.827180129
172	ctx_rh_G_temp_sup-Lateral	0.000866057	0.182191021	0.203067075	0.686018372	0.858525916	5.58E-06	1.93E-05	2.25E-09	7.52E-09	0.460594301	0.827180129
173	ctx_rh_G_temp_sup-Plan_polar	0.011345948	0.002138984	0.004318325	0.12214314	0.535062492	0.198693118	0.27083011	6.44E-05	8.16E-05	0.093365499	0.687160758
174	ctx_rh_G_temp_sup-Plan_tempo	0.009817331	0.002526618	0.005048494	0.146467321	0.549894855	0.036654046	0.062253698	2.14E-13	2.29E-12	0.840858477	0.963274118
175	ctx_rh_G_temporal_inf	-0.000198721	0.815627594	0.827224195	0.095863266	0.526224524	1.52E-05	4.80E-05	0.000156529	0.00018925	0.035832044	0.575813753
176	ctx_rh_G_temporal_middle	0.000958503	0.215687247	0.236702928	0.383140741	0.700787338	2.80E-09	1.63E-08	1.83E-08	4.51E-08	0.028523317	0.575813753
177	ctx_rh_Lat_Fis-ant-Horizont	0.024615354	0.000306421	0.000830052	0.788342833	0.896709217	0.211393988	0.284517694	1.10E-08	2.99E-08	0.163336804	0.687160758
178	ctx_rh_Lat_Fis-ant-Vertical	0.009228465	0.25296766	0.273445633	0.1820654	0.583021975	0.016421351	0.029530833	0.004090432	0.004376762	0.734774665	0.915505864
179	ctx_rh_Lat_Fis-post	0.011083266	1.79E-05	9.33E-05	0.029158239	0.357402332	4.43E-05	0.000133414	5.69E-11	2.90E-10	0.8838478	0.963620573
180	ctx_rh_Pole_occipital	0.000391843	0.029167792	0.041337135	0.299230953	0.670295567	8.01E-08	3.36E-07	0.107893426	0.110474608	0.405666561	0.782255187
181	ctx_rh_Pole_temporal	0.000177106	0.752458234	0.77416376	0.034245049	0.366422029	0.073166161	0.118617867	0.197983146	0.200798073	0.403354067	0.782255187
182	ctx_rh_S_calcarine	0.012228902	0.000455608	0.001170932	0.350483908	0.671978807	0.000102037	0.000287315	3.18E-10	1.31E-09	0.547535052	0.827180129
183	ctx_rh_S_central	0.013578345	1.09E-09	2.34E-07	0.43408078	0.741845701	7.77E-09	4.16E-08	1.18E-12	1.05E-11	0.216885542	0.687160758
184	ctx_rh_S_cingul-Marginalis	0.017886264	1.56E-05	8.57E-05	0.030854862	0.357402332	1.95E-06	6.97E-06	2.19E-06	3.53E-06	0.259752537	0.731408458
185	ctx_rh_S_circular_insula_ant	0.020173369	2.24E-06	2.39E-05	0.062235478	0.480976518	0.006591888	0.012941871	3.17E-06	4.92E-06	0.342440853	0.752098189
186	ctx_rh_S_circular_insula_inf	0.015665785	4.10E-07	9.76E-06	0.721653981	0.859564522	0.590701049	0.651598064	2.79E-09	8.66E-09	0.038480104	0.575813753
187	ctx_rh_S_circular_insula_sup	0.014867017	6.41E-06	4.57E-05	0.04954149	0.460951253	0.001660871	0.003993554	4.50E-08	9.83E-08	0.538648095	0.827180129
188	ctx_rh_S_collat_transv_ant	0.005444273	0.005869059	0.010466489	0.55686621	0.831865636	0.020011777	0.03539273	2.85E-14	4.06E-13	0.346625622	0.752098189
189	ctx_rh_S_collat_transv_post	0.001033623	0.632238258	0.6567912	0.661255012	0.85520714	0.006513847	0.012907067	0.001466497	0.001634533	0.386414369	0.777859007
190	ctx_rh_S_front_inf	0.011920474	0.001477667	0.003130899	0.955970858	0.978840974	0.19339143	0.267004942	1.62E-13	1.82E-12	0.02037985	0.575813753
191	ctx_rh_S_front_middle	0.007006522	0.016299194	0.025275562	0.44113088	0.743322901	0.267610582	0.342926135	4.38E-11	2.40E-10	0.173090837	0.687160758
192	ctx_rh_S_front_sup	0.007894528	0.000578621	0.001403679	0.135360481	0.536428574	0.002570965	0.005915984	0.000205606	0.000244442	0.100423151	0.687160758
193	ctx_rh_S_interm_prim-Jensen	0.009245553	0.207691222	0.229102689	0.400982303	0.715085107	0.985080686	0.985080686	3.15E-05	4.19E-05	0.976699008	0.996800938
194	ctx_rh_S_intrapariet_and_P_trans	0.015712576	6.62E-06	4.57E-05	0.013774361	0.276639893	0.008954808	0.017264225	1.16E-09	4.15E-09	0.83586852	0.963274118
195	ctx_rh_S_oc-temp_lat	-0.000861165	0.771270496	0.78758304	0.312138674	0.670295567	0.349658661	0.422751149	3.05E-05	4.08E-05	0.20806789	0.687160758
196	ctx_rh_S_oc-temp_med_and_Lingual	0.008083751	0.000596777	0.001414078	0.194379802	0.583021975	0.817836767	0.849597418	1.02E-06	1.77E-06	0.036746147	0.575813753
197	ctx_rh_S_oc_middle_and_Lunatus	0.004576549	0.311205129	0.331538118	0.00926243	0.252551984	0.719962491	0.76273254	0.070603385	0.072640022	0.985229415	0.996800938
198	ctx_rh_S_oc_sup_and_transversal	0.005282485	0.161311755	0.180736731	0.025441203	0.357402332	0.22099327	0.292609836	0.000165895	0.000199447	0.214150503	0.687160758
199	ctx_rh_S_occipital_ant	0.006701409	0.118939906	0.137515549	0.118454269	0.535062492	0.330606397	0.404284394	1.56E-08	4.00E-08	0.474344712	0.827180129
200	ctx_rh_S_orbital-H_Shaped	0.003689691	0.023808127	0.034425265	0.016262246	0.276639893	0.793595363	0.828436135	8.54E-07	1.50E-06	0.785989455	0.944953615
201	ctx_rh_S_orbital_lateral	0.001150805	0.772861862	0.78758304	0.192428982	0.583021975	0.003577142	0.00757929	0.061329763	0.063403716	0.206006813	0.687160758
202	ctx_rh_S_orbital_med-olfact	0.007105956	0.005612776	0.010179102	0.858659522	0.935796891	0.165813405	0.234993832	4.45E-08	9.81E-08	0.666217585	0.864064019
203	ctx_rh_S_parieto_occipital	0.013830452	0.000173849	0.000533479	0.174642349	0.583021975	8.91E-05	0.000254171	5.12E-06	7.66E-06	0.472755674	0.827180129
204	ctx_rh_S_pericallosal	0.010965998	3.04E-05	0.000141595	0.73502973	0.859564522	0.420123642	0.488622062	1.88E-08	4.53E-08	0.658899533	0.860581365
205	ctx_rh_S_postcentral	0.014706385	1.11E-05	6.57E-05	0.074343727	0.505230602	0.024701255	0.042976167	1.34E-05	1.88E-05	0.18493241	0.687160758
206	ctx_rh_S_precentral-inf-part	0.005074261	0.078200343	0.095084508	0.897026795	0.950315515	0.002319498	0.005454644	5.93E-05	7.55E-05	0.897121326	0.969615979
207	ctx_rh_S_precentral-sup-part	0.010418155	9.62E-05	0.000333182	0.119523551	0.535062492	0.000180621	0.000483161	0.000191072	0.000228432	0.867197274	0.963620573
208	ctx_rh_S_suborbital	0.007998858	0.033591811	0.04667953	0.573697387	0.832134912	0.078981713	0.125200641	1.59E-06	2.64E-06	0.38324418	0.777859007
209	ctx_rh_S_subparietal	0.014137698	5.35E-05	0.000212024	0.111565182	0.535062492	8.86E-06	2.87E-05	3.72E-08	8.56E-08	0.585651998	0.827180129
210	ctx_rh_S_temporal_inf	0.000159921	0.949576561	0.954034667	0.436787656	0.741845701	0.164217164	0.234283154	0.00150449	0.001668191	0.010428484	0.518341925
211	ctx_rh_S_temporal_sup	0.007771051	0.000196993	0.000577487	0.000889115	0.190270524	0.116576143	0.178194961	8.17E-13	7.60E-12	0.291464065	0.736054285
212	ctx_rh_S_temporal_transverse	0.026246894	0.000138052	0.000454508	0.843733558	0.934202902	0.003533871	0.007562484	1.99E-11	1.18E-10	0.080162303	0.687160758
213	ctx_rh_Unknown	0.007300061	0.044490333	0.058456713	0.214597767	0.583021975	0.607550552	0.663346011	1.39E-06	2.33E-06	0.712620281	0.902371243
214	AllcorticalROIs	0.006492721	1.40E-07	4.40E-06	0.080568182	0.505230602	8.69E-06	2.86E-05	1.26E-18	2.69E-16	0.202332893	0.687160758
